# Explainable AI for end-to-end pathogen target discovery and molecular design

**DOI:** 10.64898/2026.02.27.708593

**Authors:** Lucía Jiménez-Castro, Dolores Fernández-Ortuño, Alejandro Pérez-García, Álvaro Polonio

## Abstract

Drug discovery is limited by target identification, a major bottleneck in antimicrobial development and in combating emerging fungicide resistance. We present APEX (Attention-based Protein EXplainer), an explainable AI framework for cross-species, proteome-scale target discovery and pocket-guided molecular design. APEX combines ESM-2 embeddings, GAT, and a MLP to train pathogen-specific essentiality predictors (APEX-Tar) alongside a universal druggability model (APEX-Drug). Attention maps and GNNExplainer-derived subgraphs highlight residues driving predictions, enabling direct conditioning of structure-based diffusion models for inhibitor generation. APEX-Tar identifies key residues in known fungal targets and nominates new candidates, including adenylosuccinate lyase (ADSL) in fungi and the bacterial adhesin YadV. APEX-Drug recapitulates established fungicide binding sites, guides the design of ADSL inhibitors exploiting a fungal-specific active-site residue, and uncovers in YadV a previously undescribed pocket distinct from known pilicide sites. Together, APEX provides a kingdom-agnostic, explainable pipeline for target prioritization and guided molecular design, accelerating the search for next-generation antimicrobials.

---

The search for new therapeutic agents is increasingly constrained by one persistent bottleneck: identifying the right targets. Despite major advances in chemical synthesis and high-throughput screening, target discovery remains slow, fragmented, and heavily dependent on resource-intensive experimental workflows^1,2^. In 2024, only a small number of approved drugs engaged new mechanisms of action, underscoring how difficult it remains to expand the druggable genome^2^. The absence of integrated computational pipelines capable of systematically identifying targetable proteins and designing inhibitors further compounds this limitation^3,4^.

This bottleneck is especially damaging in antimicrobial resistance and crop protection. Antimicrobial resistance is projected to cause tens of millions of deaths in the coming decades^5^, yet antibiotic development suffers from both a scarcity of candidates and minimal mechanistic innovation^6^. Between 2014 and 2021, only 18 new antibiotics were approved, just two with truly novel modes of action^7^. Without new strategies to uncover unexplored targets, multidrug-resistant pathogens threaten to render common infections untreatable^8^. Agriculture faces parallel pressures: plant-pathogenic fungi drive severe global crop losses^9,10^, and reliance on a narrow set of fungicide targets has accelerated the emergence of cross-resistant strains^11,12^.

These challenges arise at a moment when artificial intelligence is transforming biological research. Massive investments in AI-driven biology have enabled breakthroughs in protein structure prediction (e.g., AlphaFold)^13,14^ and protein language modeling (e.g., ESM)^15^, opening access to biological and chemical spaces previously unreachable through traditional experimentation. Transformer architectures naturally extend to protein sequences, building on advances in natural language processing^16,17^. Large language models such as GPT and BERT learn contextual representations through self-supervised training, and the same principles (self-attention, masked-token prediction, and large-scale pretraining) now underpin protein language models (PLMs). Models like ESM-2 capture structural motifs, functional domains, and evolutionary patterns, enabling accurate structure prediction and functional annotation^18–20^.

As model complexity increases, interpretability becomes essential. Black-box predictions offer limited mechanistic insight, and post-hoc explainability tools such as SHAP^21^ and LIME^22^ struggle with scalability, correlated features, and causal grounding^23^. In contrast, Graph Attention Networks (GATs) ^24^ provide intrinsic interpretability through learned attention weights that highlight influential residues and interactions ^25,26^. Complementary methods like GNNExplainer^27^ identify minimal subgraphs that drive predictions, producing explanations aligned with protein structure and biochemistry. Meanwhile, drug discovery increasingly relies on generative modeling. Classical de novo design, rule-based assembly or virtual screening, explore only a narrow chemical space. Diffusion models^28,29^ now offer a powerful alternative: by learning probability distributions over 3D molecular geometries, they generate realistic, symmetry-aware structures through iterative denoising^30^. When conditioned on protein pockets, these models can produce ligands tailored to specific binding sites, shifting hit discovery from empirical screening to systematic computational design^29,31^.

Here we introduce APEX (Attention-based Protein EXplainer), an AI pipeline for antimicrobial target prioritization and inhibitor design. APEX integrates ESM-2 embeddings, predicted contact maps and GATs in two models: APEX-Tar, which identifies essential or virulence-associated pathogen proteins, and APEX-Drug, a universal druggability classifier. At proteome scale, APEX jointly ranks targets by essentiality and druggability. Its interpretability layer maps functional and druggable regions using attention weights and GNNExplainer subgraphs, guiding structure-based diffusion models towards pocket-specific ligand generation. Together, APEX links target discovery to pocket-conditioned molecular design
