## Supplementary files S1-S6 for "Explainable AI for end-to-end pathogen target discovery and molecular design": Supplementary file S1.xlsx

### Sheet: GNN
Supplementary File S1 — Cross-validation performance metrics for APEX-Tar and APEX-Drug across all folds and GNN architectures
APEX cross validation metrics using different GNN
organism	architecture	fold	split	TP	FP	FN	TN	AUC	AUPR	F1	Accuracy	Recall	Specificity	Precision	loss
human	SAGE	0	train	752	22	28	698	0.9836333689458688	0.9879380768218151	0.9678249678249679	0.9666666666666667	0.9641025641025641	0.9694444444444444	0.9715762273901809	0.14636670431820675
human	SAGE	0	val	175	14	18	168	0.969225075442692	0.9715313099518041	0.9162303664921466	0.9146666666666666	0.9067357512953368	0.9230769230769231	0.9259259259259259	0.23727164856841168
human	SAGE	0	test	222	21	23	204	0.9661133786848073	0.9667366102065326	0.9098360655737705	0.9063829787234042	0.9061224489795918	0.9066666666666666	0.9135802469135802
human	SAGE	1	train	736	45	33	686	0.9829134786947712	0.9858886693734429	0.9496774193548387	0.948	0.9570871261378413	0.9384404924760602	0.942381562099872	0.16425133243668824
human	SAGE	1	val	187	20	18	151	0.9683925260305234	0.9759836438860198	0.9077669902912623	0.898936170212766	0.9121951219512195	0.8830409356725146	0.9033816425120773	0.2345270082661684
human	SAGE	1	test	221	24	23	201	0.9638251366120218	0.9691942792167072	0.9038854805725972	0.8997867803837953	0.9057377049180327	0.8933333333333333	0.9020408163265307
human	SAGE	2	train	732	43	42	683	0.9810979776624598	0.980842727720779	0.9451258876694641	0.9433333333333334	0.9457364341085271	0.940771349862259	0.944516129032258	0.1748474482462431
human	SAGE	2	val	194	15	9	158	0.9744297958370113	0.9810651014166276	0.9417475728155339	0.9361702127659575	0.9556650246305419	0.9132947976878613	0.9282296650717703	0.2016086087740482
human	SAGE	2	test	215	19	26	209	0.9590703938268909	0.9633533727157892	0.9052631578947368	0.9040511727078892	0.8921161825726142	0.9166666666666666	0.9188034188034188
human	SAGE	3	train	729	55	56	660	0.9741000400873013	0.9731948571847285	0.9292543021032504	0.926	0.9286624203821656	0.9230769230769231	0.9298469387755102	0.20506387210761506
human	SAGE	3	val	177	16	12	171	0.9673485555838498	0.9710075713360022	0.9267015706806283	0.925531914893617	0.9365079365079365	0.9144385026737968	0.917098445595855	0.23460226096807324
human	SAGE	3	test	219	22	25	203	0.9655737704918034	0.9729646783485066	0.9030927835051547	0.8997867803837953	0.8975409836065574	0.9022222222222223	0.9087136929460581
human	SAGE	4	train	725	62	56	658	0.9668587281263338	0.9676673541355	0.9247448979591837	0.9213857428381079	0.9282970550576184	0.9138888888888889	0.9212198221092758	0.2308756724877319
human	SAGE	4	val	176	20	17	163	0.961663693762564	0.9638252212099931	0.9048843187660668	0.901595744680851	0.9119170984455959	0.8907103825136612	0.8979591836734694	0.25685377745948573
human	SAGE	4	test	219	20	25	204	0.9595835772833724	0.9637421511670543	0.906832298136646	0.9038461538461539	0.8975409836065574	0.9107142857142857	0.9163179916317992
human	GAT	0	train	759	22	32	687	0.9906743530443869	0.9932891667294564	0.9656488549618321	0.964	0.9595448798988622	0.9689703808180536	0.971830985915493	0.11449668817881806
human	GAT	0	val	150	13	32	180	0.9564994590901327	0.9538271944784363	0.8695652173913043	0.88	0.8241758241758241	0.9326424870466321	0.9202453987730062	0.28166741010546686
human	GAT	0	test	212	14	33	211	0.9644444444444444	0.9634283744347871	0.9002123142250531	0.9	0.8653061224489796	0.9377777777777778	0.9380530973451328
human	GAT	1	train	745	36	42	677	0.9853020061269115	0.9881753317253867	0.9502551020408163	0.948	0.9466327827191868	0.9495091164095372	0.9539052496798975	0.1625899283805241
human	GAT	1	val	178	26	9	163	0.9591432532609003	0.9548777535106636	0.9104859335038363	0.9069148936170213	0.9518716577540107	0.8624338624338624	0.8725490196078431	0.26072089592034514
human	GAT	1	test	221	25	23	200	0.960327868852459	0.9675100204884683	0.9020408163265305	0.8976545842217484	0.9057377049180327	0.8888888888888888	0.8983739837398373
human	GAT	2	train	751	16	24	709	0.991555061179088	0.9940248759946233	0.9740596627756161	0.9733333333333334	0.9690322580645161	0.9779310344827586	0.9791395045632334	0.10464525007099534
human	GAT	2	val	178	16	24	158	0.9603960396039604	0.9628002476875538	0.898989898989899	0.8936170212765957	0.8811881188118812	0.9080459770114943	0.9175257731958762	0.25812591568745197
human	GAT	2	test	201	15	40	213	0.9562859430734513	0.9604605019121037	0.8796498905908097	0.8827292110874201	0.8340248962655602	0.9342105263157895	0.9305555555555556
human	GAT	3	train	740	35	40	685	0.9869435541310542	0.9879934943540125	0.9517684887459806	0.95	0.9487179487179487	0.9513888888888888	0.9548387096774194	0.14847234242285293
human	GAT	3	val	160	12	34	170	0.9534949586495978	0.9588074601186389	0.8743169398907104	0.8776595744680851	0.8247422680412371	0.9340659340659341	0.9302325581395349	0.28745690154585435
human	GAT	3	test	211	16	33	209	0.9599089253187614	0.9677588122787916	0.8959660297239915	0.8955223880597015	0.8647540983606558	0.9288888888888889	0.9295154185022027
human	GAT	4	train	727	40	40	694	0.9873103389475255	0.9883351351942941	0.9478487614080835	0.9467021985343105	0.9478487614080835	0.9455040871934605	0.9478487614080835	0.1491853646179543
human	GAT	4	val	162	7	45	162	0.9556070091187148	0.9662267057014295	0.8617021276595745	0.8617021276595744	0.782608695652174	0.9585798816568047	0.9585798816568047	0.3207546974076553
human	GAT	4	test	203	8	41	216	0.9618706088992975	0.9696675073386121	0.8923076923076924	0.8952991452991453	0.8319672131147541	0.9642857142857143	0.9620853080568721
human	GCN	0	train	751	41	44	664	0.9821883224051028	0.9863226214999093	0.9464398235664777	0.9433333333333334	0.9446540880503145	0.9418439716312057	0.9482323232323232	0.1649386183389773
human	GCN	0	val	161	20	17	177	0.9630981577596532	0.9610035071582481	0.8969359331476323	0.9013333333333333	0.9044943820224719	0.8984771573604061	0.8895027624309392	0.25067864018678665
human	GCN	0	test	230	23	15	202	0.9716825396825397	0.9689976003866065	0.9236947791164658	0.9191489361702128	0.9387755102040817	0.8977777777777778	0.9090909090909091
human	GCN	1	train	731	46	48	675	0.976810662697473	0.9800069537028177	0.9395886889460154	0.9373333333333334	0.938382541720154	0.9361997226074896	0.9407979407979408	0.19448910482538243
human	GCN	1	val	183	14	12	167	0.9699957501062474	0.9645449741652676	0.9336734693877551	0.9308510638297872	0.9384615384615385	0.9226519337016574	0.9289340101522843	0.2137770706668813
human	GCN	1	test	217	22	27	203	0.9660837887067395	0.9717461105344569	0.898550724637681	0.8955223880597015	0.889344262295082	0.9022222222222223	0.9079497907949791
human	GCN	2	train	732	44	47	677	0.9794314699844568	0.982782647366063	0.9414790996784566	0.9393333333333334	0.9396662387676509	0.9389736477115118	0.9432989690721649	0.18301583863484364
human	GCN	2	val	175	18	23	160	0.959397344228805	0.9566853498809182	0.8951406649616369	0.8909574468085106	0.8838383838383839	0.898876404494382	0.9067357512953368	0.2572129519973346
human	GCN	2	test	214	21	27	207	0.9583424328455995	0.959122544161461	0.8991596638655462	0.8976545842217484	0.8879668049792531	0.9078947368421053	0.9106382978723404
human	GCN	3	train	726	47	44	683	0.9793408646148373	0.9778649448899054	0.9410239792611795	0.9393333333333334	0.9428571428571428	0.9356164383561644	0.9391979301423027	0.18232689108078678
human	GCN	3	val	185	19	19	153	0.9633777929776562	0.9728097340717414	0.9068627450980392	0.898936170212766	0.9068627450980392	0.8895348837209303	0.9068627450980392	0.2519741132954492
human	GCN	3	test	222	20	22	205	0.9634608378870675	0.969703173442293	0.9135802469135802	0.9104477611940298	0.9098360655737705	0.9111111111111111	0.9173553719008265
human	GCN	4	train	741	47	40	673	0.9839904324939537	0.9851114637725872	0.9445506692160611	0.9420386409060626	0.9487836107554417	0.9347222222222222	0.9403553299492385	0.15955033119813508
human	GCN	4	val	180	13	13	170	0.9799258189642969	0.982022985109249	0.9326424870466321	0.9308510638297872	0.9326424870466321	0.9289617486338798	0.9326424870466321	0.18331421275147575
human	GCN	4	test	220	19	24	205	0.9612485362997658	0.9703827690390606	0.9109730848861285	0.9081196581196581	0.9016393442622951	0.9151785714285714	0.9205020920502092
fungi	SAGE	0	train	576.0	109.0	57.0	517.0	0.9223220729928481	0.9018533522804133	0.8740515933232169	0.8681493248610008	0.909952606635071	0.8258785942492013	0.8408759124087591	0.3527393610792928
fungi	SAGE	0	val	133.0	51.0	23.0	108.0	0.8283744557329463	0.8020323008836012	0.7823529411764706	0.765079365079365	0.8525641025641025	0.6792452830188679	0.7228260869565217	0.5124532300091925
fungi	SAGE	0	test	163.0	62.0	35.0	135.0	0.8060811157257858	0.745326761833569	0.7706855791962175	0.7544303797468355	0.8232323232323232	0.6852791878172588	0.7244444444444444
fungi	SAGE	1	train	526.0	147.0	101.0	485.0	0.8815713766579857	0.8660152042448159	0.8092307692307692	0.8030182684670373	0.8389154704944178	0.7674050632911392	0.7815750371471025	0.4428347271613368
fungi	SAGE	1	val	136.0	50.0	26.0	103.0	0.8204228193334948	0.7650489276013732	0.7816091954022988	0.7587301587301587	0.8395061728395061	0.673202614379085	0.7311827956989247	0.5017331884198245
fungi	SAGE	1	test	163.0	63.0	35.0	134.0	0.8198482284776701	0.7744226307560944	0.7688679245283019	0.7518987341772152	0.8232323232323232	0.6802030456852792	0.7212389380530974
fungi	SAGE	2	train	566.0	110.0	72.0	512.0	0.9142114122710642	0.8988648365636516	0.8614916286149162	0.8555555555555555	0.8871473354231975	0.8231511254019293	0.8372781065088757	0.3766046931301909
fungi	SAGE	2	val	123.0	48.0	29.0	116.0	0.8386954428754815	0.8152863720250828	0.7616099071207432	0.7563291139240507	0.8092105263157895	0.7073170731707317	0.7192982456140351	0.5008564653771022
fungi	SAGE	2	test	155.0	47.0	42.0	149.0	0.8258054490831865	0.7891941556313182	0.7769423558897244	0.7735368956743003	0.7868020304568528	0.7602040816326531	0.7673267326732673
fungi	SAGE	3	train	568.0	97.0	49.0	546.0	0.9336565582220698	0.9136793946253818	0.8861154446177847	0.8841269841269841	0.9205834683954619	0.8491446345256609	0.8541353383458646	0.3283744956011928
fungi	SAGE	3	val	138.0	50.0	35.0	93.0	0.8060956384655806	0.810108148032432	0.7645429362880887	0.7310126582278481	0.7976878612716763	0.6503496503496503	0.7340425531914894	0.5617919362421278
fungi	SAGE	3	test	167.0	58.0	30.0	138.0	0.8462395110328396	0.8310688084446671	0.7914691943127963	0.7760814249363868	0.8477157360406091	0.7040816326530612	0.7422222222222222
fungi	SAGE	4	train	535.0	144.0	91.0	490.0	0.880027917477147	0.8637483611335801	0.8199233716475095	0.8134920634920635	0.854632587859425	0.7728706624605678	0.7879234167893961	0.4330927153251001
fungi	SAGE	4	val	138.0	45.0	26.0	107.0	0.8446726572528882	0.8275252724299248	0.7953890489913544	0.7753164556962026	0.8414634146341463	0.7039473684210527	0.7540983606557377	0.4757262767775904
fungi	SAGE	4	test	159.0	64.0	38.0	132.0	0.8236558582823994	0.816756609251986	0.7571428571428571	0.7404580152671756	0.8071065989847716	0.673469387755102	0.7130044843049327
fungi	GAT	0	train	574.0	62.0	66.0	557.0	0.9635286247980615	0.9661182565711399	0.8996865203761755	0.8983320095313742	0.896875	0.8998384491114702	0.9025157232704403	0.2516111131721251
fungi	GAT	0	val	109.0	37.0	40.0	129.0	0.8455567235384491	0.8103937350878363	0.7389830508474576	0.7555555555555555	0.7315436241610739	0.7771084337349398	0.7465753424657534	0.4793473041956387
fungi	GAT	0	test	152.0	51.0	46.0	146.0	0.8028508434599805	0.7622877794754654	0.7581047381546134	0.7544303797468355	0.7676767676767676	0.7411167512690355	0.7487684729064039
fungi	GAT	1	train	538.0	95.0	81.0	545.0	0.9434357330371568	0.9492482601958848	0.8594249201277956	0.8602065131056394	0.8691437802907916	0.8515625	0.8499210110584519	0.3134406360681446
fungi	GAT	1	val	124.0	28.0	46.0	117.0	0.862028397565923	0.8428357107952408	0.7701863354037266	0.765079365079365	0.7294117647058823	0.8068965517241379	0.8157894736842105	0.4802232122847012
fungi	GAT	1	test	144.0	42.0	54.0	155.0	0.8444085525303799	0.8041958827596968	0.7500000000000001	0.7569620253164557	0.7272727272727273	0.7868020304568528	0.7741935483870968
fungi	GAT	2	train	569.0	98.0	61.0	532.0	0.9380889392794154	0.9374807689807227	0.8774094063222821	0.8738095238095238	0.9031746031746032	0.8444444444444444	0.8530734632683659	0.32710292208052816
fungi	GAT	2	val	127.0	53.0	33.0	103.0	0.8368189102564102	0.8204611210656053	0.7470588235294119	0.7278481012658228	0.79375	0.6602564102564102	0.7055555555555556	0.5046121897293797
fungi	GAT	2	test	147.0	45.0	50.0	151.0	0.8256500569771055	0.7908017141485146	0.7557840616966582	0.7582697201017812	0.7461928934010152	0.7704081632653061	0.765625
fungi	GAT	3	train	568.0	104.0	71.0	517.0	0.93098616749702	0.9312091618533741	0.8665141113653698	0.8611111111111112	0.8888888888888888	0.8325281803542673	0.8452380952380952	0.34157787034554143
fungi	GAT	3	val	116.0	46.0	35.0	119.0	0.8229580573951435	0.7743686949965674	0.7412140575079872	0.7436708860759493	0.7682119205298014	0.7212121212121212	0.7160493827160493	0.5088369778911525
fungi	GAT	3	test	157.0	52.0	40.0	144.0	0.8495545426292344	0.835464913251925	0.7733990147783252	0.7659033078880407	0.7969543147208121	0.7346938775510204	0.7511961722488039
fungi	GAT	4	train	554.0	169.0	86.0	451.0	0.8863104838709677	0.8770266256547852	0.8129126925898752	0.7976190476190477	0.865625	0.7274193548387097	0.7662517289073306	0.43549473029339597
fungi	GAT	4	val	129.0	58.0	21.0	108.0	0.8398795180722891	0.7785926297530996	0.7655786350148368	0.75	0.86	0.6506024096385542	0.6898395721925134	0.4963668396201315
fungi	GAT	4	test	167.0	69.0	30.0	127.0	0.8152646845540246	0.772728023086737	0.771362586605081	0.7480916030534351	0.8477157360406091	0.6479591836734694	0.7076271186440678
fungi	GCN	0	train	546.0	108.0	88.0	517.0	0.9130851735015771	0.9053553852165439	0.8478260869565216	0.8443208895949166	0.861198738170347	0.8272	0.8348623853211009	0.3802117412248545
fungi	GCN	0	val	127.0	49.0	28.0	111.0	0.831491935483871	0.7930272663768858	0.7673716012084592	0.7555555555555555	0.8193548387096774	0.69375	0.7215909090909091	0.5025921065655966
fungi	GCN	0	test	160.0	60.0	38.0	137.0	0.8197969543147208	0.7806554866971042	0.7655502392344496	0.7518987341772152	0.8080808080808081	0.6954314720812182	0.7272727272727273
fungi	GCN	1	train	566.0	180.0	75.0	438.0	0.8539246424225901	0.8186557637557029	0.8161499639509734	0.7974583002382843	0.8829953198127926	0.7087378640776699	0.7587131367292225	0.46504134052478197
fungi	GCN	1	val	110.0	54.0	38.0	113.0	0.7853212493931057	0.7451993535959254	0.7051282051282052	0.707936507936508	0.7432432432432432	0.6766467065868264	0.6707317073170732	0.5584896427061823
fungi	GCN	1	test	160.0	62.0	38.0	135.0	0.8185663744039378	0.7684318093596175	0.7619047619047618	0.7468354430379747	0.8080808080808081	0.6852791878172588	0.7207207207207207
fungi	GCN	2	train	550.0	167.0	90.0	453.0	0.8658606350806453	0.8612382998208811	0.8106116433308769	0.796031746031746	0.859375	0.7306451612903225	0.7670850767085077	0.45900498943492063
fungi	GCN	2	val	122.0	43.0	28.0	123.0	0.8331726907630522	0.7792584369221309	0.7746031746031745	0.7753164556962026	0.8133333333333334	0.7409638554216867	0.7393939393939394	0.4984357993389609
fungi	GCN	2	test	157.0	51.0	40.0	145.0	0.818838702993888	0.7828643304189508	0.7753086419753085	0.7684478371501272	0.7969543147208121	0.7397959183673469	0.7548076923076923
fungi	GCN	3	train	549.0	137.0	90.0	484.0	0.8870605994168627	0.8553116945798002	0.8286792452830188	0.8198412698412698	0.8591549295774648	0.7793880837359098	0.8002915451895044	0.42056738902770335
fungi	GCN	3	val	123.0	57.0	28.0	108.0	0.8201485049167169	0.766533644808996	0.743202416918429	0.7310126582278481	0.8145695364238411	0.6545454545454545	0.6833333333333333	0.5021014884821599
fungi	GCN	3	test	163.0	58.0	34.0	138.0	0.8412410649539003	0.8153172751000783	0.7799043062200957	0.7659033078880407	0.8274111675126904	0.7040816326530612	0.7375565610859729
fungi	GCN	4	train	522.0	171.0	101.0	466.0	0.8529133100332367	0.8167936367351667	0.7933130699088146	0.7841269841269841	0.8378812199036918	0.7315541601255887	0.7532467532467533	0.47604080802273185
fungi	GCN	4	val	136.0	55.0	31.0	94.0	0.7992605393240364	0.7689524412594544	0.759776536312849	0.7278481012658228	0.8143712574850299	0.6308724832214765	0.7120418848167539	0.531481941902562
fungi	GCN	4	test	164.0	61.0	33.0	135.0	0.8129338029628095	0.7796056538498836	0.7772511848341233	0.7608142493638677	0.8324873096446701	0.6887755102040817	0.7288888888888889
bacteria	GAT	0	test	1386	286	444	2151	0.897153738696014	0.8879803020639477	0.7915476870359794	0.8289196156550269	0.7573770491803279	0.8826425933524825	0.8289473684210527
bacteria	GAT	0	train	4783	789	1074	7006	0.9350473542894184	0.9227365463746867	0.8369936127395223	0.8635364781716964	0.8166296738944853	0.8987812700449006	0.8583991385498924	0.3190046455371397
bacteria	GAT	0	val	1081	249	380	1703	0.887178316558387	0.8748937815219758	0.7746327481189538	0.8157046586580721	0.7399041752224503	0.8724385245901639	0.812781954887218	0.4260059364583183
bacteria	GAT	1	test	1174	188	656	2249	0.872193707662606	0.854378336665698	0.7355889724310777	0.8022029528943051	0.6415300546448087	0.9228559704554781	0.8619676945668135
bacteria	GAT	1	train	4359	1046	1497	6750	0.8822911694416641	0.8670321972268257	0.7741763608915726	0.8137269264576619	0.7443647540983607	0.8658286300667009	0.8064754856614246	0.42164142160964846
bacteria	GAT	1	val	932	144	530	1807	0.8768788814323007	0.8566463722215113	0.7344365642237983	0.8025197773220041	0.6374829001367989	0.9261916965658636	0.8661710037174721	0.45589620804912423
bacteria	GAT	2	test	1456	378	374	2059	0.8966006758286975	0.8836294418049904	0.7947598253275109	0.8237637684555894	0.7956284153005464	0.8448912597455889	0.7938931297709924
bacteria	GAT	2	train	4708	724	1165	7055	0.9293326125008747	0.920437763537145	0.832905793896506	0.8616319953120422	0.8016345990124297	0.9069289111711016	0.8667157584683358	0.32976903391736206
bacteria	GAT	2	val	1134	301	311	1667	0.8978044912369539	0.8818002030732143	0.7875	0.8206856138294756	0.7847750865051903	0.8470528455284553	0.7902439024390244	0.40099578253748025
bacteria	GAT	3	test	1433	349	396	2088	0.8923115097504685	0.8754286248243466	0.7936859595679867	0.8253633380215659	0.7834882449425916	0.856791136643414	0.8041526374859708
bacteria	GAT	3	train	4406	926	1431	6889	0.8960377633757164	0.8832768515543924	0.7889694690661653	0.8273513038382655	0.7548398149734452	0.8815099168266155	0.826331582895724	0.39611609235194173
bacteria	GAT	3	val	1153	292	329	1640	0.8905293473371275	0.8792804048969933	0.7878373761530577	0.8181019332161688	0.7780026990553306	0.8488612836438924	0.797923875432526	0.4169293257162874
bacteria	GAT	4	test	1378	336	451	2100	0.8867053429467411	0.8735790663670673	0.7778718600056449	0.815474794841735	0.7534171678512849	0.8620689655172413	0.8039673278879813
bacteria	GAT	4	train	4732	724	1131	7066	0.9314950680679099	0.9211979785208866	0.8361162646876933	0.8641324251080349	0.8070953436807096	0.9070603337612323	0.8673020527859238	0.32473374589705223
bacteria	GAT	4	val	1126	271	330	1687	0.8987718741932225	0.8826908556885171	0.7893445495969155	0.8239601640304628	0.7733516483516484	0.8615934627170582	0.8060128847530422	0.39886624036508483

### Sheet: Baselines
Supplementary File S1 — Cross-validation performance metrics for APEX-Tar and APEX-Drug across all folds and GNN architectures
Baselines metrics
Data	model	fold	n_train	n_test	tp	fp	fn	tn	auc	aupr	f1	accuracy	recall	specificity	precision
Human	sequence-only	0	1875.0	470.0	218.0	41.0	27.0	184.0	0.9439818594104308	0.9500915314382199	0.865079365079365	0.8553191489361702	0.889795918367347	0.8177777777777778	0.8416988416988417
Human	sequence-only	1	1876.0	469.0	208.0	26.0	36.0	199.0	0.9338069216757741	0.9482668326360277	0.8702928870292886	0.8678038379530917	0.8524590163934426	0.8844444444444445	0.8888888888888888
Human	sequence-only	2	1876.0	469.0	210.0	37.0	31.0	191.0	0.9350658804688068	0.9268619348600989	0.8606557377049181	0.8550106609808102	0.8713692946058091	0.8377192982456141	0.8502024291497976
Human	sequence-only	3	1876.0	469.0	214.0	21.0	30.0	204.0	0.9589435336976321	0.9660827086106516	0.8935281837160751	0.8912579957356077	0.8770491803278688	0.9066666666666666	0.9106382978723404
Human	sequence-only	4	1877.0	468.0	219.0	26.0	25.0	198.0	0.941708138173302	0.9483463512036511	0.8957055214723927	0.8910256410256411	0.8975409836065574	0.8839285714285714	0.8938775510204081
Human	sequence-only	mean	1876.0	469.0	213.8	30.2	29.8	195.2	0.942701266685189	0.9479298717497299	0.8770523390004079	0.8720834569262642	0.8776428786602051	0.866107351712615	0.8770612017260554
Human	sequence-only	std	0.7071067811865476	0.7071067811865476	4816637831516910	8408329203831160	4207136793592520	7791020472312980	0.010047959438268866	0.013949401611431102	0.016411013869769283	0.018147360685118116	0.017446835012747106	0.03687998158869612	0.029673200635530625
Fungi	sequence-only	0	1677.0	420.0	159.0	62.0	63.0	136.0	0.7461779961779962	0.7154473345187988	0.7178329571106095	0.7023809523809523	0.7162162162162162	0.6868686868686869	0.7194570135746606
Fungi	sequence-only	1	1677.0	420.0	153.0	51.0	69.0	147.0	0.7807352807352808	0.7790552322447688	0.7183098591549296	0.7142857142857143	0.6891891891891891	0.7424242424242424	0.75
Fungi	sequence-only	2	1677.0	420.0	150.0	78.0	72.0	120.0	0.6937619437619438	0.6609852104791604	0.6666666666666667	0.6428571428571429	0.6756756756756757	0.6060606060606061	0.6578947368421053
Fungi	sequence-only	3	1678.0	419.0	148.0	63.0	73.0	135.0	0.7269527857763152	0.6999706532436898	0.6851851851851852	0.6754176610978521	0.669683257918552	0.6818181818181818	0.7014218009478673
Fungi	sequence-only	4	1679.0	418.0	150.0	71.0	71.0	126.0	0.6789167834255919	0.654157367947098	0.6787330316742082	0.6602870813397129	0.6787330316742082	0.6395939086294417	0.6787330316742082
Fungi	sequence-only	mean	1677.6	419.4	152.0	65.0	69.6	132.8	0.7253089579754256	0.7019231596867032	0.6933455399583199	0.6790457103922749	0.6858994741347682	0.6713531251602317	0.7015013166077683
Fungi	sequence-only	std	0.8944271909999159	0.8944271909999159	4301162633521310	1.01735e+16	3974921382870350	1.03296e+16	0.040797500368487116	0.050233352339935686	0.023530458454039956	0.02941535618915294	0.018362847657812088	0.05165538369851281	0.035687757931683925
Human	esm-only	0	1875.0	470.0	226.0	33.0	19.0	192.0	0.9597460317460317	0.9606612139599091	0.8968253968253967	0.8893617021276595	0.9224489795918367	0.8533333333333334	0.8725868725868726
Human	esm-only	1	1876.0	469.0	223.0	33.0	21.0	192.0	0.9509471766848817	0.9482807714240509	0.892	0.8848614072494669	0.9139344262295082	0.8533333333333334	0.87109375
Human	esm-only	2	1876.0	469.0	216.0	33.0	25.0	195.0	0.953264905001092	0.9570959033222773	0.8816326530612245	0.8763326226012793	0.8962655601659751	0.8552631578947368	0.8674698795180723
Human	esm-only	3	1876.0	469.0	225.0	23.0	19.0	202.0	0.9621129326047358	0.9650807882828102	0.9146341463414632	0.9104477611940298	0.9221311475409836	0.8977777777777778	0.907258064516129
Human	esm-only	4	1877.0	468.0	224.0	24.0	20.0	200.0	0.9611936475409836	0.9668174436906553	0.9105691056910569	0.905982905982906	0.9180327868852459	0.8928571428571429	0.9032258064516129
Human	esm-only	mean	1876.0	469.0	222.8	29.2	20.8	196.2	0.9574529387155449	0.9595872241359406	0.8991322603838283	0.8933972798310684	0.91456258008271	0.8705129490392649	0.8843268746145373
Human	esm-only	std	0.7071067811865476	0.7071067811865476	396232255123179	5215361924162110	2.48998e+16	4604345773288530	0.005020739168775156	0.007376505410930155	0.013541943296018015	0.014400229467288812	0.010801578136284561	0.02272371231263743	0.019236102861812855
Fungi	esm-only	0	1677.0	420.0	176.0	48.0	46.0	150.0	0.80983255983256	0.7987433744042721	0.789237668161435	0.7761904761904762	0.7927927927927928	0.7575757575757576	0.7857142857142857
Fungi	esm-only	1	1677.0	420.0	162.0	39.0	60.0	159.0	0.8087178087178089	0.7924509484928552	0.7659574468085106	0.7642857142857142	0.7297297297297297	0.803030303030303	0.8059701492537313
Fungi	esm-only	2	1677.0	420.0	167.0	53.0	55.0	145.0	0.8081490581490584	0.804254455632505	0.755656108597285	0.7428571428571429	0.7522522522522522	0.7323232323232324	0.759090909090909
Fungi	esm-only	3	1678.0	419.0	177.0	56.0	44.0	142.0	0.7975455916632388	0.777384592591434	0.7797356828193832	0.7613365155131265	0.8009049773755657	0.7171717171717171	0.759656652360515
Fungi	esm-only	4	1679.0	418.0	166.0	61.0	55.0	136.0	0.7745825389898245	0.7691043848803776	0.7410714285714286	0.722488038277512	0.751131221719457	0.6903553299492385	0.7312775330396476
Fungi	esm-only	mean	1677.6	419.4	169.6	51.4	52.0	146.4	0.799765511470498	0.7883875512002888	0.7663316669916085	0.7534315774247944	0.7653621947739595	0.7400912680100497	0.7683419058918177
Fungi	esm-only	std	0.8944271909999159	0.8944271909999159	658027355054484	8384509526501830	6745368781616020	8677557259966650	0.014923832371017529	0.014734470889041175	0.0190823201073907	0.021021352760868174	0.030248102646548595	0.04279702451253311	0.028515200265987976
