## Supplementary files S1-S6 for "Explainable AI for end-to-end pathogen target discovery and molecular design": Supplementary file S2 .xlsx

### Sheet: Hoja1
Supplementary File S2 — Cross-organism transferability analysis of APEX-Drug on experimentally validated fungal and bacterial druggable proteins
protein_id	sequence_length	druggability_prediction	druggability_probability
sp|P9WHJ3|RECA_MYCTU	790	1	0.9161600470542908
tr|C4YTQ8|C4YTQ8_CANAW	707	1	0.995416522026062
sp|P9WMR3|DNAB_MYCTU	874	1	0.9438226819038391
sp|P00811|AMPC_ECOLI	377	1	0.9351447820663452
sp|P47205|LPXC_PSEAE	303	1	0.9845244288444519
sp|P0ABQ4|DYR_ECOLI	159	1	0.9900246858596802
sp|Q6GI75|FABI_STAAR	256	1	0.9934130311012268
tr|Q932Y6|Q932Y6_PSEAI	286	1	0.944642961025238
sp|P9WGR1|INHA_MYCTU	269	1	0.9527640342712402
tr|Q79MP6|Q79MP6_PSEAI	246	1	0.962357759475708
sp|P0A725|LPXC_ECOLI	305	1	0.9437006711959839
sp|P0A6C1|END4_ECOLI	285	1	0.9924566745758057
sp|P0AE18|MAP1_ECOLI	264	1	0.9917665123939514
sp|P22906|DYR_CANAX	192	1	0.9841152429580688
sp|P0A0K8|GYRB_STAAU	644	1	0.986887514591217
sp|P0A017|DYR_STAAU	159	1	0.9964382648468018
tr|Q9JN24|Q9JN24_ECOLX	150	1	0.9487578868865967
sp|Q5AJ71|CAN_CANAL	281	1	0.8423980474472046
tr|A0A045ISB3|A0A045ISB3_MYCTX	276	1	0.774631679058075
sp|P08191|FIMH_ECOLI	300	0	0.3807618021965027
sp|O07855|CRTN_STAAE	502	1	0.9955690503120422
tr|C3SWJ7|C3SWJ7_ECOLX	264	1	0.9346442818641663
sp|P9WQA3|ALF_MYCTU	344	1	0.9488949179649353
tr|Q9S446|Q9S446_STAAU	206	1	0.9975559711456299
sp|P9WI81|PKNB_MYCTU	626	1	0.897098183631897
tr|Q93LQ9|Q93LQ9_KLEPN	293	1	0.8307085037231445
sp|I6X8D2|PKS13_MYCTU	1024	1	0.9877619743347168
tr|Q6FTL6|Q6FTL6_CANGA	219	1	0.7114216089248657
tr|Q8RL90|Q8RL90_PSEAI	397	1	0.8673878908157349
sp|P0AES4|GYRA_ECOLI	875	1	0.9927136301994324
sp|P9WKE1|KTHY_MYCTU	214	1	0.77165687084198
sp|P9WHH9|DLDH_MYCTU	464	1	0.9943403005599976
sp|P9WJF1|DPRE1_MYCTU	461	1	0.9886738657951355
sp|P9WPJ7|MTCA1_MYCTU	163	1	0.9716743230819702
sp|P62593|BLAT_ECOLX	286	1	0.9411003589630127
tr|Q3I4V7|Q3I4V7_CRYNE	239	1	0.7912130951881409
sp|P9WIL5|PANC_MYCTU	309	1	0.9122796058654785
sp|P71716|MBTA_MYCTU	565	1	0.920883297920227
sp|Q9I194|PVDQ_PSEAE	762	1	0.9340282678604126
sp|P0AEK4|FABI_ECOLI	262	1	0.9759352207183838
tr|P96878|P96878_MYCTU	764	1	0.9146943688392639
sp|P0AES6|GYRB_ECOLI	804	1	0.966688871383667
sp|Q6GG09|KPYK_STAAR	585	1	0.9964694976806641
sp|P30418|NMT_CANAL	451	1	0.9373915195465088
tr|A0A072ZLE6|A0A072ZLE6_PSEAI	332	0	0.47151583433151245
sp|P56221|SCYD_PYRO7	172	1	0.969947338104248
sp|P0A0J7|NORA_STAAU	388	1	0.9782420992851257
tr|Q9HYN5|Q9HYN5_PSEAE	115	0	0.13875612616539001
sp|Q9ZLT0|MURI_HELPJ	255	1	0.9862686991691589
sp|P9WFK7|EIS_MYCTU	402	1	0.8971871137619019
sp|P68826|DEF_STAAU	183	1	0.9922460913658142
sp|Q2G036|CLPP_STAA8	195	1	0.9916708469390869
sp|P07650|TYPH_ECOLI	440	1	0.9948697090148926
sp|P00959|SYM_ECOLI	677	1	0.9975571632385254
sp|P24735|AMPC_PSEAE	397	1	0.8662204742431641
sp|P45568|DXR_ECOLI	398	1	0.9423609375953674
sp|I6WXK4|PTPB_MYCTU	276	1	0.774631679058075
sp|Q79EC5|PARE_ECOLX	103	1	0.9893982410430908
tr|X5EH84|X5EH84_STAAU	158	1	0.9932891726493835
sp|P9WNS1|DXR_MYCTU	413	1	0.8407354950904846
sp|P0C1U9|PARC_STAAU	800	1	0.9959325194358826
sp|P25084|LASR_PSEAE	239	1	0.8627496361732483
sp|P00382|DYR1_ECOLX	157	1	0.9854789972305298
sp|A9JQL9|CRTM_STAAU	287	1	0.9963080883026123
sp|O24855|CYNT_HELPY	221	1	0.9622791409492493
sp|Q9AIU7|DNLJ_STAAU	667	1	0.996338963508606
sp|P9WFV1|SYL_MYCTU	969	1	0.9906057715415955
sp|Q9I7A8|DEF_PSEAE	168	1	0.9945045113563538
sp|P9WMC1|ETHR_MYCTU	216	1	0.8974881172180176
sp|P0AD63|BLA1_ECOLX	286	1	0.8317267298698425
sp|P68849|SYFA_STAAU	352	1	0.9952319264411926
sp|O74189|PMT1_CANAL	877	1	0.972977340221405
tr|O13428|O13428_CANAX	1024	0	0.35379356145858765
sp|P0AF14|MTNN_ECO57	232	1	0.9590561389923096
sp|P9WID4|ADOK_MYCTO	324	1	0.9531068801879883
sp|P0A884|TYSY_ECOLI	264	1	0.9313702583312988
sp|P14756|ELAS_PSEAE	498	1	0.9763814806938171
sp|P0C1R8|MRAY_STAAU	321	1	0.9933509230613708
sp|Q9F2F0|DEF_STRPN	203	1	0.9920458793640137
sp|P0ACC7|GLMU_ECOLI	456	1	0.978461503982544
sp|P9WIA1|PTPA_MYCTU	163	1	0.8657746911048889
sp|P00803|LEP_ECOLI	324	1	0.9793457984924316
tr|P96830|P96830_MYCTO	276	1	0.774631679058075
sp|P33905|TRAR_AGRTU	234	1	0.8864237070083618
sp|P26281|HPPK_ECOLI	159	1	0.9738963842391968
sp|P9WPX7|AROQ_MYCTU	147	1	0.936342179775238
sp|P0AE70|MAZF_ECOLI	111	1	0.8979331254959106
tr|Q7X1P7|Q7X1P7_STREE	638	1	0.9893927574157715
sp|P0A4L9|GYRB_STRPN	648	1	0.9886314272880554
sp|P00807|BLAC_STAAU	281	1	0.9971747398376465
sp|P10613|CP51_CANAL	528	1	0.9963693618774414
sp|P0A6R0|FABH_ECOLI	317	1	0.9828960299491882
sp|P0AFI2|PARC_ECOLI	752	1	0.9896717071533203
sp|P05804|BGLR_ECOLI	603	1	0.9882199764251709
tr|A8DS27|A8DS27_ECOLX	293	1	0.8307085037231445
sp|P68825|DEF_STAAM	183	1	0.9922460913658142
sp|P9WIQ1|GLF_MYCTU	399	1	0.9844672679901123
sp|Q8NY00|SYM_STAAW	657	1	0.9980652928352356
sp|P0A2Y6|AROC_STRPN	388	1	0.9896244406700134
sp|Q05097|PA1L_PSEAE	122	0	0.2951772212982178
sp|P20831|GYRA_STAAU	889	1	0.9926010966300964
sp|P23316|CHS1_CANAX	776	1	0.9929023385047913
sp|P9WP01|PUNA_MYCTU	268	1	0.7352458834648132
sp|P0CO23|HIS7_CRYD3	202	1	0.9753231406211853
sp|P0AC13|DHPS_ECOLI	282	1	0.9893297553062439
tr|B5ATN6|B5ATN6_PSEAI	197	1	0.9912070631980896
tr|O69002|O69002_PSEAE	198	1	0.9873078465461731
sp|P0A873|TRMD_ECOLI	255	1	0.9434050917625427
sp|P07813|SYL_ECOLI	860	1	0.9969016313552856
sp|P9WPJ9|MTCA2_MYCTU	207	1	0.7909472584724426
tr|C3TDZ2|C3TDZ2_ECOLX	317	1	0.9828960299491882
sp|P0AEY8|MDFA_ECOLI	410	1	0.9714820981025696
sp|Q97SR4|ISPT_STRPN	252	1	0.9933672547340393
sp|P0A6D3|AROA_ECOLI	427	1	0.9941960573196411
sp|P08373|MURB_ECOLI	342	1	0.9742143154144287
sp|Q9HXQ1|TRMD_PSEAE	252	1	0.9624865055084229
sp|C7C422|BLAN1_KLEPN	270	0	0.489359587430954
tr|Q9FBC5|Q9FBC5_STREE	324	1	0.9916443228721619
tr|Q9K2N0|Q9K2N0_PSEAI	266	1	0.5474081039428711
sp|Q9UVX3|NMT_ASPFU	492	1	0.8841718435287476
tr|Q8GDC1|Q8GDC1_ECOLX	266	1	0.6792755126953125
sp|Q8VNN2|BGAL_ECOLX	1024	1	0.943564236164093
tr|Q8DNV6|Q8DNV6_STRR6	457	1	0.9976660013198853
sp|Q48255|AROQ_HELPY	167	1	0.9732926487922668
sp|P78600|SYPC_CANAX	575	1	0.9863079190254211
sp|P9WNX1|DYR_MYCTU	161	1	0.9378224611282349
tr|C3SIU2|C3SIU2_ECOLX	105	1	0.5741980671882629
sp|P9WQ59|FAA28_MYCTU	580	1	0.9649443626403809
sp|P9WP55|CYSK_MYCTU	310	1	0.9868530035018921
sp|P56068|MURI_HELPY	255	1	0.9863135814666748
sp|P0A9P4|TRXB_ECOLI	321	1	0.9829093217849731
sp|P20083|PARE_ECOLI	630	1	0.9508848190307617
sp|P0A749|MURA_ECOLI	419	1	0.9958922863006592
tr|C3SLB7|C3SLB7_ECOLX	456	1	0.978461503982544
sp|P9WNG3|FABH_MYCTU	335	1	0.9746511578559875
tr|Q9RMS5|Q9RMS5_PSEAI	237	1	0.9153221249580383
sp|P9WIS7|ODP2_MYCTU	553	1	0.960140585899353
sp|P0A6G7|CLPP_ECOLI	207	1	0.9694250226020813
tr|O07911|O07911_STAAU	430	1	0.9941918253898621
sp|P41972|SYI1_STAAU	917	1	0.9982630610466003
tr|A0A0C7ACN7|A0A0C7ACN7_PSEAI	337	1	0.917831301689148
tr|F5BCZ9|F5BCZ9_CANGB	1024	0	0.3087548613548279
sp|P9WID5|ADOK_MYCTU	324	1	0.9531068801879883
sp|Q5KP44|IMDH_CRYD1	544	1	0.9291677474975586
sp|P37798|ACCC_PSEAE	449	1	0.9924599528312683
sp|P9WIJ3|DEF_MYCTU	197	1	0.8059162497520447
sp|P0AEG4|DSBA_ECOLI	208	1	0.9079262018203735
tr|E2QF15|E2QF15_ECOLX	360	1	0.9882718920707703
sp|P26993|EXSA_PSEAE	278	1	0.529246985912323
sp|P0CS13|TYSY_CRYD3	317	1	0.8871179819107056
sp|P06721|METC_ECOLI	395	1	0.9924140572547913
sp|I6YFP0|BIRA_MYCTU	266	1	0.7983936667442322
sp|P9WHQ9|HGPRT_MYCTU	202	1	0.9244064688682556
sp|P9WPC9|CLPC1_MYCTU	848	1	0.9924351572990417
tr|W8T2T2|W8T2T2_ECOLX	398	1	0.9423609375953674
sp|P09391|GLPG_ECOLI	276	1	0.7296692728996277
tr|Q6TUJ4|Q6TUJ4_PSEAI	133	1	0.991032063961029
sp|P9WNP5|MENB_MYCTU	314	1	0.9547566175460815
sp|P9WPP9|CP51_MYCTU	451	1	0.9955429434776306
sp|P9WQ77|LAT_MYCTU	449	1	0.9895436763763428
sp|P0A6W3|MRAY_ECOLI	360	1	0.9882718920707703
sp|Q7A2Q4|TRAP_STAAM	167	1	0.9218262434005737
tr|Q0PXQ5|Q0PXQ5_HELPX	569	1	0.9900146722793579
sp|A0A0H3JRU9|PYC_STAAM	1024	1	0.9961426854133606
sp|P00956|SYI_ECOLI	938	1	0.9970402121543884
tr|Q8X6S1|Q8X6S1_ECO57	240	1	0.9608290195465088
sp|Q9HZK1|MTIP_PSEAE	245	1	0.8808693885803223
sp|P0C1P9|DPO3_STAAU	1024	1	0.9969556331634521
sp|P0A031|FTSZ_STAAU	390	1	0.8791765570640564
sp|O33336|PPTT_MYCTU	227	1	0.6092634797096252
sp|Q2G1M9|SBNE_STAA8	578	1	0.9828196167945862
tr|Q5A7N4|Q5A7N4_CANAL	207	1	0.8587967157363892
sp|Q2FXH2|SYL_STAA8	805	1	0.9984809756278992
sp|Q99R76|CRTN_STAAM	502	1	0.9955690503120422
sp|P0CS83|CARP2_CANAX	398	1	0.9894356727600098
tr|A0A0T9WNE5|A0A0T9WNE5_MYCTX	396	1	0.9940924048423767
sp|P9WG57|THYX_MYCTU	250	1	0.7611843943595886
sp|P9WI83|PKNA_MYCTU	431	0	0.39158254861831665
tr|Q9HXM5|Q9HXM5_PSEAE	489	1	0.9705925583839417
sp|P21236|ERM_STREE	245	1	0.975115180015564
sp|P56073|AROK_HELPY	162	1	0.9897125959396362
sp|Q07806|PBPA_PSEAE	822	1	0.9953972697257996
sp|P9WQN9|A85C_MYCTU	340	1	0.8761565685272217
sp|P0A0I7|AGRA_STAAU	238	1	0.9929419755935669
sp|P62575|NANA_STREE	1024	1	0.9908353090286255
sp|P9WPP7|CP121_MYCTU	396	1	0.9940924048423767
sp|P9WH10|RMLC_MYCTO	202	1	0.9478709697723389
tr|E2QDN0|E2QDN0_ECOLX	367	1	0.9223433136940002
sp|P0C1U8|SSPA_STAAU	336	1	0.9615597724914551
tr|O13383|O13383_CANAX	690	1	0.8854615688323975
sp|P0C1S7|PARE_STAAU	663	1	0.9909374117851257
sp|P9WGY9|RPOB_MYCTU	1024	1	0.9564842581748962
sp|P06987|HIS7_ECOLI	355	1	0.9866511821746826
sp|Q8NUQ6|CRTN_STAAW	502	1	0.995556652545929
sp|P0A8L1|SYS_ECOLI	430	1	0.994125485420227
tr|Q9FD53|Q9FD53_STREE	317	1	0.9893239140510559
sp|P0A8V2|RPOB_ECOLI	1024	1	0.9743875861167908
sp|P0A9A6|FTSZ_ECOLI	383	1	0.8983755707740784
sp|P95689|SYS_STAA8	428	1	0.996446430683136
sp|P95160|NDH_MYCTU	463	1	0.9735158681869507
sp|Q873X9|CHIB1_ASPFM	433	1	0.991592288017273
tr|A0A0E7NXW5|A0A0E7NXW5_STAAU	323	1	0.9901151657104492
sp|P42512|FPTA_PSEAE	720	1	0.9490232467651367
tr|Q9AQH7|Q9AQH7_STAAU	466	1	0.9938722848892212
sp|Q9URB4|ALF_CANAL	359	1	0.9601579308509827
sp|P61431|MURB_STAAU	307	1	0.9932398796081543
sp|P95200|NDHA_MYCTU	470	1	0.9827775955200195
sp|P07639|AROB_ECOLI	362	1	0.9768771529197693
sp|Q97R46|GLMU_STRPN	459	1	0.9855318665504456
sp|P27034|BGLS_AGRTU	818	1	0.9921618103981018
tr|Q93SQ1|Q93SQ1_PSEAI	453	1	0.5176709294319153
tr|Q9HVB9|Q9HVB9_PSEAE	215	1	0.7191899418830872
sp|P9WI73|PKNG_MYCTU	750	1	0.9405444860458374
tr|Q96W81|Q96W81_ASPFM	524	1	0.9915525317192078
sp|P13661|BLO1_ECOLX	276	1	0.977637529373169
sp|P0A9C5|GLN1B_ECOLI	469	1	0.9920756816864014
sp|P22939|ISPA_ECOLI	299	1	0.9908149838447571
sp|P77488|DXS_ECOLI	620	1	0.9954622387886047
sp|P0AD65|MRDA_ECOLI	633	1	0.9902687072753906
tr|E5KIY2|E5KIY2_ECOLX	270	0	0.48935946822166443
sp|P0AGJ9|SYY_ECOLI	424	1	0.996450662612915
tr|Q9I056|Q9I056_PSEAE	412	1	0.9173375368118286
tr|Q9HUN3|Q9HUN3_PSEAE	464	1	0.9925285577774048
sp|Q9P8Q7|ACEA_CANAX	550	1	0.9845645427703857
sp|P9WQ51|FAC19_MYCTU	548	1	0.9900846481323242
sp|P54292|RHLR_PSEAE	241	1	0.7983035445213318
sp|P9WMN1|HIS1_MYCTU	284	1	0.9535046815872192
sp|P0A9M5|XGPT_ECOLI	152	1	0.979282557964325
