## Supplementary files S1-S6 for "Explainable AI for end-to-end pathogen target discovery and molecular design": Supplementary file S3 .xlsx

### Sheet: XAI in APEX for B. cinerea
Supplementary File S3 — Residue-level interpretability analysis: attention weights, GNNExplainer importance scores, and insertion-deletion validation for characterized proteins
XAI in APEX for B. cinerea
Model	prediction	probability	protein_name	Graph	Sequence
APEX-Tar	1	0.7024549245834351	AROM	#VALUE!	MGSSTPQNPTRIAILGNEDIIVDFDIWRNFVAEDLLSDLPSSTYVLITDTNLSPLYVPAFQQSFEALAAKSSSTPRLLTYEIPPGENSKSRETKAEIEDWMLSHQCTRDTVIIALGGGVIGDMIGYVAATFMRGVRFVQVPTTLLAMVDSSIGGKTAIDTPLGKNLVGAFWQPKRIYIDLRFLETLPVREFINGMAEVVKTAAIWDEAEFSALENNANLIMTTIRAKNTERSTRLAPIRDILKRIVLGSAKTKADVVSADEREGGLRNILNFGHSIGHAFEAILTPQVLHGEAVAIGMVKEAELARHLGVLKPGAVARLVKCIASYGLPTSLADKRIQKLTAGKPCPVDVLLEKMGVDKKNDGKKKKIVLLSAIGKTHEPKASVVDDRAIRVVLSDSIE…
APEX-Tar	1	0.8096290826797485	BcOAHA	#VALUE!	MPAYSDKVMLTFNNTVKQTTGFESGATKLKNMLRDSNELIVCPGVYDGISARVALQVGFPALYMTGAGTTASRLGMADLGIAQLSDMKDHAEMIANLDPYGPPLIADMDTGYGGPLIIDKAVKSYIRAGVAGFHIEDQIQNKRCGHLQGKKVVPAEEYYMRIRAAKAAKEAMNSDIVLIARTDALQQLGYDECIKRLKVAREMGADVGLLEGYTSKEMAAKTVKEFAPWPILLNMVENGSTPIITTKEAQEMGFRIMIFSFAALAPAYLAIQETFLRLKRDGVVGTPKNLTPKALFDVCGLKDSIVVDTTAGGGAFADGV
APEX-Tar	1	0.6894348859786987	Bcltf1	#VALUE!	MEGAESGSRSSGILSIMNREHIERINTDTRYMQSNPMAAPPTASPASAHYSNGAPYSAGWPSTSHGGLISPPESRRTSNDKAHPHPLQTNTHRQSLPSIQEALSSTASKPGPYASPVSASAPPSHPQNSYAQSQVLPPPRTHEQVGGFQSSQSRQPSPPMPIQPPPFSRPELDSRSFAEPRRPSSLLHPSIPQSLPANSYAAPRYEASRYEQEPRASERFVERPANDYGQPSPLHNQHPYGNAPAQPFHPSHPPPHGQGYPQPPYPPRDERDLGGAGYKNYKTQPEPFNQGLKRQLEVWDVDNNLAQINVSSTTLQDWSRHFHAISQEQPRSHITIPERSPDRKAIEEMLVHGNRVVSCLHRMLDTAVQQQHAADEQSRGARLATDYDDESMYGDDRHH…
APEX-Tar	1	0.6557229161262512	BcmetC	#VALUE!	MSSPSGSSQASGAGKANGALNKAFPHIDLDGHNLPPSPAPSSPHNGRRYALATELVYTETKDQYGASSMPIYQSATFKQNLAGGGSEYDYTRSGNPTRTHLERHLAKIMNANRALVVGSGMGALDVITRVLRPGDEVITGDDLYGGTNRLLTYLAANTGIIVHHVDTTTPDKVKAVLGPKTAMVLLETPTNPLIKIVDIATIARTAHELNEKALVVVDNTMLSPMLCNPLDLGADIVYESGTKYLSGHHDIMAGVLAFNDPAIGDKMYFTINSTGCGLSPNDSFLLMRGIKTLAIRMERQQTNAQAIAEFLETHGFRVRYPGLKSHPQYDLHWSMARGAGAVLSFETGDVALSERIVEAAKLWGISVSFGCVNSLISMPCQMSHASIDAKTRKERQMPE…
APEX-Tar	1	0.7514848113059998,	BcsPl1	#VALUE!	MQFPTLATLLTFAVSATAITVSYDVGYDDASRSLAVVSCSDGSNGLLTKGYTTQGSLKNFPNIGGASVVAGWNDANCGSCYQLSYGGRSINVLVIDHAGAGFNIGEQALNTLTGGQAAALGRIDASYTQVDKSACGL
APEX-Tar	1	0.6076436638832092	Bcvel1	#VALUE!	MAASIGPKSIPETITRQTKGGRKLKYTLTVIQQPERARACGSGAKSSADRRPVDPPPVVQLRIYDETDPRQEKEITFHYNANFFLFATLEVARNIAQGRVQTSAPQAPVLTGMPVSGMAYLDRPNEAGYFIFPDLSVRHEGQYKLSFNLYEETKEEKDTDIEPSNDSSMRQMSSAAAAAESSFDWRMELKSDQFTVYSAKKFPGLSESTDLSRTVAEQGCRVRIRRDVRMRRRDTKPGGDFGEKEDEYQQGRATSPPFDYNIQAARQRALSASVHEDPQQRRGSGEISPYHSPVVNTPFRTPSISPSTPNAPLPPGNQLGWIPNGPGYAAAPSIQPPHPPPPPPSSYPQSMPATHHNQGPSTQFRQQPPQGPPPAPIGYDERRSSYSQFRPPTNPSQQQ…
APEX-Tar	1	0.8809655904769897	EndoPolygalacturonase1	#VALUE!	MVQLLSMASGLLALSAIVSAAPAPAPTAAPNPADALAAIEQRAAACTFSGSGGAAAASKSKTSCATIVLSALSVPSGTTLDLTGLKSGTHVVFEGTTTFGYEEWSGPLFSVSGTDITVTGASGSKLDGQGAKYWDGKGTNGGKTKPKFFYAHSLKGKSTISGINILNSPVQVFSINGASGLTLSNIHIDNSAGDAGKLGHNTDAFDVGSSSDITISGANVQNQDDCLAINSGTGITFTGGTCSGGHGLSIGSVGGRSDNTVSDIIIESSTVKNSANGVRIKTVSGATGSVSGVTYKDITLSGITSYGVVVQQDYKNGSPTGKPTSGVPITDVTFSNVKGTVSSSATNVYVLCAKCSGWSWDVSVSGGKTSSKCAGLPSGVKC
APEX-Tar	1	0.8713293075561523	HOG1	#VALUE!	MAEFVRAQIFGTTFEITSRYSDLQPVGMGAFGLVCSAKDNLTGSNVAVKKIMKPFSTPVLSKRTYRELKLLKHLKHENVISLSDIFISPLEDIYFVTELLGTDLHRLLTSRPLEKQFIQYFLYQILRGLKYVHSAGVVHRDLKPSNILVNENCDLKICDFGLARIQDPQMTGYVSTRYYRAPEIMLTWQKYDVEVDVWSAGCIFAEMLEGKPLFPGKDHVNQFSIITELLGTPPDDVIHTIASENTLRFVQSLPKRERQPLASKFTQADPLAIDLLEKMLVFDPRARIKAAEGLAHEYLSPYHDPTDEPAAEERFDWSFNDADLPVDTWKIMMYSEILDYHNVINDAQNLTESQ
APEX-Tar	1	0.5865271687507629	beta3glucansynthase	#VALUE!	MSGHPQQGAQYDEGYGHQPGNTESYYQDEHGGQQYYDNNAGYEQGHGGHQQQGGEGYYDESGYYNADANNPYHQEGGYYEGGDQNQGQYQDEYYNDQYYEQGGAAAGEAPQAKRRGDSEEDSETFSDFTMRSDMARATDMDYYGRGDERYNSYNESQMGGRGYRPPSSQVSYGGNRSSGASTPNYGMDYNNVLPAGQRSKEPYPAWTSDAQIPLSKEEIEDIFLDLTAKFGFQRDSMRNVYDHLMILLDSRASRMTPNQALLSLHADYIGGDNANYRKWYFAAHLDLDDAVGFANMKLGKGDRRTRKARKAAKKATPDPENEAQTLEQMEGDNSLEAAEYRWKTRMNRMSQHDRVRQLALYLLCWGEANQVRFMPELLCFIFKCADDYLNSPACQNLVE…
APEX-Tar	1	0.9588237404823303	bos1	#VALUE!	MEDSTIAHTTAILQTLALSSIDLPLTNVYGNKGIRLPGADTAEKLALERELAALVSRVQRLEARAITVNNQTLPDTPNELGAPSAFADVLTGAPSRASKSTTSRQQLVNSLLAAREAPTGGERPPKFTKLSDEELEALREHVDHQSKQLDSQKSELAGVHAQLFEQKQRQEQALNVLEVERVAALERELKKHQQANEAFQKALREIGEIVTAVARGDLSKKVQIHSVEMDPEITTFKRVINTMMDQLQIFSSEVSRVAREVGTEGILGGQAKISGVDGTWKELTDNVNVMAQNLTDQVREIASVTTAVAHGDLTQKIERPAQGEILQLQQTINTMVDQLRTFAAEVTRVARDVGTEGILGGQAEIEGVQGMWNTLIVNVNAMANNLTTQVRDIAIVTTA…
APEX-Tar	1	0.9410948753356934	cellobiohydrolase	#VALUE!	MISKVLAFTSLLAAARAQQAGTLTTETHPPLSVSQCTASGCTTSAQSIVVDANWRWLHSTTGSTNCYTGNTWDKTLCPDGATCAANCALDGADYSGVYGITTSGNSIKLNFVTKGANTNVGSRTYLMAAGSTTQYQMLKLLNQEFTFDVDVSNLPCGLNGALYFAAMDADGGLSRFPTNKAGAKYGTGYCDAQCPQDIKFINGVANSVGWTPSSNDVNAGAGQYGSCCSEMDIWEANKISAAYTPHPCSVDTQTRCTGTDCGIGARYSSLCDADGCDFNSYRQGNTSFYGAGLTVNTNKVFTVVTQFITNDGTASGTLKEIRRFYVQNGVVIPNSQSTIAGVPGNSITDSFCAAQKTAFGDTNEFATKGGLATMSKALAKGMVLVMSIWDDHTANMLWL…
APEX-Tar	1	0.6510892510414124	endoglucanase	#VALUE!	MKLSTTVYTVVPFLSTATAQGVAYAQCGGNGWTGSTACVSGYACSYVNAYYSQCLPGTATLTTVTSATTSASSKTSTAAAPNSTGKTKYIGTNIAGFDFGCTTDGTCLTNKVYPALSSLNNGPDGLGQMAHFVSKTGHNIFRLPVGWQYLVNNNLGGTLDSSNLATYDLLVQGCLATGATCVIDIHNYARWNGAIIGQGGPTDAQFASLWSQLATKYKSNTKVVFGLMNEPHDLNSITTWAATLQTVVTAIRQAGATSTMLLLPGSDYTSAGAFITDGSAAALSKITNLDGTTTNLIFDVHKYLDSDNSGTHAECVTNNIDAAFAPLATWLRANGRQAILSETGGGNTASCQTYLCQQVAYLNANSDVYLGYIGWSAGSFDSTYILTETPNGSGSSMTD…
APEX-Tar	1	0.772678554058075	pectate_lyase	#VALUE!	MKFSIVSAGLLAAFASAAPTPTSDEIVNRAAIAKRATVTDACNIGYASTNGGTKGGAGGATTTVSTYAQFTKAATAGNTVVVVSGPITQAASQVKVASDTTIIGKNSKVVLTGFGLLVKGQSNVIIRNLAIKEVLAANGDALGIQKSTNVWVDHVDLSSNRDHDKDYYDGLFDVTHAADYVTLSNSYIHDHWKASLIGHSDSNSAEDTGHLRVTYANNYWKNINSRGPSIRFGTAHFYNSYHDTVADGINTRDGAQVLVESNAWTGSKKPLYSTDSGYAVANDNDFGSGSNEAEKGTMSASLGYKYTLLGSSKVKAAVVGTAGVTLSF
APEX-Tar	1	0.5282143950462341	xylanase	#VALUE!	MVSASSLLLAASAIAGVFSAPAAAPVSENLNVLQERALTSSATGTSGGYYYSFWTDGSGGVTYSNGANGQYAVSWTGNKGNFVGGKGWAVGSERSISYTGSYKPNGNSYLSVYGWTTSPLIEYYIVEDFGTYDPSSAATEIGSVTSDGSTYKILETTRTNQPSVQGTATFKQYWSVRTSKRTSGTVTTANHFAAWKKLGLTLGSTYNYQIVAVEGYQSSGSASITVS
APEX-Tar	1	0.7227710485458374	cutinase	#VALUE!	MFSPPIMTSRTFLFLQVVFSLYISSVYSFPFSLLKTNLIKTRDLSAVASELGTLGSDLQNSSTLKTFLGDRGNVITQNDVLDSNGSCATMTVLFARGTGEVGNVGILTGPPFFTALAAYMNETGSMSIQGVDYSASVSGFLAGGDPAGAKTMADLINNTLTSCPDTHLTVSGYSQGAQLVHLAMSSLPTTTTSRVRSVVMFGDPKNGTALAGIDSSKVMTICDPKDDICKGGDAILPAHLEYSANAGTAAKFALSGLADVGITSARKVSGVDGIS
APEX-Tar	1	0.845003068447113	HSP70	#VALUE!	MAPAIGIDLGTTYSCVGIFRDDRIEIIANDQGNRTTPSFVAFTDTERLIGDAAKNQVAMNPINTVFDAKRLIGRKFADSEVQADMKHFPFKVIDRAGKPVIEVEFKGENKQFTPEEISSMILVKMRETAEAYLGGTVNNAVVTVPAYFTDSQRQATKDAGLIAGLNVLRIINEPTAAAIAYGLDKKIEGERNVLIFDLGGGTFDVSLLTIEEGIFEVKSTAGDTHLGGEDFDNRLVNHFVNEFKRKHKKDLSSNARALRRLRTACERAKRTLSSSAQTSIEIDSLFEGIDFYTSITRARFEELCQDLFRSTTTPVDRVLADAKIDKSRVHEIVLVGGSTRIPRIQKLITDYFNGKEPNKSINPDEAVAYGAAVQAAILSGDTSSKSTNEILLLDVAPLS…
APEX-Tar	1	0.6315473318099976	BcUNC2 - Pathogenesis related mediator complex subunit	#VALUE!	MAQAQQPKTPLEILQIQINAILIETGKALRATGIEGGKSMAISAIRLHSTIPSITDNFHRALDDLEAEIIRAKSVLGRDLEELRSKRIAAENPPAQNVENPVPHEPTPPPHIPYEDVPSAIKQETIQDNNPTPAIAKEEETPIKSEMTKETRDEEETKEPLILSPPSTNDNKSQPIGLGINTTLPASTDAPEPVTGGGQDSSIDSLFDNPDSAVNVDSAALNFDNMDFSMLDAATNTQSQDNNHTQNTDFDLSTFGSNPQDFNMNDLQPSNEASSNSNNNNSANITTTATKGDMMDDILNMTAGSDTNDNNNNNNNNMDMDSNLDNMVGADESVFDSLFFGNDDDANVGGEIGEMEHGQFDNAFFGID
APEX-Tar	1	0.5473633408546448	BOA2	#VALUE!	MSSEKMPIETLQADEHRFAIILGAGAAGIIQGCTFIREKTLPLEEFQILERQSAFGGVWWKNTYPGAACDIPSHEYQISFALNPYWSRTFAPQPEIQKYFEDVALQYELHKSTTFNTEIVEAKWDDSRLLWLVETTDLTTGDTKLWSCHVLIGALGAFTVPKKAPVKNVDAFKGEEWHSVDWPKNANLKGKTVAVIGTGPSACQFIPNIYPEVKSLIVYQRSPGHVLPRNDVVVGSLTKWMFAHIPFLMRFNRWFWMKKDEILRPRLFTVGSWLQKIVISMTRNHLYKQIKDDTLRRKLESKDVFGCKRPLMLSDYYPIFNNDNVELVTDSVTELTENGIKSRNTDTGEEMERETDVLIWGTGYNPVDFGLPVPTKGRSGQLLCDKYQPELFSLYGVAV…
APEX-Drug	1	0.9867990612983704	CYP51_d	#VALUE!	VVVAAGVAAFIVLSVVLNVLNQVLFANPNEPPMVFHWLPVIGSTITYGMDPYKFFFDCRAKYGDIFTFVLLGKKTTVYLGRKGNDFILNGKLKDLNAEEIYTVLTTPVFGKDVVYDCPNAKLMEQKKFMKIGLSTEAFRSYVPIIQMEVENFMKRSSAFKGPKGTADIGPAMAEITIYTASHTLQGKEVRDRFDTSFASLYHDLDMGFSPINFMLHWAPLPHNRARDHAQRTVAKTYMDIIQNRRAQATEAEFKSDIMWQLMRSSYKDGTPVPDKEIANMMIALLMAGQHSSSSSISWIMLRLASRPDIMEELYQEQIQVLGADLPALKYEDLSKLPLHQNVLKETLRLHTPIHSIMRKVTTPMPISGTKYVIPTSHTLMASPGCTSRDDEFFPEALEW…
APEX-Drug	1	0.9762389063835144	ElectronTransferFlavopUbiquinOxidorr	#VALUE!	MSTSRAVTACLQRNVARQNASRIATQCPRILQQSFIHPTSRPRIASSLIAGQRRAFSLTVPRRLADVEDGFDPKSVERESDEVDVCIVGGGPSGLSAAIRLKQLANEAGNEDFRVVLLEKAGEIGAHILSGAVIEPTAINELFPDWLAEDNENRFENVTPVSGDKMRFLTKGSTIPIPAPPQMNNHGNYIVSLNQFTKWLGDRAEEVGVEVYPGFAGAEVLYKPDGSVKGVATNDLGISRSGKPKDNFERGMEFHSRITLFAEGCHGSLTKQVIKKFDLRRDSQPQTYGLGIKEVWEIQPEKFKKGQVVHSMGYPLPADTYGGGWMYHFGDNLVSIGLVVGLDYPNPWMSPYQEFQKMKHHPLYKDVLEGGKCISYGARALNEGGFQSIPKCAFPGGAL…
APEX-Drug	1	0.8117717504501343	Erg27	#VALUE!	MGLPPWETSESQTFALITGANSGLGFAIASRLIDEFLTSSDTPPTKHLILILCTRTPLKTRFTISRLRAHLRKLADYSEFATSHRAKAKSQGNVYRWQDTVARVHFLGVEVDLCDLKSVYALTDRLVNGTVGSPDATTMDGLRLPDGSPGTATYSADVKQDRWALSQKEGSEGELRSWGWGLSGIRIPRLDVVVLNAGIGGWSGIDWPKAIWTVITDMTEAVTWPTYKLAEIGVITKPQLSSASSKQAKPSDDEAAQPLLDGESPEEPPLGATFCSNVFGHYVLAHELMPLLSRTASPSATTSGRIIWVSSIEAQAQHFDEDDLQGLESRTPYESSKRLTDVLVLSRKLRAAGQASSSWFDCSDVRVENSKSEEEPAAKLIRPKMYVVQPGIFVSEIMP…
APEX-Drug	1	0.9803388118743896	GmrSD	#VALUE!	MLKGLFLTVLATGLLVHATPVPAPTGIPTTATANTELAGLTVAAAGSQDGYSRDLFPHWITISGTCNTRETVLKRDGKNVVVDSACASTSGTWVSPYDGATWTAASDVDIDHLVPLSNAWKAGASAWTTAQRQAFANDLVNPQLLAVTDNVNESKGDRGPEEWKPSLTSYWCTYAKMWIKVKYVYSLTVTSAEKAALVTMMATC
APEX-Drug	1	0.983000636100769	HOG1_D	#VALUE!	MAEFVREQIFGTTFEITSRYSDLQPVGMGAFGLVCSAKDNLTGQNVAVKKIMKPFSTPVLSKRTYRELKLLKHLKHENVISLSDIFISPLEDIYFVTELLGTDLHRLLTSRPLEKQFIQYFLYQILRGLKYVHSAGVVHRDLKPSNILVNEICDLKICDFGLARIQDPQMTGYVSTRYYRAPEIMLTWQKYDVEVDIWSTACIFAEMLEGKPLFPGKDHVNQFSIITELLGTPPEDVIHTIASENTLRFVQSLPKRERQPLKNKFRNADPIAIDLLEKMLVFDPRKRAKAADALAHEYLAPYHDPSDEPVSEERFDWSFNDADLPVDTWKIMMYSEILDYHNVDAAESQLMEEDIKGP
APEX-Drug	1	0.8592234253883362	Lyso phospholipase	#VALUE!	MKFEVLFLCLVSIPTVLAETNATDSIISTVRERDTFSGYAPTTSDCPSSDRPVLRDSLSTSSQELSWLKKRRANTVPALREFLGRLNITGFNSNSYIDNARNTSQLSNIAIAVSGGGYRALMNGAGAIAAFDNRTLGSIASGHLGGLLQSTTYLAGLSGGGWLLSSLYGNEFPTVEEILSNERANPLWQFQNPIWIGPDLGDTGTSNAEAYFEALLNQVQSKADAGFNTSMTDLWGRAIAYQLLNTTNIDNSHTFSSIQTSTKFASGTIPMPILVADGRKDGQTVFSSKDTTNYEFNPWEMGSFDDIGFAPLKYVGSDFNGGKIAADKKCVTGYDQLSFVFGTSSSLFNQFVLQIKDTNMVPDMLKGFITNMLKEVGDDDNDIADWTPNPFYGWKSSTN…
APEX-Drug	1	0.943800687789917	Pi phospholipase	#VALUE!	MLVPTTNFLIALAISYGAHASPTPRQVGQSGVSLQEFALQKLLTNASPIFGNYADNQLNTSTWMSRYVDSTKLVHMNIPGTHDTATWNYSLATQSALSGVTYLGNQVPDPPEHYRCQNNSIADMLNAGIRAFDLRFALDVTNTSIVFWHSQALLSQMATLDDVLFGYFHWLDNHPSEVVLLSLQYEGSTTEYGRNDEEAQLKLFNVLTSPAATKYFLQARNELGNLGDARGKIILLRRFDLDQLSDAYENALPGLHFSPALWTDNSPDIEIVYNTASNDTAYIEDNYEPQTPAQSNATANIELKYNVTTTHLLKAVDESLAPDSLWWTWASGGKISDGIFPETMAIGNGTEYTPAGGVNQKLMTFLKEMNGKRVGIVMFDFFETPGNLVETLLSL
APEX-Drug	1	0.9842690229415894	SdhA	#VALUE!	MSSFAMRRFTSGPSFSKALKNQTRSFSSTRPAARIITHAPLRAKEASPFVSNKYPVVDHEYDAIVIGAGGAGLRAAFGLAEAGFNTACISKLFPTRSHTVAAQGGINAALGNMHEDDWRWHMYDTVKGSDWLGDQDAIHYMTREAPASVIELENYGCPFSRTDDGKIYQRAFGGQSQKFGKGGQAYRCCAAADRTGHALLHTLYGQSLRHNTNYFIEYFALDLIMEDGECKGVIAYNQEDGTLHRFRAHNTVLATGGYGRAYFSCTSAHTCTGDGMAMVARAGLPNQDLEFVQFHPTGIYGAGCLITEGARGEGGYLLNSQGERFMERYAPTAKDLASRDVVSRSMTMEIRDGRGVGPDKDHIYLQLSHLPPDVLHERLPGISETASIFSGVDVTKQPI…
APEX-Drug	1	0.8894429802894592	Sphingo	#VALUE!	MKFLSIIYLCFAAIFSVSNATELVKDDTIGDIWEAIESATTCAGCNAILLLLKGVAAFGDTVFVDTLTEICKLAGVEDSDVCAGAIGLEGPIIAQDLRKMTLGSHTSQLFCITFFGLCDFPAVTPYNVPFPSPKPATQRPAVSGKTPLKIVHFSDIHVDHEYEVGANTNCTKPICCRPYTSADAPGNNSYPAGEYGNYNCDAPVSLEESMYAAIKEVAPDATATLFTGDIVEGAVWLVNSTGNIADINDAYSRMSGLKNLFATTGNHESSPVNSFPPKAVGVTTNQWVYDTLSTNWIPFIGSTAASSADSFGAYSTLLPGGNLRVISINTNLYYKSNYWLYEATMETDPSGQLAWLVTELQAAETAGQRVYIIGHMPMGSNDALHDGSNYFNQITQRYS…
APEX-Drug	1	0.8582586646080017	TubulinBeta	#VALUE!	HGLDGSGVYNGTSDLQLERMNVYFNEASGNKYVPRAVLVDLEPGTMDAVRAGPFGQLFRPDNFVFGQSGAGNNWAKGHYTEGAELVDQVLDVVRREAEGCDCLQGFQITHSLGGGTGAGMGTLLISKIREEFPDRMMATFSVVPSPKVSDTVVEPYNATLSVHQLVENSDATFCIDNEALYDICMRTLKLSNPSYGDLNHLVSAVMSGVTTCLRFPGQLNSDLRKLAVNMVPFPRLHFFMVGFAPLTSRGAHSFRAVTVPELTQQMYDPKNMMAASDFRNGRYLTCSAIFRGKVSMKEVEDQMRNVQNKNSSYFVEWIPNNVQTALCSIPPRGLKMSSTFVGNSTSIQELFKRVGDQFTAMFRRKAFLHWYTGEGMDEMEFTEAESNMNDLVSEYQQYQ…
APEX-Drug	1	0.9535002112388611	bos1_drug	#VALUE!	MEDSTIAHTTAILQTLALSSIDLPLTNVYGNKGIRLPGADTAEKLALERELAALVSRVQRLEARAITVNNQTLPDTPNELGAPSAFADVLTGAPSRASKSTTSRQQLVNSLLAAREAPTGGERPPKFTKLSDEELEALREHVDHQSKQLDSQKSELAGVHAQLFEQKQRQEQALNVLEVERVAALERELKKHQQANEAFQKALREIGEIVTAVARGDLSKKVQIHSVEMDPEITTFKRVINTMMDQLQIFSSEVSRVAREVGTEGILGGQAKISGVDGTWKELTDNVNVMAQNLTDQVREIASVTTAVAHGDLTQKIERPAQGEILQLQQTINTMVDQLRTFAAEVTRVARDVGTEGILGGQAEIEGVQGMWNTLIVNVNAMANNLTTQVRDIAIVTTA…
APEX-Drug	1	0.9122581481933594	chitinsynthase	#VALUE!	MALNNPSSGAHSQPSLPALPAHLQSDTHLTAHLASRFHVSLPTADLSSHALISLNTYSSSTKGPDGGKEGSAMGGAEGMADKAYTRLGARTENQAVVFLGESGSGKTTVRSHLLSALLSKSGTPLSTKLSLSAYVFDTLTSTKTATTPTASKAGLFFELQYDTASTVNPTLIGGKVLDHRLERSRVASVPTGERNFHVLYYLLAGTSAAEKAHLGLDSSADHGGAGNRLSTGGQKRWRYLGHPTQLKVGINDAEGFQLFKTALRKLEFPRSEIAEICQILASILHIGQLEFETAENTTAMGDDSGGYSHEGSQQFTGVKNKDVLSIIAAFLGVGVTDLQTTLGYKTKILHRERVTVMLDPKGAKSNADELARTLYSLLVAYVIESINQRVCAPEDSVGN…
APEX-Drug	1	0.9098551869392395	cytb	#VALUE!	MRIFKSHPLLKLVNSYMIDSPQPSNLSYLWNFGSLLAVCLVIQIITGVTLAMHYNPSVLEAFNSVEHIMRDVNNGWLIRYLHSNTASAFFFIVYLHIGRGLYYGSYRAPRTLVWTIGVVIFILMIVTAFLGYVLPYGQMSLWGATVITNLMSAVPWIGQDIVEFLWGGFSVNNATLNRFFALHFVLPFVLAALALMHLIALHDSAGSGNPLGISGNYDRLAFAPYFLFKDLITIFLFIIILSIFVFFMPNVLGDSDNYIMANPMQTPPAIVPEWYLLPFYAILRSIPNKLLGVIAMLSAILILLAMPFTDLSRSRGIQFRPLSKIAFYIFIANFLILMVLGAKHVESPYIEFGQISTVIYFAHFLIIVPFISLLENSLVELAVLTKEKPSR
APEX-Drug	1	0.811771810054779	erg27	#VALUE!	MGLPPWETSESQTFALITGANSGLGFAIASRLIDEFLTSSDTPPTKHLILILCTRTPLKTRFTISRLRAHLRKLADYSEFATSHRAKAKSQGNVYRWQDTVARVHFLGVEVDLCDLKSVYALTDRLVNGTVGSPDATTMDGLRLPDGSPGTATYSADVKQDRWALSQKEGSEGELRSWGWGLSGIRIPRLDVVVLNAGIGGWSGIDWPKAIWTVITDMTEAVTWPTYKLAEIGVITKPQLSSASSKQAKPSDDEAAQPLLDGESPEEPPLGATFCSNVFGHYVLAHELMPLLSRTASPSATTSGRIIWVSSIEAQAQHFDEDDLQGLESRTPYESSKRLTDVLVLSRKLRAAGQASSSWFDCSDVRVENSKSEEEPAAKLIRPKMYVVQPGIFVSEIMP…
APEX-Drug	1	0.9031659364700317	erg1	#VALUE!	MWTFLGIATFTYFYKKFGDFITLANREVLLCVLVFLSLGLVLSYRCRHRNGGLLGRQQSGSQFALFSDILSGLPFIGFFWAKSPPESENKEQLEARRRRKGTNISETSLIGTAACTSTSSQNDPEVIIVGAGVLGSALAAVLSRDGRKVTVIERDLKEPDRIVGEFLQPGGYHVLKDLGLGDTVEGLDAQVVNGYMIHDQESKSEVQIPYPLSENNQVQSGRAFHHGRFIMSLRKAAMAEPNAKFIEGVVLQLLEEDDVVMGVQYKDKETGDIKELHAPLTVVADGLFSKFRKSLVSNKVSVSSHFVGFLMKNAPQFKANHAELILANPSPVLIYQISSSETRVLVDIRGEMPRNLREYMVEKIYPQIPDHLKEPFLEATDNSHLRSMPASFLPPSSVK…
APEX-Drug	1	0.943755567073822	dhfr	#VALUE!	MSTNSNISAMAPIKEFTLIVAATNKMGVGKGGGLPWTGLRKEMAYFARVTKRAGPGKTNAVVMGRKTWESIPTKFRPLANRANYMISRTQTSEPSDVDLGPDAHAATSLTNALEKLGSRSQAKDSNDGDEKEIDRVFIIGGGQIYKASLELKEAKRILLTRIMNDFECDTYFPIQLNEDGTGNGWRRTDTQELREWTGEGEVVEGVKEEGGVKYVFEMWEKIEES
APEX-Drug	1	0.5307456851005554	FSK1	#VALUE!	MSGHPQQGAQYDEGYGHQPGNTESYYQDEHGGQQYYDNNAGYEQGHGGHQQQGGEGYYDESGYYNADANNPYHQEGGYYEGGDQNQGQYQDEYYNDQYYEQGGAAAGEAPQAKRRGDSEEDSETFSDFTMRSDMARATDMDYYGRGDERYNSYNESQMGGRGYRPPSSQVSYGGNRSSGASTPNYGMDYNNVLPAGQRSKEPYPAWTSDAQIPLSKEEIEDIFLDLTAKFGFQRDSMRNVYDHLMILLDSRASRMTPNQALLSLHADYIGGDNANYRKWYFAAHLDLDDAVGFANMKLGKGDRRTRKARKAAKKATPDPENEAQTLEQMEGDNSLEAAEYRWKTRMNRMSQHDRVRQLALYLLCWGEANQVRFMPELLCFIFKCADDYLNSPACQNLVE…

### Sheet: GNNExplainer studied proteins
Supplementary File S3 — Residue-level interpretability analysis: attention weights, GNNExplainer importance scores, and insertion-deletion validation for characterized proteins
GNNExplainer studied proteins
Endopolygalacturonase 1 APEX - TAR	HOG1 APEX - TAR	YadV APEX - DRUG	Tubulin Beta APEX - DRUG	Cytochrome b APEX - DRUG
{	{	{	{	{
"protein_name": "EndoPolygalacturonase1",	"protein_name": "HOG1",	"protein_name": "YadV",	"protein_name": "TubulinBeta",	"protein_name": "cytb",
"sequence_length": 392,	"sequence_length": 354,	"sequence_length": 248,	"sequence_length": 441,	"sequence_length": 391,
"sequence_graph_length": 392,	"sequence_graph_length": 354,	"sequence_graph_length": 246,	"sequence_graph_length": 441,	"sequence_graph_length": 391,
"explainer": "GNNExplainer(node_mask_type=object, explanation_type=phenomenon, epochs=200)",	"explainer": "GNNExplainer(node_mask_type=object, explanation_type=phenomenon, epochs=200)",	"fold": 0,	"fold": 0,	"fold": 0,
"ratio_contact_map": 0.2,	"ratio_contact_map": 0.2,	"ratio": 0.2,	"ratio": 0.2,	"ratio": 0.2,
"drop_prob": 0.3,	"drop_prob": 0.3,	"drop_prob": 0.3,	"drop_prob": 0.3,	"drop_prob": 0.3,
"esm_model_embeddings": "facebook/esm2_t33_650M_UR50D",	"esm_model_embeddings": "facebook/esm2_t33_650M_UR50D",	"esm_model_embeddings": "facebook/esm2_t33_650M_UR50D",	"esm_model_embeddings": "facebook/esm2_t33_650M_UR50D",	"esm_model_embeddings": "facebook/esm2_t33_650M_UR50D",
"esm_model_contacts": "facebook/esm2_t33_650M_UR50D",	"esm_model_contacts": "facebook/esm2_t33_650M_UR50D",	"esm_model_contacts": "facebook/esm2_t33_650M_UR50D",	"esm_model_contacts": "facebook/esm2_t33_650M_UR50D",	"esm_model_contacts": "facebook/esm2_t33_650M_UR50D",
"fold": 0,	"fold": 0,	"probability": 0.9816996455192566,	"probability": 0.8582586646080017,	"probability": 0.9098551869392395,
"edges_duplicated": false,	"edges_duplicated": false,	"prediction": 1	"prediction": 1	"prediction": 1
"topk_nodes": 39,	"topk_nodes": 35,	}	}	}
"seed": 42	"seed": 42	{	{	{
},	},	"metadata": {	"metadata": {	"metadata": {
"prediction": {	"prediction": {	"protein_name": "YadV",	"protein_name": "TubulinBeta",	"protein_name": "cytb",
"class": 1,	"class": 1,	"sequence_length": 248,	"sequence_length": 441,	"sequence_length": 391,
"probability": 0.8432602286338806,	"probability": 0.8713293075561523,	"sequence_graph_length": 246,	"sequence_graph_length": 441,	"sequence_graph_length": 391,
"logit": 1.6826890707015991	"logit": 1.9127635955810547	"timestamp": "2026-01-22T09:10:54.241949",	"timestamp": "2025-12-10T13:33:00.470469",	"timestamp": "2025-12-11T12:29:47.992880",
},	},	"explainer": "GNNExplainer(node_mask_type=object, explanation_type=phenomenon, epochs=400)",	"explainer": "GNNExplainer(node_mask_type=object, explanation_type=phenomenon, epochs=200)",	"explainer": "GNNExplainer(node_mask_type=object, explanation_type=phenomenon, epochs=200)",
"sanity_checks": {	"sanity_checks": {	"ratio_contact_map": 0.2,	"ratio_contact_map": 0.2,	"ratio_contact_map": 0.2,
"HARD": {	"HARD": {	"drop_prob": 0.3,	"drop_prob": 0.3,	"drop_prob": 0.3,
"logit_remove_topk": 1.3988463878631592,	"logit_remove_topk": 0.351004034280777,	"esm_model_embeddings": "facebook/esm2_t33_650M_UR50D",	"esm_model_embeddings": "facebook/esm2_t33_650M_UR50D",	"esm_model_embeddings": "facebook/esm2_t33_650M_UR50D",
"logit_keep_only_topk": 2.0666861534118652,	"logit_keep_only_topk": 2.5914831161499023,	"esm_model_contacts": "facebook/esm2_t33_650M_UR50D",	"esm_model_contacts": "facebook/esm2_t33_650M_UR50D",	"esm_model_contacts": "facebook/esm2_t33_650M_UR50D",
"prob_remove_topk": 0.8020007610321045,	"prob_remove_topk": 0.5868610143661499,	"fold": 0,	"fold": 0,	"fold": 0,
"prob_keep_only_topk": 0.8876227736473083,	"prob_keep_only_topk": 0.9303114414215088,	"edges_duplicated": false,	"edges_duplicated": false,	"edges_duplicated": false,
"consistent": true	"consistent": true	"topk_nodes": 24,	"topk_nodes": 44,	"topk_nodes": 39,
},	},	"seed": 42	"seed": 42	"seed": 42
"SOFT": {	"SOFT": {	},	},	},
"logit_zero_remove_topk": 1.505785584449768,	"logit_zero_remove_topk": 0.3670695126056671,	"prediction": {	"prediction": {	"prediction": {
"logit_zero_keep_only_topk": 1.3043053150177002,	"logit_zero_keep_only_topk": 2.274562120437622,	"class": 1,	"class": 1,	"class": 1,
"prob_zero_remove_topk": 0.8184357285499573,	"prob_zero_remove_topk": 0.5907506942749023,	"probability": 0.9848982691764832,	"probability": 0.88618004322052,	"probability": 0.9158132076263428,
"prob_zero_keep_only_topk": 0.7865586876869202,	"prob_zero_keep_only_topk": 0.9067482352256775,	"logit": 4.177728652954102	"logit": 2.052302122116089	"logit": 2.3867738246917725
"consistent": true	"consistent": true	},	},	},
},	},	"sanity_checks": {	"sanity_checks": {	"sanity_checks": {
"insertion_deletion": {	"insertion_deletion": {	"HARD": {	"HARD": {	"HARD": {
"k": [	"k": [	"logit_remove_topk": 2.6527488231658936,	"logit_remove_topk": 1.0770851373672485,	"logit_remove_topk": 1.6769849061965942,
0,	0,	"logit_keep_only_topk": 5.389127254486084,	"logit_keep_only_topk": 3.0839340686798096,	"logit_keep_only_topk": 2.9362006187438965,
3,	3,	"prob_remove_topk": 0.9341802597045898,	"prob_remove_topk": 0.7459419369697571,	"prob_remove_topk": 0.8425048589706421,
7,	7,	"prob_keep_only_topk": 0.9954547882080078,	"prob_keep_only_topk": 0.9562252163887024,	"prob_keep_only_topk": 0.9496071934700012,
11,	10,	"consistent": true	"consistent": true	"consistent": true
15,	14,	},	},	},
19,	17,	"SOFT": {	"SOFT": {	"SOFT": {
23,	21,	"logit_zero_remove_topk": 2.4129538536071777,	"logit_zero_remove_topk": 1.0865325927734375,	"logit_zero_remove_topk": 1.5499945878982544,
27,	24,	"logit_zero_keep_only_topk": 3.510305166244507,	"logit_zero_keep_only_topk": 2.80470871925354,	"logit_zero_keep_only_topk": 2.198150157928467,
31,	28,	"prob_zero_remove_topk": 0.917809784412384,	"prob_zero_remove_topk": 0.7477282285690308,	"prob_zero_remove_topk": 0.8249129056930542,
35,	31,	"prob_zero_keep_only_topk": 0.9709795713424683,	"prob_zero_keep_only_topk": 0.9429298043251038,	"prob_zero_keep_only_topk": 0.9000833034515381,
39	35	"consistent": true	"consistent": true	"consistent": true
],	],	},	},	},
"deletion_logits": [	"deletion_logits": [	"insertion_deletion": {	"insertion_deletion": {	"insertion_deletion": {
1.6826882362365723,	1.912762999534607,	"k": [	"k": [	"k": [
1.6467456817626953,	1.6001986265182495,	0,	0,	0,
1.636425256729126,	1.4741666316986084,	2,	4,	3,
1.1548380851745605,	1.3834412097930908,	4,	8,	7,
1.0994322299957275,	1.2343072891235352,	7,	13,	11,
1.1529089212417603,	0.8905569911003113,	9,	17,	15,
1.234681487083435,	0.008747614920139313,	12,	22,	19,
1.3139742612838745,	0.12586912512779236,	14,	26,	23,
1.4133503437042236,	0.2227632999420166,	16,	30,	27,
1.4604377746582031,	0.2901998460292816,	19,	35,	31,
1.505786418914795	0.3670691251754761	21,	39,	35,
],	],	24	44	39
"insertion_logits": [	"insertion_logits": [	],	],	],
0.12038623541593552,	0.12038618326187134,	"deletion_logits": [	"deletion_logits": [	"deletion_logits": [
0.7903293967247009,	2.544604778289795,	4.177728652954102,	2.0523009300231934,	2.3867740631103516,
1.0775116682052612,	2.698620080947876,	4.013762474060059,	2.0551810264587402,	2.2525875568389893,
2.240583658218384,	2.7720301151275635,	3.9518253803253174,	1.9065723419189453,	2.078528642654419,
2.3421313762664795,	2.8752596378326416,	3.4276041984558105,	1.8018702268600464,	1.9341065883636475,
2.0607664585113525,	3.117020845413208,	3.1014745235443115,	1.6943602561950684,	1.8264844417572021,
1.8053412437438965,	3.0653679370880127,	2.9015464782714844,	1.3644323348999023,	1.640169620513916,
1.553191900253296,	2.5886716842651367,	2.717822313308716,	1.2087531089782715,	1.5611093044281006,
1.4065146446228027,	2.4836652278900146,	2.6466946601867676,	1.1324928998947144,	1.5003883838653564,
1.3401720523834229,	2.319584846496582,	2.573087692260742,	1.0748190879821777,	1.4335936307907104,
1.3043053150177002	2.274562120437622	2.4834139347076416,	1.055363655090332,	1.4980782270431519,
],	],	2.412954092025757	1.0865325927734375	1.5499944686889648
"deletion_auc": 1.370703136920929,	"deletion_auc": 0.8370166696608067,	],	],	],
"insertion_auc": 1.5328888174146413	"insertion_auc": 2.5662299305200578	"insertion_logits": [	"insertion_logits": [	"insertion_logits": [
}	}	0.2344418317079544,	0.2344406694173813,	0.2344406694173813,
},	},	1.4930517673492432,	0.46798402070999146,	0.8004022836685181,
"top_nodes": [	"top_nodes": [	1.8676520586013794,	1.182517647743225,	1.131498098373413,
{	{	2.676381826400757,	1.7404488325119019,	1.3936567306518555,
"rank": 1,	"rank": 1,	2.8816120624542236,	1.9711196422576904,	1.5930981636047363,
"position": 2,	"position": 124,	3.0628302097320557,	2.3507840633392334,	1.7550889253616333,
"amino_acid": "V",	"amino_acid": "Q",	3.165052652359009,	2.518634080886841,	1.9225220680236816,
"importance": 0.9298184514045715	"importance": 0.9113565683364868	3.214075803756714,	2.6154253482818604,	2.0833921432495117,
},	},	3.329786539077759,	2.737685441970825,	2.1998283863067627,
{	{	3.3645598888397217,	2.8286666870117188,	2.2198472023010254,
"rank": 2,	"rank": 2,	3.510305166244507	2.80470871925354	2.198150157928467
"position": 26,	"position": 128,	],	],	],
"amino_acid": "P",	"amino_acid": "G",	"deletion_auc": 3.1112573027610777,	"deletion_auc": 1.4863261699676513,	"deletion_auc": 1.7693430662155152,
"importance": 0.9254183173179626	"importance": 0.9071071147918701	"insertion_auc": 2.692737630754709	"insertion_auc": 1.9932840459048748	"insertion_auc": 1.6315629415214061
},	},	}	}	}
{	{	},	},	},
"rank": 3,	"rank": 3,	"top_nodes": [	"top_nodes": [	"top_nodes": [
"position": 29,	"position": 149,	{	{	{
"amino_acid": "T",	"amino_acid": "V",	"rank": 1,	"rank": 1,	"rank": 1,
"importance": 0.9158604145050049	"importance": 0.9070188403129578	"position": 49,	"position": 121,	"position": 95,
},	},	"amino_acid": "N",	"amino_acid": "G",	"amino_acid": "L",
{	{	"importance": 0.9575039744377136	"importance": 0.9493802189826965	"importance": 0.8235902786254883
"rank": 4,	"rank": 4,	},	},	},
"position": 24,	"position": 132,	{	{	{
"amino_acid": "P",	"amino_acid": "V",	"rank": 2,	"rank": 2,	"rank": 2,
"importance": 0.9093107581138611	"importance": 0.9067345261573792	"position": 96,	"position": 168,	"position": 40,
},	},	"amino_acid": "R",	"amino_acid": "N",	"amino_acid": "L",
{	{	"importance": 0.9453687071800232	"importance": 0.9399347305297852	"importance": 0.8040308952331543
"rank": 5,	"rank": 5,	},	},	},
"position": 33,	"position": 163,	{	{	{
"amino_acid": "N",	"amino_acid": "A",	"rank": 3,	"rank": 3,	"rank": 3,
"importance": 0.8909684419631958	"importance": 0.9064015746116638	"position": 148,	"position": 154,	"position": 193,
},	},	"amino_acid": "R",	"amino_acid": "E",	"amino_acid": "L",
{	{	"importance": 0.9411067962646484	"importance": 0.9291932582855225	"importance": 0.8005727529525757
"rank": 6,	"rank": 6,	},	},	},
"position": 32,	"position": 195,	{	{	{
"amino_acid": "P",	"amino_acid": "V",	"rank": 4,	"rank": 4,	"rank": 4,
"importance": 0.869195282459259	"importance": 0.9056606888771057	"position": 91,	"position": 159,	"position": 134,
},	},	"amino_acid": "K",	"amino_acid": "T",	"amino_acid": "L",
{	{	"importance": 0.9385362863540649	"importance": 0.9276490807533264	"importance": 0.7899742126464844
"rank": 7,	"rank": 7,	},	},	},
"position": 34,	"position": 157,	{	{	{
"amino_acid": "P",	"amino_acid": "I",	"rank": 5,	"rank": 5,	"rank": 5,
"importance": 0.8616752624511719	"importance": 0.888382077217102	"position": 94,	"position": 165,	"position": 186,
},	},	"amino_acid": "T",	"amino_acid": "L",	"amino_acid": "L",
{	{	"importance": 0.9372901320457458	"importance": 0.9192854166030884	"importance": 0.7841916680335999
"rank": 8,	"rank": 8,	},	},	},
"position": 92,	"position": 147,	{	{	{
"amino_acid": "V",	"amino_acid": "I",	"rank": 6,	"rank": 6,	"rank": 6,
"importance": 0.8575258851051331	"importance": 0.8882965445518494	"position": 61,	"position": 160,	"position": 120,
},	},	"amino_acid": " ",	"amino_acid": "L",	"amino_acid": "I",
{	{	"importance": 0.9368196129798889	"importance": 0.9187585115432739	"importance": 0.783302366733551
"rank": 9,	"rank": 9,	},	},	},
"position": 75,	"position": 148,	{	{	{
"amino_acid": "V",	"amino_acid": "L",	"rank": 7,	"rank": 7,	"rank": 7,
"importance": 0.8029607534408569	"importance": 0.8873385787010193	"position": 29,	"position": 137,	"position": 198,
},	},	"amino_acid": "L",	"amino_acid": "M",	"amino_acid": "L",
{	{	"importance": 0.9363556504249573	"importance": 0.917633593082428	"importance": 0.7625662088394165
"rank": 10,	"rank": 10,	},	},	},
"position": 25,	"position": 155,	{	{	{
"amino_acid": "A",	"amino_acid": "L",	"rank": 8,	"rank": 8,	"rank": 8,
"importance": 0.73311847448349	"importance": 0.8826468586921692	"position": 115,	"position": 112,	"position": 182,
},	},	"amino_acid": "W",	"amino_acid": "L",	"amino_acid": "L",
{	{	"importance": 0.9317613244056702	"importance": 0.9121278524398804	"importance": 0.757942259311676
"rank": 11,	"rank": 11,	},	},	},
"position": 13,	"position": 80,	{	{	{
"amino_acid": "A",	"amino_acid": "I",	"rank": 9,	"rank": 9,	"rank": 9,
"importance": 0.7025755047798157	"importance": 0.8714569211006165	"position": 47,	"position": 157,	"position": 44,
},	},	"amino_acid": "L",	"amino_acid": "N",	"amino_acid": "I",
{	{	"importance": 0.927516520023346	"importance": 0.9101100564002991	"importance": 0.7515670657157898
"rank": 12,	"rank": 12,	},	},	},
"position": 119,	"position": 203,	{	{	{
"amino_acid": "V",	"amino_acid": "I",	"rank": 10,	"rank": 10,	"rank": 10,
"importance": 0.6474223732948303	"importance": 0.849926233291626	"position": 32,	"position": 108,	"position": 195,
},	},	"amino_acid": "T",	"amino_acid": "I",	"amino_acid": "L",
{	{	"importance": 0.9225855469703674	"importance": 0.9077165722846985	"importance": 0.7271016240119934
"rank": 13,	"rank": 13,	},	},	},
"position": 16,	"position": 142,	{	{	{
"amino_acid": "S",	"amino_acid": "L",	"rank": 11,	"rank": 11,	"rank": 11,
"importance": 0.619278073310852	"importance": 0.8481848835945129	"position": 117,	"position": 156,	"position": 50,
},	},	"amino_acid": "N",	"amino_acid": "Y",	"amino_acid": "L",
{	{	"importance": 0.9219443202018738	"importance": 0.903063178062439	"importance": 0.7257270812988281
"rank": 14,	"rank": 14,	},	},	},
"position": 14,	"position": 137,	{	{	{
"amino_acid": "A",	"amino_acid": "V",	"rank": 12,	"rank": 12,	"rank": 12,
"importance": 0.540027916431427	"importance": 0.6854841113090515	"position": 150,	"position": 140,	"position": 116,
},	},	"amino_acid": "K",	"amino_acid": "F",	"amino_acid": "I",
{	{	"importance": 0.9211990237236023	"importance": 0.8896721005439758	"importance": 0.7204672694206238
"rank": 15,	"rank": 15,	},	},	},
"position": 9,	"position": 79,	{	{	{
"amino_acid": "S",	"amino_acid": "V",	"rank": 13,	"rank": 13,	"rank": 13,
"importance": 0.4441978633403778	"importance": 0.6432262659072876	"position": 45,	"position": 167,	"position": 124,
},	},	"amino_acid": "L",	"amino_acid": "E",	"amino_acid": "M",
{	{	"importance": 0.9139546751976013	"importance": 0.8869919180870056	"importance": 0.7068589925765991
"rank": 16,	"rank": 16,	},	},	},
"position": 17,	"position": 48,	{	{	{
"amino_acid": "A",	"amino_acid": "V",	"rank": 14,	"rank": 14,	"rank": 14,
"importance": 0.395110547542572	"importance": 0.5450157523155212	"position": 34,	"position": 162,	"position": 123,
},	},	"amino_acid": "V",	"amino_acid": "V",	"amino_acid": "L",
{	{	"importance": 0.9076189398765564	"importance": 0.8628389835357666	"importance": 0.7063002586364746
"rank": 17,	"rank": 17,	},	},	},
"position": 12,	"position": 326,	{	{	{
"amino_acid": "L",	"amino_acid": "V",	"rank": 15,	"rank": 15,	"rank": 15,
"importance": 0.23305511474609375	"importance": 0.4914892017841339	"position": 57,	"position": 42,	"position": 190,
},	},	"amino_acid": "V",	"amino_acid": "E",	"amino_acid": "L",
{	{	"importance": 0.9073559045791626	"importance": 0.8381268382072449	"importance": 0.6879485249519348
"rank": 18,	"rank": 18,	},	},	},
"position": 129,	"position": 96,	{	{	{
"amino_acid": "G",	"amino_acid": "V",	"rank": 16,	"rank": 16,	"rank": 16,
"importance": 0.20965880155563354	"importance": 0.42367568612098694	"position": 79,	"position": 176,	"position": 230,
},	},	"amino_acid": "I",	"amino_acid": "D",	"amino_acid": "D",
{	{	"importance": 0.9069271087646484	"importance": 0.8354455828666687	"importance": 0.6606731414794922
"rank": 19,	"rank": 19,	},	},	},
"position": 204,	"position": 337,	{	{	{
"amino_acid": "T",	"amino_acid": "I",	"rank": 17,	"rank": 17,	"rank": 17,
"importance": 0.20704609155654907	"importance": 0.40428999066352844	"position": 56,	"position": 177,	"position": 130,
},	},	"amino_acid": "L",	"amino_acid": "N",	"amino_acid": "L",
{	{	"importance": 0.9005215167999268	"importance": 0.8208449482917786	"importance": 0.652986466884613
"rank": 20,	"rank": 20,	},	},	},
"position": 136,	"position": 174,	{	{	{
"amino_acid": "D",	"amino_acid": "V",	"rank": 18,	"rank": 18,	"rank": 18,
"importance": 0.19795604050159454	"importance": 0.40294283628463745	"position": 44,	"position": 136,	"position": 150,
},	},	"amino_acid": "N",	"amino_acid": "M",	"amino_acid": "L",
{	{	"importance": 0.8923171758651733	"importance": 0.8159248232841492	"importance": 0.6529746055603027
"rank": 21,	"rank": 21,	},	},	},
"position": 171,	"position": 46,	{	{	{
"amino_acid": "P",	"amino_acid": "V",	"rank": 19,	"rank": 19,	"rank": 19,
"importance": 0.19591069221496582	"importance": 0.2940624952316284	"position": 142,	"position": 40,	"position": 97,
},	},	"amino_acid": "Q",	"amino_acid": "D",	"amino_acid": "I",
{	{	"importance": 0.8881554007530212	"importance": 0.8104162216186523	"importance": 0.6509379148483276
"rank": 22,	"rank": 22,	},	},	},
"position": 147,	"position": 49,	{	{	{
"amino_acid": "K",	"amino_acid": "K",	"rank": 20,	"rank": 20,	"rank": 20,
"importance": 0.19261212646961212	"importance": 0.2565075755119324	"position": 83,	"position": 125,	"position": 127,
},	},	"amino_acid": "P",	"amino_acid": "I",	"amino_acid": "T",
{	{	"importance": 0.8881168365478516	"importance": 0.8058668971061707	"importance": 0.616351842880249
"rank": 23,	"rank": 23,	},	},	},
"position": 137,	"position": 27,	{	{	{
"amino_acid": "G",	"amino_acid": "G",	"rank": 21,	"rank": 21,	"rank": 21,
"importance": 0.191214457154274	"importance": 0.2549941837787628	"position": 27,	"position": 38,	"position": 165,
},	},	"amino_acid": "I",	"amino_acid": "L",	"amino_acid": "L",
{	{	"importance": 0.8855757117271423	"importance": 0.7852072715759277	"importance": 0.6138253211975098
"rank": 24,	"rank": 24,	},	},	},
"position": 135,	"position": 29,	{	{	{
"amino_acid": "W",	"amino_acid": "G",	"rank": 22,	"rank": 22,	"rank": 22,
"importance": 0.19022198021411896	"importance": 0.23143285512924194	"position": 36,	"position": 180,	"position": 125,
},	},	"amino_acid": "Y",	"amino_acid": "L",	"amino_acid": "I",
{	{	"importance": 0.6840149760246277	"importance": 0.7708567380905151	"importance": 0.6132911443710327
"rank": 25,	"rank": 25,	},	},	},
"position": 131,	"position": 143,	{	{	{
"amino_acid": "G",	"amino_acid": "K",	"rank": 23,	"rank": 23,	"rank": 23,
"importance": 0.18976159393787384	"importance": 0.2313484251499176	"position": 62,	"position": 110,	"position": 188,
},	},	"amino_acid": "I",	"amino_acid": "H",	"amino_acid": "F",
{	{	"importance": 0.15189306437969208	"importance": 0.7511232495307922	"importance": 0.6013027429580688
"rank": 26,	"rank": 26,	},	},	},
"position": 148,	"position": 67,	{	{	{
"amino_acid": "P",	"amino_acid": "E",	"rank": 24,	"rank": 24,	"rank": 24,
"importance": 0.18938887119293213	"importance": 0.21450255811214447	"position": 95,	"position": 124,	"position": 115,
},	},	"amino_acid": "L",	"amino_acid": "L",	"amino_acid": "T",
{	{	"importance": 0.13194411993026733	"importance": 0.7483729124069214	"importance": 0.5466185212135315
"rank": 27,	"rank": 27,	}	},	},
"position": 27,	"position": 171,	]	{	{
"amino_acid": "A",	"amino_acid": "T",	}	"rank": 25,	"rank": 25,
"importance": 0.18402442336082458	"importance": 0.21419285237789154	#VALUE!	"position": 41,	"position": 129,
},	},		"amino_acid": "L",	"amino_acid": "F",
{	{		"importance": 0.6651803255081177	"importance": 0.4781847596168518
"rank": 28,	"rank": 28,		},	},
"position": 173,	"position": 197,		{	{
"amino_acid": "Q",	"amino_acid": "V",		"rank": 26,	"rank": 26,
"importance": 0.180032879114151	"importance": 0.20573924481868744		"position": 98,	"position": 128,
},	},		"amino_acid": "E",	"amino_acid": "A",
{	{		"importance": 0.6364179849624634	"importance": 0.42314639687538147
"rank": 29,	"rank": 29,		},	},
"position": 139,	"position": 226,		{	{
"amino_acid": "G",	"amino_acid": "I",		"rank": 27,	"rank": 27,
"importance": 0.1794886738061905	"importance": 0.20230887830257416		"position": 109,	"position": 121,
},	},		"amino_acid": "T",	"amino_acid": "F",
{	{		"importance": 0.6129535436630249	"importance": 0.36159002780914307
"rank": 30,	"rank": 30,		},	},
"position": 44,	"position": 66,		{	{
"amino_acid": "Q",	"amino_acid": "R",		"rank": 28,	"rank": 28,
"importance": 0.17827609181404114	"importance": 0.19772851467132568		"position": 153,	"position": 118,
},	},		"amino_acid": "V",	"amino_acid": "V",
{	{		"importance": 0.611911416053772	"importance": 0.3527396023273468
"rank": 31,	"rank": 31,		},	},
"position": 201,	"position": 177,		{	{
"amino_acid": "G",	"amino_acid": "R",		"rank": 29,	"rank": 29,
"importance": 0.17806604504585266	"importance": 0.19374620914459229		"position": 116,	"position": 132,
},	},		"amino_acid": "T",	"amino_acid": "Y",
{	{		"importance": 0.6099373698234558	"importance": 0.3331235945224762
"rank": 32,	"rank": 32,		},	},
"position": 315,	"position": 287,		{	{
"amino_acid": "V",	"amino_acid": "R",		"rank": 30,	"rank": 30,
"importance": 0.1771761029958725	"importance": 0.19089025259017944		"position": 198,	"position": 146,
},	},		"amino_acid": "L",	"amino_acid": "V",
{	{		"importance": 0.6005828976631165	"importance": 0.21666328608989716
"rank": 33,	"rank": 33,		},	},
"position": 45,	"position": 146,		{	{
"amino_acid": "R",	"amino_acid": "N",		"rank": 31,	"rank": 31,
"importance": 0.1758764237165451	"importance": 0.1867344230413437		"position": 128,	"position": 93,
},	},		"amino_acid": "I",	"amino_acid": "V",
{	{		"importance": 0.5359832048416138	"importance": 0.21603496372699738
"rank": 34,	"rank": 34,		},	},
"position": 146,	"position": 176,		{	{
"amino_acid": "T",	"amino_acid": "T",		"rank": 32,	"rank": 32,
"importance": 0.17540495097637177	"importance": 0.18455442786216736		"position": 142,	"position": 131,
},	},		"amino_acid": "V",	"amino_acid": "G",
{	{		"importance": 0.5084829330444336	"importance": 0.19621193408966064
"rank": 35,	"rank": 35,		},	},
"position": 203,	"position": 97,		{	{
"amino_acid": "N",	"amino_acid": "T",		"rank": 33,	"rank": 33,
"importance": 0.17517472803592682	"importance": 0.18424542248249054		"position": 170,	"position": 347,
},	}		"amino_acid": "D",	"amino_acid": "S",
{	]		"importance": 0.39772894978523254	"importance": 0.19329307973384857
"rank": 36,	}		},	},
"position": 154,	#VALUE!		{	{
"amino_acid": "H",			"rank": 34,	"rank": 34,
"importance": 0.17445921897888184			"position": 123,	"position": 386,
},			"amino_acid": "L",	"amino_acid": "K",
{			"importance": 0.3664725720882416	"importance": 0.18394652009010315
"rank": 37,			},	},
"position": 208,			{	{
"amino_acid": "D",			"rank": 35,	"rank": 35,
"importance": 0.17037807404994965			"position": 120,	"position": 389,
},			"amino_acid": "M",	"amino_acid": "P",
{			"importance": 0.3346714973449707	"importance": 0.1833733469247818
"rank": 38,			},	},
"position": 200,			{	{
"amino_acid": "L",			"rank": 36,	"rank": 36,
"importance": 0.16922849416732788			"position": 175,	"position": 320,
},			"amino_acid": "I",	"amino_acid": "R",
{			"importance": 0.3209291100502014	"importance": 0.17987944185733795
"rank": 39,			},	},
"position": 43,			{	{
"amino_acid": "E",			"rank": 37,	"rank": 37,
"importance": 0.16918079555034637			"position": 126,	"position": 359,
}			"amino_acid": "S",	"amino_acid": "I",
]			"importance": 0.3037106394767761	"importance": 0.17899195849895477
}			},	},
#VALUE!			{	{
			"rank": 38,	"rank": 38,
			"position": 164,	"position": 317,
			"amino_acid": "Q",	"amino_acid": "I",
			"importance": 0.237876757979393	"importance": 0.17876483500003815
			},	},
			{	{
			"rank": 39,	"rank": 39,
			"position": 138,	"position": 373,
			"amino_acid": "A",	"amino_acid": "L",
			"importance": 0.21900154650211334	"importance": 0.17779012024402618
			},	}
			{	]
			"rank": 40,	}
			"position": 434,	#VALUE!
			"amino_acid": "L",
			"importance": 0.18529032170772552
			},
			{
			"rank": 41,
			"position": 282,
			"amino_acid": "R",
			"importance": 0.18459394574165344
			},
			{
			"rank": 42,
			"position": 264,
			"amino_acid": "Q",
			"importance": 0.18203669786453247
			},
			{
			"rank": 43,
			"position": 345,
			"amino_acid": "T",
			"importance": 0.18171073496341705
			},
			{
			"rank": 44,
			"position": 337,
			"amino_acid": "S",
			"importance": 0.1805775761604309
			}
			]
			}
			#VALUE!
