## Supplementary files S1-S6 for "Explainable AI for end-to-end pathogen target discovery and molecular design": Supplementary file S6.xlsx

### Sheet: ADSL - DECOYS
Supplementary File S6 — Decoy-based enrichment analysis and ROC curves for generated molecules versus physicochemically matched random compounds
label	score	SMILE
active	-6.8	O=C(OCOP(O)O)OP(OO[PH](O)(O)O)OP(O)O
active	-6.8	CC(C)(F)CCc1ccc(C2CNC(O)C(O)C2)cc1
active	-6.6	O=C(O)C1(O)CCC(C2CCC(C3C4(O)NC34O)C2)N1
active	-7.6	O=C1OCC(C(O)(OO)OO[PH](O)(O)OOP(O)O)O1
active	-7.2	COC1=CCC(C(=O)Cc2ccc(O)cc2)=C(O)C=C1
active	-7.3	CNNC(=O)n1on1OC(N)(O)N1COC(C(C)O)C1
active	-6.5	O=C(O)N(ONOOO)[PH](O)(O)OC(OO)N(O)CO
active	-6.6	O=C(O)CC1=CCC(CNC2CCC(O)CC2)=CC=C1
active	-7.7	O=C(NC(O)(O)F)C1=CCC=C(c2ccccc2)C=C1
active	-6.6	CC(O)C(O)CC(=O)c1ccc(C(O)C(O)(O)O)cc1
active	-6.6	O=C(O)C(O)C1Cc2ccc(-c3ccccc3)cc2C1
active	-7.4	O=C1OC(COOOOC(=O)C(O)O)OP(O)C(O)O1
active	-7.2	O=C1OOC(OOO)OC(O)C(O[PH2](O)OP(O)O)O1
active	-6.8	CC(=O)NCC1CCC(CNC2=CC=CCC=C2)C1=O
active	-6.8	O=C(OO)OOC(=O)C(ONC(O)C(=O)O)C(O)(O)O
active	-8.4	OOO[PH2](O)OP(O)OOOO[PH2](O)O[PH](O)(O)OO
active	-6.7	O=C(CCCCCc1ccccc1)c1cc[nH]c(=O)c1
active	-7.7	O=C(OCC1Cc2ccccc2O1)C1CCC(O)C1O
active	-6.8	O=C(Oc1ccc(O)c(O)c1)O[PH](O)(O)OCCCO
active	-7.3	O=C(O)OC1CCC(Cc2cccc(O)c2C(=O)O)C1
active	-6.6	O=C(O)O[PH](O)(O)OC(OO)OCOC1C(O)C1OO
active	-7.4	OC(C(OOO[PH](O)(O)O)OOOS(O)(O)O)[PH2](O)O
active	-8.0	OC1OC(C(NS(O)(O)O)OOP(O)(O)(O)O)OC1O
active	-7.3	Cc1ccc(C2CCC(O)(O)C2)cc1CCCC(=O)O
active	-7.3	O=C(CCC=CC1=CC=C(O)CC=C1)c1ccccc1
active	-7.1	CC1COC2=C(C=C(CC(=O)NCO[PH](O)(O)O)C2)C1
active	-6.7	OO[PH2](O)NCCOCC(O)COCOOO[SH](O)O
active	-6.4	O=C(O)CCCCOC(=O)CC#CC(=O)CCC(=O)O
active	-7.2	OCC(O)C1COOC1O[PH](O)(OOOO)OP(O)O
active	-6.4	O=C(O)C(=O)OOOC1OC1C(OO)C1CC1C(=O)O
active	-7.0	OC1CCCC1NCC1=CC(C2CCC(O)(O)C2)C=C1
active	-7.5	Oc1ccc(CCCC2C=CC(C(O)(O)O)=C2)cc1O
active	-7.1	O=C(C=C=CCC=CC(=O)CCC(O)(O)C(=O)O)CO
active	-7.1	O=C(COCO[PH](O)(O)O)OCC1=CC(O)(O)CC=C1
active	-7.4	CN(O[PH](O)(O)O)C1=NC(Cc2ccccc2O)C=C1
active	-6.9	O=C(O)C(=O)OOOCC(O)C(O)(O)OCC(O)OO
active	-7.2	OC1CCC(Cc2cccc(NC3CCCC3F)c2)C1
active	-7.1	CC(CCc1ccccc1)CNC(=O)c1ccccc1
active	-6.6	O=C(O)CCCC(=O)CC(=O)C1=CC2=CCC=CC2=C1
active	-6.3	O=C(CCCO)CCCCC(=O)CCC(O)[PH](O)(O)O
active	-7.0	O=C1ONN(OO)OONC2OC(CC3OC13)C1OC21
active	-7.1	NC(CC(=O)CCC1=CCC(O)=CC=C1)C[PH](O)(O)O
active	-7.2	O=C(O)C1C=CC(c2ccc(O)c(O)c2O)CCCC1
active	-8.1	O=C1CC(c2ccc(O)cc2)CC1ONP(O)(O)(O)O
active	-7.6	O=C(O)c1cccc(C2CC3=C(C2)NC(C(=O)O)C3)c1
active	-7.1	CCC(O)C(=O)CNCOC(C(=N)NN)C1OC1(O)O
active	-7.2	OCC(O)C1C=NC(C2Cc3ccc(O)cc3N2)=NC1
active	-6.7	CC(O)(O)Cc1ccc(Nc2cccc(O)c2)c(O)c1
active	-7.3	CC(=O)c1ccc(Cc2ccc(C(O)(O)O)cc2)cc1
active	-7.3	O=C(NON(O)O)OOOC(N=COO)N(O)C(=O)O
active	-7.9	OC1=CC(=C=C2C=CC(C3CCCC3O)N=C2)CC=C1
active	-6.8	NCC(CCCCC1Cc2ccc(O)cc2C1)C(=O)O
active	-6.4	O=CC(O)C(OCC(O)C1OC1=O)C(O)(O)OC(=O)O
active	-6.9	CC(C=C=C1CC(C)c2cc(O)ccc21)O[PH](O)(O)O
active	-8.0	O=C(O)NC1=NC2C(C=C1)N2C1CCC(C(O)(O)O)C1
active	-7.9	O=COC(OCOC(=O)O)OC(=O)NC1(O)NNNN1
active	-7.5	O=C(NCCC1Cc2cc(F)ccc2N1)O[PH](O)(O)O
active	-6.4	O=C(O)C1OOC2C(C(=O)OC3(O[PH](O)(O)O)CO3)C12
active	-7.0	Cc1ccc(OC2=NC(C(=O)O)CC2C(=O)O)cc1N
active	-7.5	CC(O)(O)CCCc1cc(=O)[nH]c(C2CCC(N)O2)n1
active	-7.3	COc1ccc2c(c1)C1Nc3cc(O)ccc3CC1C2
active	-7.2	O=C(O)CCC(=O)C(=O)C(=O)CCc1cccc(O)c1
active	-7.5	NC(O)(F)CN1CCC(CCCCc2cccnc2)N1
active	-7.6	CC1C(=O)C(Cc2ccc3cc(O)ccc3c2)CC1O
active	-7.2	O=C(CC(CCOOC(NO)(OO)OOO)OO)OO
active	-6.4	O=C(O)OOC(=O)C(OO)C(OO)OO[PH](O)(O)CO
active	-8.0	O=C(O)CC1N=C(C(O)(O)C2=CC=CCC=C2)NC1=O
active	-7.0	O=C(O)c1cccc(CC2CCC(C3CCCC3)C2)c1
active	-7.2	Oc1ccc(CNC2=CC=CCC(C(O)(O)O)=C2)cc1
active	-6.8	OOOC(C(O[PH](O)(O)O)O[PH](O)(O)O)[PH](O)(O)OO
active	-7.4	NC(=O)C1CCC(CCNC2CCC(C(=O)O)C2)C1=O
active	-7.6	O=C1C=CCC(CCCCCC2CCC(=O)NC2=O)=N1
active	-6.9	O=C(C=CCCC1=CCC=C(O)C=C1)C1CCCC1O
active	-7.1	OP(O)(O)(O)OC1CCC(C2CNOP(O)(O)(O)O2)C1
active	-7.9	Oc1c(F)ccc2c1=NC1=CC(O[PH](O)(O)O)=CCC=21
active	-7.5	CC(O)C(=O)NCNC(=N)NC1=NC(N[PH](O)(O)O)C1
active	-7.4	O=C(CO)OCNC(=O)OC(O)(O)O[PH2](O)OP(O)O
active	-7.0	Cc1cc2c(cc1O)NC(CC1=CC(C(=O)O)=CC1)C2
active	-7.5	O=C(Cc1ccc(O)cn1)C1=CC(C(=O)O)C(=O)NN1
active	-8.2	O=C1N=C(OC2CC(=O)C(O)C2)C=C1C(O)S(O)(O)O
active	-6.9	O=C(O)CCCc1cn(-c2ccccc2)c2c1CC=C2
active	-6.4	CN(O)CNC1COC23OC2(OC=CNN)NN3OO1
active	-7.3	O=C(O)NC1CCC(=C=CC2CC(C(O)(O)O)CO2)C1
active	-6.1	O[PH](O)(O)c1ccc(C2=CCN([PH](O)(O)O)C=C2)cc1
active	-6.9	Nc1cc(C(=O)CC2CCC(C(O)(O)O)C2)ccc1O
active	-7.3	CC(NS(O)(O)OO)ON(C(C)OOCO)[PH2](O)OO
active	-7.7	O=C(O)Nc1ccccc1CCC(=O)OP(O)(O)(O)O
active	-8.4	O[SH](OOOC(O)(O)C1CO1)O[SH](O)OO[PH](O)(O)O
active	-6.6	O=C(CO[PH](O)(O)O)OC(=O)OC(CCOO)C(=O)O
active	-7.6	O=C(O)NC(=O)NCNC(=O)CNc1ccc(O)cc1
active	-6.4	O=C1OC(O)C(ON(O)O)CC1CCC(O)(O)P(O)O
active	-7.1	O=C(O)C(=O)c1cccc(C=Cc2ccc(O)cc2)c1
active	-6.7	OC(O)(O)N=CCCc1ccc(-c2ccccc2)cc1
active	-7.1	O=C(O)C1CNC2=NC(c3cccc(O)c3)NC2C=N1
active	-7.0	OCOC(OO)C(OO)OCC(CN(O)OOO)OO
active	-6.5	O=C1C2CCC(Cc3ccccc3)C2CC1C(O)(O)O
active	-6.3	Oc1ccccc1CCCCCCCc1ccncc1
active	-6.9	O=C(CCC=CC1CCC(O)C1)CCc1ccccc1
active	-7.3	O=C1NC(O)C(OO)OOOC1C(O)COC(O)(O)O
active	-7.1	NC1=CC=CC(CC2CCC3=C2C=CC(O)(O)C3)C=C1
active	-8.2	O=C(c1cncnc1)c1cccc(-c2ccccc2)c1
active	-7.2	OC1CN=C(O[PH](O)(O)O)C=C1C1CCC(F)CC1O
active	-7.4	CC(=O)C(C)CC1=NC=NC(C(=O)N[PH](O)(O)O)=CC1
active	-6.8	O=C(OO)C(OCC(O)C(O)N(O)OO)OOOOO
active	-6.7	CC1C=Cc2ccc(CC3C=CC=C(O)C=C3)cc2C1
active	-7.8	NC(O)(O)CCC(=O)C(=O)NC1CCC([PH](O)(O)O)C1
active	-7.6	NC(O)(O)C(=O)C=CCc1cccc2c1CCC(O)C2
active	-7.5	NC(=O)c1ccc(Cc2ccc(C(O)(O)O)nc2)cc1
active	-6.6	O=C(CCCO)c1ccc(Nc2cccc(O)c2)cc1
active	-6.9	O=CO[PH](O)(O)OOOC(CCN(O)CO)C(=O)OO
active	-8.2	O=C(Cc1ccc2c(c1)CCO2)N1CC(CO)CC1=O
active	-6.6	OCCCCCC1=CC=C(CCc2cccc(O)c2)C1
active	-7.1	c1ccc(Cc2cnc3c(c2)CC(C2CCC2)C3)cc1
active	-6.6	O=C(OOO)OOC1C2OC2(OO)C(O)(O)CC1(O)O
active	-7.8	CC(=CCC=CCC1=CC(C(O)(O)O)C=C1)C(O)(O)O
active	-7.2	O=C(O)C1=CC=C(CC(O)C(O)(O)C(=O)OO)C=CO1
active	-7.1	NC(O)(F)c1cncc(-c2ccc(C(O)(O)O)cc2)c1
active	-8.0	O=C(O)NC(O)C1CCOC(NC(O)C(O)C(=O)O)O1
active	-7.1	OC(O)(O)CC1C=CC(=C=CC2=CC=CC=CC2)C=C1
active	-6.9	O=C(CCC1=CCC=CC=C1)CCc1cccc(O)c1
active	-7.0	NC(=O)CCC1CCC(CCCCC2CCCC2=O)C1
active	-6.9	C=Cc1ccc2ccc(C3CCC(N)(O)CC3)cc2c1
active	-6.6	O=C(O)CCCNC(=O)CSC1=NC=C(O)C(CO)O1
active	-6.6	N=C(CCOCc1ccccc1)C1CCC(C(=O)O)C1
active	-6.8	O=C(O)c1cccc(CNCCc2ccc(O)cc2)c1
active	-7.8	NS(O)(O)Nc1ccc(CCC(=O)N[PH](O)(O)O)cc1
active	-7.0	CC(CCNC(N)=O)CNC(=O)C1=CC=C(O)C=CC1
active	-7.0	O=C(O)CCCCC1=C(F)CC(Cc2ccccc2)=C1
active	-7.1	CC(CCCc1cccc(C(=O)O)c1)CCC(O)(O)O
active	-7.3	O=C(O)C1CC2CC(CC=C3CCC(O)CC3)CC2C1
active	-7.5	O=C(CCOO[PH](O)(O)OO[PH](O)(O)O)OO[SH](O)O
active	-6.8	Oc1cccc(CCc2ccc(CC(O)(O)O)cc2)c1
active	-6.1	Nc1ccc(CNCCCOCCC2CCCC2)cc1
active	-7.7	NC(=O)C1CCC(C2Cc3ccc(C(=O)O)cc3C2)C1
active	-7.4	O=C(O)C(O)C(=O)OCOCC1ONC(C(=O)O)C1O
active	-7.1	CC(CNC(O)(O)CCC1=CCC=C(O)C=C1)C(=O)O
active	-6.9	CCC(O)CC(=O)C=C1CCC(C2CCC(N)(O)C2)C1
active	-6.5	CC(N)(O)CCCC=C=CCN1C=CC(C(=O)O)=CC1
active	-6.7	CC(=O)c1ccc(C=C=C2CCC(C(O)(O)O)C2)cc1
active	-7.6	NC(O)(O)CNC1CCN(CCc2ccccc2)C1=O
active	-6.2	O=COP(OO)OO[SH](O)OCCOOC(=O)OOO
active	-6.5	CC(N)C1=CC(O)C2C3=CCCCC(O)CC3OC2C1
active	-7.1	NC(=O)C(O)c1cc(C2CCC(CC(=O)O)C2)ccn1
active	-7.3	O=C1CCCC1NCC1=CC(CCC2CCCO2)C=C1
active	-7.2	O=C1CCN(C(=O)c2ccc(CC(O)(O)O)cc2)CO1
active	-7.1	N=C(N)C(O)C1CCC(Cc2ccc(C(=O)O)cc2)C1
active	-6.7	C1=CC(c2ccccc2)=CC=C(Cc2ccccn2)C1
active	-7.0	NC1CC(N=CNC(=O)NCCC[PH](O)(O)O)CC1O
active	-7.2	O=C1CC=C2C(=N1)N=CC2COCC1CCC(O)(O)C1
active	-7.5	O=C(O)COOS(O)(O[PH2](O)OC(=O)O)O[PH](O)(O)O
active	-6.7	O=C(O)c1ccc(CCCCC2CCC(O)(O)C2)cc1
active	-6.5	O=NCCCCC1NC(O)C(O)C1NC=NC(O)(O)O
active	-5.9	CCCC=CC(C=C=C1CCCC1)CCC1CCCC1
active	-6.9	OC(O)(O)c1ccc(-c2ccnc(C(O)(O)O)c2)cc1
active	-7.4	Cc1ccc(Cc2ccc(C(=O)CC(=O)O)cc2)cn1
active	-8.0	O=C(O)NCC1=C(O)CC(=C=Cc2ccc(O)cc2)C1
active	-6.2	NC(O)(CO)C1C2C3N(CN(C(=O)NO)C4OC243)N1O
active	-6.6	O=C1N=C2NC3C(CC4(O)CC(O)(O)OC34)C2C=C1O
active	-6.5	O=C(OO)C(OO)OO[PH](O)(OCO)OO[PH](O)(O)O
active	-6.4	O=C(NO)NC1CC(C2CO2)CC(O)(OOO)[PH]1(O)O
active	-8.6	O=C(OOOS(O)(OP(O)O)C(=O)O)N(O)OOOO
active	-6.6	O=C(O)CCCCCC1CCCC2(CC(=O)C(O)C2)C1
active	-6.9	O=C(O)C(=O)OC1C=CC(CCNCC(O)C(=O)O)=C1
active	-5.9	O=C1CCC2(CO)C(=O)OC(COS(O)(O)NN1)N2O
active	-7.2	O=C1NC2CCNC2C1C1=CCC=C([PH](O)(O)O)C=C1
active	-6.5	O=C1CCCC1NCCCCCCCc1ccccc1
active	-7.6	O=C(O)c1cnc(CC(O)C2CNC(O)(O)C2)cc1O
active	-7.2	Cc1ccc2c(c1)CC(COCc1ccccc1C)C2
active	-7.0	CC1CC(CCCC2CCC(C3CCC(N)C3)C2)CN1
active	-7.2	O=C(O)c1cccc(CCCNc2cccc(O)c2)c1
active	-7.3	Oc1cncc(CCCc2ccc(C(O)(O)O)cn2)c1
active	-6.9	O=C(O)CC1NCN1C(=O)c1ccc(C(O)(O)O)cc1
active	-6.7	O=C(O)OC1CCC(COCc2ccc(CO)cc2)C1
active	-6.2	CC(O)CCCCCNCNCC1=CCC(O)=CC=C1
active	-7.5	CC(CC(=O)C=C=CCC(=C=O)CCC(=O)O)C(=O)O
active	-7.2	NC(=O)C1=CC=CC(CNC2=CC(C(=O)O)C=C2)C=C1
active	-6.5	OC1=CC=C(CCCCNCc2ccccc2)C=CC1
active	-7.0	O=C(O)C1COC(C2=CC3=C(C2)NC(N(O)O)C3O)C1
active	-7.5	O=C(O)CC1CCC(CN=CC2=CNC(O)(O)N=C2)C1
active	-6.0	OOCCCC(OOO)C(OOO)OOOOOOO
active	-7.9	OC(O)C1OOOOCN(O[PH](O)(O)O[PH](O)(O)O)O1
active	-7.1	N=CC(O)C1C=CC(=C=Cc2ccc(C(=O)O)cc2)C1
active	-7.8	O=C(O)C(O)C[PH](O)(O)OCCC(=O)C1CCCC1=O
active	-6.8	Nc1ccc(CC2CC3CC(C(O)(O)O)CC3C2)cc1
active	-7.5	NC1CC=CC1CC=Cc1ccc2c(c1)CC(CO)C2
active	-6.7	CC1(O)C=CC(C2(O)Cc3ccc(O)cc3C2)C=CC1
active	-7.4	O=C(O)CCc1cccc(Nc2ccc(O)c(O)c2)c1
active	-6.9	N#CCC1Nc2ccc(NC3=NC(N)=CC3)cc2C1=O
active	-7.2	O=C(O)C(O)C(O)C(=NO[PH](O)(O)OOOOO)OO
active	-6.5	O=C(O)CCC1CC(=O)C(C=CC(O)CC(O)(O)O)C1
active	-7.4	NC1=NC(C(=O)C2=CC=C(O[PH](O)(O)O)OC2)=NC1=O
active	-7.0	O=C(O)Cc1ccc(CCC2=CCC=C(O)C=C2)cc1
active	-7.4	Oc1cc2ccccc2cc1NC1ONC(O)CC1O
active	-6.8	OC1=CCNC(c2ccc(C3=CC=CCC=C3)cc2)C1
active	-7.2	OC1=CCC(CCCCc2ccc(O)c(O)c2)=CC=C1
active	-6.3	O=C(CCCCO)CCN(Cc1ccccc1)C(=O)O
active	-6.9	CC(CCCNc1cccc(O)c1)c1ccc(O)cc1
active	-7.0	Cc1ccc(-c2cc(O)cc(CCC(O)(O)O)c2)cc1
active	-6.7	O=C(O)c1cccc(NC(=O)C2C=CC=CC(O)=C2)c1
active	-7.2	O=C(NCC1CCC(C(=O)O)C1O)C1=CC=CCC=C1
active	-7.3	CC1=Cc2ccccc2CC1c1ccc(C(N)=O)nc1
active	-6.9	O=C(O)CCCN1CC(C2CC3CC2CC(=O)N3)CN1
active	-8.2	O=C(O)OC(O)C(O)O[PH2](O)OO[SH](O)OO[SH](O)O
active	-6.7	OCC(CCCCC(O)(O)O)OOc1ccc(O)cn1
active	-7.2	O=C(O)C(CCCC(O)(O)O)C1=CCCC(O)(O)NC1
active	-7.4	OONNOC1OC(OO)C1(O)NCCCCOOO
active	-6.8	O=C(OOC(OO)OOP(O)O)P(O)(O)(O)OP(O)O
active	-6.8	O=C1CC=CC(=CCCCCCCc2cccnc2)N1
active	-6.9	NC(=O)CCCC(C=Cc1ccccc1)C1C=CN=C1
active	-6.6	CC1CC2C=C(CCCCCCC(=O)O)CCC2C1O
active	-6.7	C1=CCC=CC(C2=CCN(C3=CC=CN=CN3)C=C2)=C1
active	-6.8	O=C1OC(CO)C(OO)[PH](O)(OC(=O)O[PH](O)(O)O)O1
active	-7.3	Cc1cc(C2CCC3C(=O)OC(O)(O)C3C2)ccc1O
active	-6.6	CCOOOOOOO[PH](O)(O[PH2](O)OO)[PH](O)(O)O
active	-6.9	CC(C(=O)O)c1ccc(COc2ccc(O)cc2)nc1
active	-6.4	NC(=O)CCCCc1ccc(NCCC(N)(O)O)cn1
active	-6.0	OC1CCN(CCCCCCC2=CCC=CC=C2)CC1
active	-6.7	CC(=O)CCCCC=C=CCC1=CC([PH](O)(O)O)=CC1
active	-7.6	O=C(O)C(O)C(O)COC1CC(C(=O)C(O)(O)O)CO1
active	-7.4	CC(O)(C(=O)O)C(O)C(=O)NCC1CCC2(O)C3C1C32
active	-7.5	CC(NCC(=O)c1ccc2ccccc2n1)C(N)(O)O
active	-7.1	NC(=O)OCC(NCCCc1cccc(O)c1)C(=O)O
active	-6.1	CC1(CCCCCCCc2ccccc2)CCCNC1
active	-7.3	CC(NC1=CC(C(=O)O)=CC1)OC1CCC(C(=O)O)C1
active	-7.1	CC(=O)C=CC1CCC(CCC2CC(C(=O)O)CN2)C1
active	-6.8	OOOOC1(O)OC(OP(O)(O)(O)O)OC2C(O)C2O1
active	-7.7	NN(O)C(ON(O)CC(CC(=O)O)O[SH](O)O)C(=O)O
active	-6.1	O=C(CCCc1ccccc1)Cc1ccc(NO)cc1
active	-7.0	Nc1cccc(C(=O)Nc2cccc(C(O)(O)O)c2)c1
active	-6.4	NC(=O)Cc1cccc(N=CC2=CC=C(N)NC=C2)c1
active	-7.2	O=C(O)CC(O)c1ccc(CCC2=CC=CC2)cc1O
active	-7.0	CN(C(=O)O)N(O)OC1C(=O)OCN(O)OC2CC21O
active	-6.9	CON(O)CCOOC(C(O)OP(O)O)C(O)C(=O)O
active	-8.0	O=C(NC1=CC=CCC=C1)C1Cc2cc(O)ccc2O1
active	-7.7	CC1=CC2C=CC(CC3CC(C)(O)CC3(O)O)=C2C=C1
active	-7.1	Oc1ccc(CC2CCC(c3cccc(O)c3)C2)cc1
active	-7.5	N=C(NC(=O)C(O)C(O)C(O)c1ccccc1)C(=O)O
active	-8.1	O=C(O)Oc1ccc(CC2=CC(S(O)(O)O)=CC2)nc1
active	-7.3	NC(=O)NC1CN=C(NC(=O)C2CC(O)C(O)(O)C2)C1
active	-6.8	O=C(O)C(O[PH](O)(O)O)O[PH](O)(O)O[PH2](O)OP(O)O
active	-7.5	O=C(NCCC1=CC=C(O)CO1)C1CN(C(=O)O)C1F
active	-7.4	O=C(O)C(=O)C1CC(CCCCc2ccccc2)CN1
active	-7.0	O=C(O)CCNC(=O)c1cc2n(n1)C(=O)CC(=O)NC2
active	-8.3	CC(=CCc1cccc(C(=O)NC(=O)O)c1)CC(=O)O
active	-7.8	O=C1C=CC(CCC2=NC(=O)C(O)C(C(=O)O)O2)C=N1
active	-7.3	O=C(O)CC=C1CN=C(NC(=O)CO[PH](O)(O)O)NC1
active	-7.7	O=C(Cc1cccc(=O)[nH]1)C1CCC(C(O)C(=O)O)N1
active	-8.0	O=C(NCc1ccccc1)C1=CCC(N[PH](O)(O)O)=N1
active	-7.7	C(=Cc1ccccn1)=C1CCC(Nc2ccccc2)C1
active	-7.5	O=C1C=CCC(CCC(=O)C2CCC(C(O)(O)O)C2)=N1
decoy	-7.1
decoy	-7.1
decoy	-6.3
decoy
decoy	-6.3
decoy	-7.0
decoy	-7.6
decoy	-7.0
decoy	-5.4
decoy	-6.9
decoy	-6.0
decoy	-6.0
decoy	-7.1
decoy	-5.6
decoy	-6.0
decoy	-5.9
decoy	-5.2
decoy	-6.4
decoy	-5.6
decoy	-5.8
decoy	-7.3
decoy	-6.6
decoy	-6.7
decoy	-6.8
decoy	-7.6
decoy	-7.4
decoy	-7.4
decoy	-7.2
decoy	-7.3
decoy	-5.6
decoy	-6.3
decoy	-6.6
decoy	-6.7
decoy	-7.3
decoy	-6.4
decoy	-6.3
decoy	-6.8
decoy	-7.3
decoy	-6.5
decoy	-7.1
decoy	-7.4
decoy	-7.5
decoy	-6.4
decoy	-6.4
decoy	-7.0
decoy	-6.5
decoy	-6.3
decoy	-6.2
decoy	-6.8
decoy	-5.9
decoy	-6.7
decoy	-8.0
decoy	-6.5
decoy	-6.7
decoy	-7.0
decoy	-6.6
decoy	-6.0
decoy	-6.7
decoy	-6.5
decoy	-7.0
decoy	-6.2
decoy	-6.3
decoy	-6.9
decoy	-6.1
decoy	-6.0
decoy	-7.3
decoy	-5.7
decoy	-6.8
decoy	-6.7
decoy	-5.4
decoy	-6.8
decoy	-6.4
decoy	-5.4
decoy	-6.2
decoy	-5.9
decoy	-7.2
decoy	-6.8
decoy	-6.7
decoy	-6.6
decoy	-6.8
decoy	-7.0
decoy	-5.8
decoy	-6.1
decoy	-7.1
decoy	-7.2
decoy	-7.1
decoy	-5.3
decoy	-6.8
decoy	-6.0
decoy	-6.9
decoy	-6.2
decoy	-6.3
decoy	-6.2
decoy
decoy	-5.7
decoy	-5.9
decoy	-7.1
decoy	-7.4
decoy	-6.2
decoy	-6.4
decoy	-6.8
decoy	-7.0
decoy	-7.2
decoy	-6.2
decoy	-6.4
decoy	-6.6
decoy	-7.8
decoy	-7.0
decoy	-6.7
decoy	-6.6
decoy	-5.8
decoy	-6.4
decoy	-6.7
decoy	-7.2
decoy	-7.6
decoy	-6.0
decoy	-6.7
decoy	-6.3
decoy	-7.2
decoy	-6.1
decoy	-7.4
decoy	-6.7
decoy	-6.8
decoy	-7.2
decoy	-6.8
decoy	-4.6
decoy	-5.9
decoy	-6.7
decoy	-7.1
decoy	-6.8
decoy	-6.8
decoy	-6.4
decoy	-5.8
decoy	-6.6
decoy	-6.5
decoy	-7.3
decoy	-6.3
decoy	-6.3
decoy	-5.8
decoy	-6.1
decoy	-5.4
decoy	-6.7
decoy	-6.4
decoy	-7.2
decoy	-7.1
decoy	-6.7
decoy	-5.6
decoy	-5.6
decoy	-5.4
decoy	-5.8
decoy	-6.1
decoy	-6.4
decoy	-6.7
decoy	-6.3
decoy	-6.2
decoy	-5.6
decoy	-8.0
decoy	-6.1
decoy	-5.7
decoy	-5.5
decoy	-5.3
decoy	-6.7
decoy	-7.3
decoy	-6.4
decoy	-6.9
decoy	-6.2
decoy	-6.8
decoy	-5.9
decoy	-6.3
decoy	-6.8
decoy	-6.3
decoy	-6.1
decoy	-5.9
decoy	-6.3
decoy	-6.0
decoy	-6.9
decoy
decoy	-5.1
decoy	-5.4
decoy	-7.3
decoy	-5.3
decoy	-5.9
decoy	-6.9
decoy	-5.6
decoy	-6.6
decoy	-6.2
decoy	-7.4
decoy	-5.8
decoy	-8.0
decoy	-6.7
decoy	-6.7
decoy	-7.5
decoy	-7.2
decoy	-6.1
decoy	-5.7
decoy	-8.0
decoy	-7.7
decoy	-7.3
decoy	-5.7
decoy	-7.3
decoy	-6.1
decoy	-5.3
decoy	-6.1
decoy	-6.1
decoy	-6.9
decoy	-6.1
decoy	-7.2
decoy	-6.6
decoy	-7.1
decoy	-6.1
decoy	-7.6
decoy	-6.9
decoy	-5.3
decoy	-5.6
decoy	-6.5
decoy	-7.5
decoy	-6.3
decoy	-6.0
decoy	-7.6
decoy	-6.6
decoy	-6.7
decoy	-7.1
decoy	-6.1
decoy	-7.3
decoy	-7.1
decoy	-5.9
decoy	-6.2
decoy	-6.1
decoy	-6.0
decoy	-7.3
decoy	-6.9
decoy	-6.4
decoy	-7.3
decoy	-7.3
decoy	-6.6
decoy	-7.5
decoy	-7.7
decoy	-6.5
decoy	-6.0
decoy	-6.7
decoy	-6.5
decoy	-6.7
decoy	-6.7
decoy	-6.6
decoy	-6.7
decoy	-6.6
decoy	-5.9
decoy	-7.0
decoy	-6.6
decoy	-6.9

### Sheet: ADSL - Metrics
#VALUE!	#VALUE!
N total: 497
Actives: 250
Decoys: 247
ROC AUC: 0.747
EF1%: 1.99
Actives in top 1%: 5/5

### Sheet: YadV - DECOYS
label	score	SMILES
active	-5.3	NC(=O)C1(O)CC(CC(=O)NC2=NNC(=O)OC2)CN1
active	-5.3	N=C1C2C(O)C(Oc3cccc(O)c3)CCC2(O)N1O
active	-5.3	N=C(N)C1C=C(CC2N=C3NC4CC(N4)C3N2)NC1=O
active	-5.3	Nc1cc(O)cc(C(=O)NNC2=CC=CC=CC2)c1O
active	-5.2	Oc1ccc(CC2Oc3cc(Cl)ccc3C2O)c(O)c1
active	-5.2	NC1(O)CCC(CCCC=C2CC=CC=CC2)CC1O
active	-5.1	O=C1CC2NC=CNC2N1C(=O)OOC1CCC(O)C1
active	-5.1	NC(=O)NC(=O)N(CO)C(=O)Nc1cccc(=O)nc1
active	-4.9	N=C(OCC(=O)C1=CC(O)(C(N)=O)CC=C1O)C(=O)O
active	-5.0	NC(=O)N1CC(Cl)C(NC2=CC=CC(O)C=C2)CC1=O
active	-5.0	Cc1cc(O)c(O)c(C(=O)c2cc(O)cc(O)c2O)c1
active	-5.0	O=C(NC(=O)C(N[PH](O)(O)O)C(=O)O)NC1=NCC=C1
active	-5.0	Cc1cccc(OC(=O)CNC2=NC(=O)NC2(O)O)c1
active	-5.1	N=C(C=CC(=O)Nc1cc(O)cc(C(=O)O)c1)C(N)=O
active	-4.4	OOO[PH2](O)O[SH](O)O[PH](O)(O)O[PH2](O)OO[SH](O)O
active	-4.9	N=C(Oc1ccc(O)c(O)c1)C1CC2CC(=O)CC1C2
active	-5.5	N=C1OC(=O)C=CC1NC(=O)NC1CC2CC(=O)NC21
active	-4.9	O=CN1CC(C(=O)NC2=CC=CC=CC2)C=C(O)C1=O
active	-4.9	O=C1N=CC(CCC(O)(F)C2CCC(CO)C2)C1(O)O
active	-4.9	NC(N)=NC1=CCC(C(O)(O)NNC2=CCC=C2)C=C1
active	-5.0	O=C(O)C1C2=NC(C3=CC=CC=CC3)NC2C23NC12N3
active	-5.0	O=C(Cc1nc[nH]c(=O)n1)NC1C2NC1C(NO)=C2O
active	-4.8	N=C(Cc1ccccc1)Nc1ccc(O)c(C(=O)O)c1
active	-4.9	O=C(Oc1ccc(=O)[nH]n1)C1=C(O)CC(O)=C(O)C=C1
active	-4.9	N=C1CC2C(N1)NC(N)C2OOC1CC(N)C(O)(O)C1
active	-5.0	O=C1OCOC2(O)N=C(NC3=CCC=CC=C3)C=CC12
active	-4.9	O=C(CCc1ccccc1)CC1=NC(=O)C(C(=O)O)N1
active	-4.9	CNC1C2CC1C(C(=O)NC1=CC=CC=CC1)CC2O
active	-4.9	N=C(NCN[PH](O)(O)O[PH](O)(O)O)Nc1ccccc1
active	-4.9	N=C(CC1=NC2CC(O)C(O)C2N1)N1C=NC(N)=NC1
active	-4.9	OC1=CC=C(NC(O)(O)C2ONC(O)C2O)CC=C1O
active	-4.8	CCC(O)=C=CCCC1C=CC2C(=O)NN(O)C2C1=O
active	-4.9	O=C(CC1CC2=C(CCN2)C1O)Oc1ccccc1O
active	-5.0	O=C(NNc1ccccc1)C(F)C1CCC(O)C(O)C1
active	-4.9	N=C(CCC(CC(N)=O)C(=O)O)NC1=NC=CCCC1
active	-4.9	O=C1CC(OCO)C(O)CC1Cc1ccc(O)c(O)c1
active	-4.9	NCCCNC(=O)NC(=O)CNCNc1ccccc1
active	-4.9	N=C1CC(=N)NCC(OC(O)(O)C2COC(=O)C2O)=N1
active	-4.9	O=C1CC(c2ccccc2)C2N(O)C(O)C(O)C(O)N12
active	-4.9	N=C1N=C(OOC(=O)NC2NC(=O)C(O)C2O)NC1=O
active	-4.7	O=C(O)NC(=O)CNC(=O)NC1=NC(C(O)CO)C1O
active	-4.9	NC1NC(=O)C(NC2=NC=NC(N)(O)N2)C(O)C1CO
active	-4.9	NC1C2=C(NC1COC(=O)O)C1=CC(O)C(O)=CC1=C2
active	-4.9	NC(=O)Nc1cc(F)ccc1Nc1ccc(O)c(N)c1
active	-5.0	O=C1C=CC(OC(=NC2=CNC(F)=CC=C2)NCO)N1
active	-4.9	O=C(Nc1n[nH]c(=O)c(=O)o1)c1ccc(F)c(O)c1O
active	-4.9	CCC1C(Nc2ccccc2)CC2(O)C(CC)NNC12
active	-4.8	N=C1CN(O)C2OC(CC3CNCC3CC(=O)O)CC12
active	-4.8	CC1C=C(O)C(C(O)(O)NC2=CC=CC=CC2)CC1O
active	-4.8	CC1C(=N)NCN=C1NC1(O)C(F)OC(O)(OO)C1N
active	-4.8	CCC1NC(CC(=O)CC2=CC(O)=CCC=C2)CC1O
active	-4.7	O=C(O)NCOCC1NC2C(O)C3OC2C1(C(=O)O)O3
active	-4.9	O=C(O)NOC1=NC(=O)C(Cc2ccccc2)C(O)=C1
active	-4.7	NC(=O)c1cc(O)c(C(=O)O)cc1Oc1ccccc1
active	-4.8	C[SH]1C=C(NC2=NC(=O)NCC2)OC2COC(O)(O)C21
active	-4.8	Nc1cc(O)cc2c1C=C(F)CC2N1C=CC=CCC1
active	-4.8	O=C(O)C(NC1=NC=C(O)CC1)c1ccc(O)c(O)c1
active	-4.8	COC1CC(C2(O)CNC3C(=N)NC(=O)C3C2)CC1O
active	-4.8	O=C(Nc1cccc(O)c1F)ON1CC(O)C(O)C1=O
active	-4.8	O=CNn1[nH]c(=O)cc1C(O)=C=C1C=CC(O)=CN=C1
active	-4.8	NC(=O)N1C(=O)C(CCc2ccccc2N)N=C1NO
active	-4.7	O=C1N=CCC(OO[PH](O)(O)C2=NC(=O)NC(=O)C2)=N1
active	-4.7	N=C(OCc1cncc(O)c1)C1C(O)OC(CO)C1O
active	-4.8	CC(NC1CCCC1O)NC1CC(C(=O)O)C(O)C1O
active	-4.9	OCC1=C(O)CCC1NCNC1=NOC(OO)C(O)N1
active	-4.9	NCc1cc(NC(=O)CC2=CCC(=O)N=C2)ccc1O
active	-4.8	CCNC(=O)C(=O)NC12NC1(O)N2C1COCC(O)C1
active	-4.8	CC1(C2C=CCC=CC2)C(O)CC(=O)N(C(=O)O)C1O
active	-4.7	CCNC(=O)C(=O)NNC1CC2CCC(OO)C2C1O
active	-4.6	O=C(O)c1ccc(CCCCCC(O)C(=O)O)cc1O
active	-4.8	O=C(O)OC1C(Cc2ccc(O)c(O)c2)N=CNC1F
active	-4.7	NC1=C(O)C(F)=CC(Nc2cccc(O)c2O)=C(O)C1
active	-4.6	NC(=O)OC(CC=CC1N=C(N)NC1=O)CCC(=O)O
active	-4.7	O=C(NO)C1=C(O)C(c2cccc(O)c2)C(C(=O)O)C1
active	-4.8	NC(=O)CCCNC(=O)NC1=NC(C(=O)O)C(N)N1O
active	-4.7	N=C(CC1CCC(=O)O1)C1CC(OC(=O)O)C(O)(O)C1
active	-4.7	O=C(CN1C=CC=CC1)NC1=NCCC(C(=O)O)C=C1
active	-4.6	N=C(N)CC(O)C(=O)NC(=O)NCNC(=O)OC(=O)O
active	-4.8	O=C1NNC(C(O)C(=O)NC2=CCC(Cl)=CC=C2)C1O
active	-4.7	O=C(Cc1ccc(O)cc1)NC1=NCC(C(O)(O)O)C1
active	-4.6	O=C1CC=CC(NCCCCOC(C(=O)O)C(=O)O)=N1
active	-4.7	OC1CC(=CCC(O)C(O)(O)O)C2NC(O)(O)C(O)C12
active	-4.7	NC(=O)C1CCC2C1N(c1ccccc1)C1OCCN21
active	-4.7	O=C(O)N1NCC2CC(=C=CCCO[PH](O)(O)O)NC21
active	-4.7	NC(=O)OCc1c(O)cc(C(N)=O)cc1CC(O)(O)O
active	-4.7	N=C(NC1CCN(c2cccc(O)c2)C(=O)C1)C(N)F
active	-4.7	NC1=NCCOC(=O)C(O)CCCC2CN=C(N1)C2O
active	-4.6	NC(N)=NC1(NOC2=NC=CC=CC2)CC(O)C(=O)N1
active	-4.7	O=C1N=CC=C(CC2CCC(O)(C(O)OO)C2=O)C1O
active	-4.3	O=C(O)CC=C=C(O)Cc1cc(CO)cc(C(=O)O)c1
active	-4.6	CC1=C(O)C=C(OC(O)(O)C2=CNC(=O)C(CO)C2)C1
active	-4.6	O=C1CC(O)C=CC1CC(O)CCC([SH](O)O)[SH](O)O
active	-4.8	CC(CNC(=O)NC1CCC(O)CO1)N1C2(O)NC12O
active	-4.7	O=C1NNC(=O)C(C(=O)NN2CC=NCC(O)C2=O)N1
active	-4.7	CC1(O)C=C(OC2C3=CC=COC3OC2F)CC=C1O
active	-4.6	Nc1c(CO)cc(Cc2ccccc2)c(C(=O)O)c1F
active	-4.6	O=C1C(F)CC2NC1N=CC2C(=O)NC1CC=CNO1
active	-4.5	O=C(O)NCCC(CO)NC(=O)NC1=CC=CC=CO1
active	-4.6	CN1C2(O)C3(O)C=C(O)C(CC4=CNC=CC=C4)CC132
active	-4.6	OOOC1C2CC3NOC4=NC45OC(=NO2)[PH]315(O)OO
active	-4.5	O=CNC(=O)NC(=O)C(O)CCNNCC1C=CC=C1
active	-4.7	Oc1cncc(NC2CC(O)C3C(O)CC(O)(Cl)C23)c1
active	-4.7	C=C1CC2OC2C2CC(C)C(OOCC3CCCC3)C12
active	-4.5	O=C1CCC(O)C(NC2C=C(O)C(=O)NC2C(=O)O)O1
active	-4.5	CCCC1C(=O)NC(C(=O)NOc2ccccc2)C1O
active	-4.7	N=c1[nH]c2cc([PH](O)(O)O)cn2n1C1=CCOCC1O
active	-4.6	CC1C(=O)NC=CC1(C)C1CC(N)=C(O)C(O)C1CO
active	-4.6	O=C1NC2(F)C(O)C2(O)C(O)=C1NC1=NC=CC=CN1
active	-4.6	O=C(O)C1C=CC(C(O)Cc2ccc(O)c(O)c2)C1O
active	-4.6	CNC1C(O)C(CC2=CC=CCC=C2)C(=N)CC1(N)O
active	-4.8	N=CCCCC(O)C1CCC(C2CC(=N)NC(N)C2)C1
active	-4.6	CCCC1=CCN(C(=O)O)CC1C1C=CC=CC(N)C1
active	-4.7	O=C(O)c1cc2c(c(O)c1O)CC1CC(O)C(O)C21O
active	-4.7	O=C1CC(N2CNC2C(=O)NC(O)(O)NC(=O)O)C=N1
active	-4.6	O=C1CC2C(O)C(O)C(O)CC2(C2C=CC=CC=C2)O1
active	-4.5	O=C1NCN(C(F)Cl)CN1OC1=C(F)CC(O)=CC=C1
active	-4.5	O=C(CCCO)NC1=CC=C(C(F)CC2CCCC2)C1
active	-4.7	O=C1CC(N2CN(C3(O)NC(=O)C(=O)N3)CC2=O)CN1
active	-4.7	O=CNc1ccc(C(O)C(F)Nc2cccc(O)c2)o1
active	-4.5	N#CNC1N(O)C(NN2CNC(=O)CC2=O)CC1(O)O
active	-4.5	CC1OCC(O)(c2cccc(C=N)c2)C(C(=O)O)C1O
active	-4.5	O=CC1C=CC(C(O)CC2=C(O)C=CCC=C2)NC1=O
active	-4.5	O=C1NC(=O)N(O)C(CF)C1Nc1ccc(O)c(O)c1
active	-4.6	NC(N)=NC1CCC(O)(OC(=O)C2C=CC=CC=N2)C1
active	-4.4	CC1CC(OC(=O)O)C(c2cccc(O)c2O)NC1=O
active	-4.6	CCC(C)C1CC(O)C(C(=N)OC2C=CC=CC=C2)N1
active	-4.2	N=C(CCC1CCCN1C1CCC(O)C=N1)OC(=O)O
active	-4.5	NC1CC([PH](O)(O)OCO)NC(=O)N1C1CC(O)CN1
active	-4.6	Nc1cccc(CC(O)C2CC(O)C(O)(F)C2F)c1N
active	-4.5	CC1(O)C(NC(=O)O)NCC1OC(=O)NCNC(=O)O
active	-4.5	CC(CC1C=NC(=O)C(CO)=C1)Oc1ccccc1O
active	-4.5	CNN=C(NC1=CC=CCC=C1)C(C(=O)O)C(=O)NO
active	-4.5	COC1C=CC(O)(C2=CC=CCC=C2)C2OC(=O)NC12
active	-4.5	CCC1OC(=O)C2(O)NCC(CC3N=COC=C3O)C12
active	-4.4	NC1=NC2C=NC(NCC(=O)O)(OC(O)(O)F)CC2=C1
active	-4.4	COC1CC(C(=O)NC2OC(F)=CC=C2O)C(O)C1N
active	-4.4	NC1C(ON2C=CC=NC2)C2CC(O)C3NC(=O)C1C23
active	-4.5	CCNC(=O)Cc1nc(NC(=O)NC(=O)O)nc(=O)[nH]1
active	-4.4	NC(NC(=O)Cc1ccc(O)c(O)c1)C(O)C(O)CO
active	-4.4	CC1NC(OC2C=C(O)C(CN)CC2C(=O)O)NC1=O
active	-4.4	O=CNC1C(OC(=O)O[PH](O)(O)O)CC(CCF)C1O
active	-4.4	O=C(CC1OC2=NC=NCC2C1O)c1ccccc1O
active	-4.4	NC1C=C(NC2C(=O)CC3=CC=NC(=O)C32)C=NC1=O
active	-4.4	NC1CC(C(=O)CN2CC(F)NC2=O)C=CC1C(=O)O
active	-3.9	COC(=NCC(CN)C(=O)O)C(=O)NC(=O)NCCO
active	-4.4	O=C1C(Cc2ccccc2)C(=O)C(NOO)C(O)C1O
active	-4.3	O=C(OOc1ccccc1O)C1CC(O)CN=C1OO
active	-4.4	O=C1C(O)CCC(O)C(OOc2cncc(O)c2)N1O
active	-4.5	O=C(CNC(O)(O)O)NCC1CC2C(=O)OC(=O)C2C1
active	-4.5	NC1CC2NC(N3C=CCCC3)C(O)C(O)C2(O)C1O
active	-4.5	Nc1ccc(CC(=O)C2=CC(O)C(O)(CO)C2O)cn1
active	-4.3	C=NCC(CCC(O)C(=O)O)NC1=NCC=C(O)C=C1
active	-4.6	O=C(NC1=NC=NCC1)C1CCC(C(=O)OOO)NC1
active	-4.4	ON(NOC1C2OC34OC35C4C12OC5(O)O)[PH](O)(O)O
active	-4.3	CCC(=O)C1=CC(=O)NC(O)(C2C=NC(=O)C(=O)O2)N1
active	-4.5	O=C(O)NCC(CCC(=O)Nc1ccccc1)C(=O)O
active	-4.3	Nc1ccccc1ON1CC(O)C(O)C1CCC(=O)O
active	-4.3	CCC1NC2C(Cc3ccccn3)C(O)C(O)C(=O)N12
active	-4.6	O=C(O)C(O)CC(O)C(Nc1cccc(O)c1)C(=O)O
active	-4.3	COC1CC(C(NC2=CC=CC=NC2)OC(=O)O)CN1
active	-4.3	O=C1CN2C(C=N1)N(C1C=CC=CC=C1)N(O)C2(O)O
active	-4.3	COC1=NC(Nc2ccc(N)c(O)c2)C(=O)C(O)C1O
active	-4.3	O=C1CCC(CCC(=O)OC2=COC(=O)C(O)C2O)N1
active	-4.4	O=C1CCC(NC(=O)NC2=NCC(O)C(O)C2O)C=N1
active	-4.2	CC1=NC(=O)C(C(N=C=O)C(=O)OC2CCCC2)C1O
active	-4.2	O=C(O)C(=O)OOCC(CC1=NC(O)C(=O)N1)C(=O)O
active	-4.3	O=C1NCC(C2CC(C(=O)O)C(O)(O)CO2)NCC1O
active	-4.2	O=C1COC(COC(Cl)C2(O)NCC(CO)C2O)C1O
active	-4.3	N#CNC(C1C=C(O)C=CO1)C1C2CC(C(O)O2)C1O
active	-4.3	CC1C=CC(O)C(O)(O)C1C(=O)OC1C=CNC(=O)C1
active	-4.3	COC1=CC(=O)N(C=O)C(Cc2cc[nH]c(=O)c2O)C1
active	-4.1	O=C(O)C1CC(C2CCNC2=O)C(O)(O)C(O)(O)C1O
active	-4.3	O=C(O)C1C(O)NC(Oc2nc(=O)n(O)c(=O)[nH]2)C1O
active	-4.6	O=C(O)NCC(=O)NCCNC1=NC=C(O)C(O)C=C1
active	-4.3	CCCCC1C=CC(C2=CCCC(=O)N2)C(=O)OC1=O
active	-4.3	COC(=O)N1C=C(O)C=C(Nc2nccc(N)c2O)C1
active	-4.3	NC1C(F)=C(C(=O)O)CCC1c1cc(O)c(O)cc1O
active	-4.1	NC(=O)C(NN1C=CC(O)=CC1)OC(C(=O)O)C(=O)O
active	-3.9	CCCCCNC(Cl)C1CC2CCCC1C2OCCO
active	-4.3	O=C1N=CC(=O)C2C1NC(O)(Oc1ccnnc1)C2O
active	-4.2	CN1CC(Oc2ccc(O)c(O)c2)C(F)(OO)S1(O)O
active	-4.2	N=C(OC(=O)O[PH](O)(O)O)C1CC=C(CCO)C(O)C1
active	-4.3	COOC(Cc1ccc(O)c(O)c1)c1cnc[nH]c1=O
active	-4.2	CC(=N)NC1C(OC2=NCC=NC2)=CNC(=O)N1C=N
active	-4.3	O=C1NC(C=C=CCCCC(CO)C(=O)NCO)CO1
active	-4.2	NCCCC1C(Nc2ccccc2)C(=O)C(NO)C1O
active	-4.2	CC(=CCC1=NC(=NC(=O)O)C([PH](O)(O)O)O1)C(=O)O
active	-4.6	NC(=O)C(F)NC(=O)NCNC(=O)N(COCO)OO
active	-4.2	O=Cc1cc(OC2=CC=NC(=O)C2)c(CO)c(O)c1O
active	-4.2	O=C(CCCCO)C(O)C(O)C(F)Oc1ccccc1
active	-4.4	NC(=O)CC(O)C=CC(CC(=O)CCN(O)O)C(=O)O
active	-4.2	O=C(O)CC1CNCN1C12NC13Nc1ccccc1N32
active	-4.1	COCC1=CC(OC(=O)NCCCC(=O)O)S(O)(O)C1
active	-4.2	N#CC(CCC1C(=O)N=C2NC(N)C=CN21)CC(=O)O
active	-4.1	COCC1NC(Cc2ncccc2O)C(O)C1C(=O)O
active	-3.8	CCCCC=NC(=N)OC(=O)C1C=CC(=O)NC(=O)C1
active	-4.2	CC1=CCC(C(=O)O)C(=O)N1Nc1ccc(O)c(O)c1
active	-4.3	COC1OC2OCCC2C1COc1c(N)cccc1F
active	-4.4	NC(=O)CC1CCN(C(=O)N(N)C(O)C(O)CO)C1=O
active	-4.3	NC1C(O)C(=O)C(C(=O)F)NC1C1CCC=CC=C1O
active	-4.2	O=C(NC1OC(=O)NC(=O)C1O)OC1CC=CN=CC1
active	-4.2	NCCNC1=NC(NC(=O)OC2=COC=CC=C2)CN1
active	-4.2	O=C1OC([PH2](O)O)C(CO)N1n1oc(=O)[nH]c(=O)c1=O
active	-4.2	CC1CC(Oc2ccccc2O)N(C(O)(O)O)CC1O
active	-4.0	NC1NC(N)N(C(NCOC2CC2)OC(=O)CO)C1=O
active	-4.1	NC1=CC(=O)NCC(OCC(O)C(N)C(O)C(=O)O)O1
active	-4.2	CC(O)(OON1NC(=O)OC(O)C1OO)N(O)C(=O)O
active	-4.5	CC(O)C=C=CCOC1C(O)C(O)C(NC(N)=O)C1O
active	-4.1	COC1(O)C(O)C(Cc2ccccc2)C(O)C1C(=O)O
active	-4.1	Cc1cccc(C2=CC=CCC(O)=C2)c1C(O)(O)CO
active	-4.1	COC(CC(=O)C1C=CC(=O)N=C1)C(=O)OOP(O)O
active	-4.1	CCNC(C(N)=O)C1COC(C(O)C(=O)NC=O)C1O
active	-4.1	COC(CC1=NC=CCC(=O)O1)OC1ONC(=O)C1O
active	-4.2	C=CC(CC1CCC(C(=O)O)O1)C(=O)C1CCC(=O)N1
active	-4.4	OO[PH](O)(OCO[PH2](O)O[PH](O)(O)O)OP(O)(O)(O)O
active	-4.4	N=COC(=N)CC(O)C1CC(N=C(F)NO)=NC(=O)N1
active	-4.0	N#CC1=CC(CC(=N)NCC(N)CC(=O)O)CNC1=O
active	-4.1	O=C1CC(NN2CCN=CC2=O)C(NC(O)(O)O)=CN1
active	-4.0	COC1CC2OC(O1)C(C(=O)NC1=NC=NC(=O)C1)O2
active	-4.1	Nc1ccc(NS(O)(O)C2=CC(O)C=C(Cl)N=C2)cn1
active	-4.1	NC(=O)C1CNC(=O)C(C2CC(O)C(O)C(=O)O2)N1F
active	-4.1	CCC1OCC(C(=O)CC2=CC(=O)CC(=O)O2)C1(O)O
active	-4.1	N=C(CC(N)=O)CC(O)CCCCC1CC=NC(=O)C1
active	-4.6	NC(=O)CCNC(=O)CC1OC(C(=O)O)C(O)OC1O
active	-4.1	O=C=NC(=O)C(O)CC(=O)OC1CCC(NC(=O)O)C1
active	-3.9	CCCC(CN(C(=N)CC(=O)O)C(=O)O)O[PH](O)(O)O
active	-4.1	COCC(O)C(=O)NNC(=O)C(=NC(C)=O)NC(=O)F
active	-3.7	O=C(O)CCCCC(O)CC(O)CC(C(=O)O)C(=O)O
active	-3.6	CC(C(=O)CCNCN1C=CC(O)=CC1)C(O)CCO
active	-4.6	O=C(OOC1CC(O)C(O)(O)O1)C1OC=CC(O)=C1O
active	-4.0	OOOOCC(COON1C2(O)n3on3C12O)C1CC1
active	-4.1	COCCC1N(C(=O)O)C(=O)CN1C1CC(O)C(=O)N1
active	-4.1	OCOC1C(c2ccc(F)cc2)CN(CO)C(O)C1O
active	-4.1	O=C(O)ONC1OC(=O)C(CO)C1ON1C=CCOC1
active	-4.2	O=C(C=C1C=CCC1OP(O)O)ONN1C=CC=CC1
active	-4.5	N#CNS(O)(O)C(N)COC(=O)NCC1CCNC1=O
active	-4.1	COC1CCCCN1C(=O)N(OC1CCCC1)C(=O)O
active	-4.0	N#CC1C(C(N)=O)CC(=O)N1C12NC13N=CCC=NC32
active	-3.8	NC(=O)N=C1C=CN(O)C(=NOCC(=O)O)C1NC=O
active	-3.9	CNC1=NC(OC(C(=O)O)[PH](O)(O)O)C(NC)=NC1=O
active	-4.3	CC1(C)CNC(N)N(CC2CC(O)CO2)CC1NC=O
active	-3.7	NC(O)(F)C1C(O)OC(O)(OOC(=O)C(O)CO)C1O
active	-3.9	NC1(CCOOOCC(O)C(=O)O)CCNC1C(=O)O
active	-3.9	CCCNC1C=C(O)C(N)C(O)C1Oc1ccccc1
active	-3.9	O=C(O)C(O)CC(Oc1ccc(F)cc1)C(=O)OCO
active	-3.9	CON=CC1=C(N)N=C(N)N(Cc2cccnc2)C=N1
active	-3.8	CC(COCC(O)C(=O)O)C1C(O)=C(O)CC(O)C1O
active	-4.0	NOC1C(O)C(N)C(=O)NC1(O)OC1CCC(O)C1O
active	-4.1	CCCCNC(=NC(=O)O)C1CCC(C=COC)C1O
active	-3.9	OOC1CC(C(O)OO[PH](O)(O)O)C(OP(O)O)OO1
decoy	-4.4	O=C(NCC(F)(F)F)[C@@H]1O[C@H](CO)[C@@H](O)[C@H](O)[C@H]1O
decoy	-3.7	CC(C)(O)Cc1nc(N)[nH]c(=O)c1Br
decoy	-4.3	O=C(NCC(F)(F)F)[C@@H]1OC(CO)C(O)C(O)C1O
decoy	-4.6	NC(=O)c1c[nH]nc1NC(=O)c1ccc(Cl)cc1
decoy	-4.6	COC(=O)C(=N)/C=C(\O)c1ccc(Cl)c(Cl)c1
decoy	-5.1	Cc1cccc(C)c1NC(=O)CNC(=O)C1CCCC1
decoy	-4.0	Cn1nc(S(N)(=O)=O)s/c1=N/C(=O)c1ccco1
decoy	-4.9	Nc1nc(=O)n([C@@H]2C(F)=C(CO)[C@@H](O)[C@H]2O)cc1Cl
decoy	-3.7	CC(=O)N[C@@H]1[C@@H]([NH3+])[C@H](C)C(C(=O)[O-])=C[C@H]1OC(C)C
decoy	-5.0	O=c1[nH]/c(=C\c2cccs2)c(=O)[nH]/c1=C\c1ccccn1
decoy	-5.0	Cc1ccc(C(=O)NC(N)=O)cc1NC(=O)C(C)Cl
decoy	-4.6	O=C(N[C@H](CO)c1ccccc1)[C@H]1O[C@](O)(CO)[C@@H](O)[C@@H]1O
decoy	-4.8	CNc1ncnc2c1ccn2[C@@H]1C=C(CO)[C@@H](O)[C@H]1O
decoy	-4.9	[NH3+][C@@H](Cc1cccc(c2cccc(O)c2)c1)C(=O)[O-]
decoy	-4.9	Clc1ccccc1C1Cc2[nH]nc(C3=NN=NN3)c2C1
decoy	-4.3	Cc1nc2ccc(C(=O)[O-])cc2c2c1CC(C[NH3+])O2
decoy	-4.7	O=C(/C=C/c1ccccc1)O[C@H]1CC(=O)O[C@@H]1CO
decoy	-4.0	OC[C@H]1O[C@H](OC2CCCCC2)[C@H](CC2CO2)[C@@H](O)[C@@H]1O
decoy	-4.7	CC(C)=C1NC(=O)C(=C(N)CC(O)C[C@@H](C)O)C1=O
decoy	-4.9	O=C1CC(NNC(=O)c2cccc(F)c2)C(=O)N1
decoy	-4.6	NC(=[NH2+])Nc1cc(C(=O)[O-])ccc1N1C(=O)CCC1CO
decoy	-4.5	CC(C)NC(=S)N/N=C/c1c[nH]c2ccccc12
decoy	-4.6	NS(=O)(=O)c1nnc(NC(=O)C2CCCC2)s1
decoy	-4.5	O=C(NNC1OC(CO)C(O)C(O)C1O)c1cccnc1
decoy	-4.1	CC1=C(N2CC2)C(=O)c2c(c3c(n2C)C(O)CC3)C1=O
decoy	-4.0	Cc1ccc(C(C)C(=O)NCCS(N)(=O)=O)s1
decoy	-4.5	CCC(C)[C@@H]1NC(=O)[C@H](Cc2ccccc2)NC1=O
decoy	-4.6	OCC1CC(n2nnc3c(O)ncnc32)C(O)C1O
decoy	-4.3	Nc1nc(N)c2ncn([C@@H]3S[C@H](CO)[C@@H](O)[C@@H]3O)c2n1
decoy	-4.9	Cc1cc(Cl)ccc1CNC(=O)[C@@H]1CNC(=O)N1C
decoy	-4.5	CC(C)S(=O)(=O)c1cnc(c2cccnc2)nc1N
decoy	-4.3	COCCNC(=S)N/N=C(\C)c1ccc(O)cc1
decoy	-5.1	[NH3+][C@@H](CC(=O)Nc1ccc2c(c1)Cc1ccccc1-2)C(=O)[O-]
decoy	-4.0	O=C(NCC(F)(F)F)[C@H]1O[C@@H](CO)[C@@H](O)[C@H](O)[C@@H]1O
decoy	-4.2	N#Cc1cn([C@H]2CC(O)C(CO)S2)c(=O)[nH]c1=O
decoy	-4.2	O=c1[nH]c(=O)n(C2OC(CO)C(O)C(O)C2O)cc1F
decoy	-4.2	CS(=O)(=O)Nc1ccc(C(=O)[O-])cc1NC(N)=[NH2+]
decoy	-4.2	NNc1c(F)c(F)c(S(N)(=O)=O)c(F)c1F
decoy	-5.1	OCc1cc(OCc2cc(O)ccc2O)ccc1O
decoy	-3.8	[NH3+]CCc1ccc(OS(=O)(=O)[O-])c(Br)c1
decoy	-4.3	CC#Cc1nc2c(N)ncnc2n1[C@H]1C[C@H](O)[C@@H](CO)O1
decoy	-4.1	NNC(=O)CSCc1ccc(Cl)cc1Cl
decoy	-4.4	Nc1nc(F)cc2c1ncn2[C@@H]1C[C@H](CCO)[C@@H](O)[C@H]1O
decoy	-5.1	Cc1[nH]nc(C(N)=O)c1NC(=O)c1cc(F)c(F)c(F)c1
decoy	-4.7	Nc1nc2c(nnn2C2C=C(CO)C(O)C2O)c(=O)[nH]1
decoy	-4.7	CCc1c(O)nc(O)nc1NCCc1ccccc1
decoy	-4.1	CC(C)C[C@H]([NH3+])C(=O)N[C@@H](C)C(=O)N1CCC[C@H]1C(=O)[O-]
decoy	-4.5	CNC(=O)CC1c2cc(C#N)ccc2OC(C)(C)C1O
decoy	-4.1	CP(O)(=S)CNC(=O)OCc1ccccc1
decoy	-4.7	O=c1cc(O)c2ccccc2n1[C@@H]1O[C@H](CO)[C@@H](O)[C@H]1O
decoy	-5.4	O=C1Oc2ccccc2C(=O)/C1=C/c1c[nH]c2ccccc12
decoy	-5.1	O=C(NCC(O)CO)c1ccc2[nH]c3ccccc3c2c1
decoy	-4.2	Cc1cn([C@H]2S[C@@H](CO)[C@H](O)[C@@H]2O)c(=O)[nH]c1=O
decoy	-4.6	O=c1[nH]c(=O)n([C@H]2C[C@H](O)[C@@H](CO)O2)cc1C=C(F)F
decoy	-3.7	O=C(CC(=O)Nc1nccs1)NNC(=S)S
decoy	-4.3	NS(=O)(=O)c1ccc(N2CC(CO)OC2=O)cc1
decoy	-4.4	C[NH+]1CCN(C(=O)Nc2sc3c(c2C(=O)[O-])CCC3)CC1
decoy	-3.9	CCC(C)OC1OC(CO)C(O)C(O)C1NC(C)=O
decoy	-4.3	[NH3+]C(Cc1ccc(O)cc1)C(=O)NCCS(=O)(=O)[O-]
decoy	-4.1	Nc1nc(O)c2ncn(C(OCCO)C(O)CO)c2n1
decoy	-3.9	COC(=O)/C=C/CSc1nc(N)cc(Cl)n1
decoy	-4.1	[NH3+]CC(=O)N1Cc2ccccc2C[C@H]1C(=O)NCC(=O)[O-]
decoy	-4.2	CCOC(=O)C1Nc2ccccc2C2C(O)C(O)CC12
decoy	-3.9	O=P([O-])(O)C(O)(C[S+]1CCCCC1)P(=O)(O)O
decoy	-4.4	CC[C@@H](CO)NC(=O)c1cccc(CCC(C)(C)O)c1
decoy	-4.6	NS(=O)(=O)c1nnc(NCc2ccccc2)s1
decoy	-5.3	NC(=O)Nc1ccc2c(c1)/C(=C/c1ccc[nH]1)C(=O)N2
decoy	-5.2	O=C([O-])c1cccc(C[NH2+][C@H](C(=O)NO)c2ccccc2)c1
decoy	-4.3	C=CC1CCC2(O)C(C=C)(C1)CC1(O)CC(O)C=CC12O
decoy	-4.5	NC(=O)CC[C@H](NC(=O)[C@@H]1Cc2ccccc2C[NH2+]1)C(=O)[O-]
decoy	-5.0	O=C(/C=C/c1ccc(O)c(O)c1)O[C@H]1CC[C@@H](O)[C@H]1O
decoy	-4.1	CCOC(=O)C(C(=O)c1ccccc1)=C1NCCN1
decoy	-4.6	CC(C)([NH3+])C(=O)N[C@@H](Cc1ccc(O)c(O)c1)C(=O)[O-]
decoy	-4.1	Nc1ccn([C@@H]2[Se][C@H](CO)[C@@H](O)[C@@H]2F)c(=O)n1
decoy	-4.6	Nc1ccnc2c1ncn2[C@@H]1C=C(CO)[C@@H](O)[C@H]1O
decoy	-4.8	NC(=[NH2+])NC(=O)c1nc(Cl)c(NCC(=O)[O-])nc1N
decoy	-4.7	O=C(NC1COc2ccccc21)c1ccc(=O)[nH]c1
decoy	-4.4	Nc1ccc(CS[C@H]2O[C@H](CO)[C@@H](O)[C@H](O)[C@@H]2O)cc1
decoy	-4.3	CC(C)[C@H]([NH3+])C(=O)N[C@@H](Cc1ccc(O)cc1)C(=O)[O-]
decoy	-4.8	OC[C@H]1O[C@@H](Oc2cccc3ccccc23)[C@H](O)[C@@H]1O
decoy	-4.1	O=C1c2cccnc2S[C@@H]2[C@@H](O)[C@@H](O)[C@H](O)[C@H](CO)N12
decoy	-4.6	O=C1NCCCCCN1C1O[C@H](CO)[C@@H](O)[C@H]1O
decoy	-4.3	COC(C)c1cn([C@H]2C[C@H](O)[C@@H](CO)O2)c(=O)[nH]c1=O
decoy	-3.9	CCCC/C(=N\O)c1csc(S(N)(=O)=O)c1
decoy	-4.4	CCc1cn([C@@H]2O[C@H](CO)[C@@H](O)[C@H]2O)c2nccc(N)c12
decoy	-4.3	NC(=O)c1c(NC(=O)NCCCO)snc1c1ccc(N)cc1
decoy	-3.7	O=C(CBr)N[C@H]1[C@H](O)O[C@H](CO)[C@@H](O)[C@@H]1O
decoy	-4.0	O=C([O-])[C@@H]1C[NH2+][C@@H](NC(=O)C(F)(F)F)[C@@H](O)[C@@H]1O
decoy	-4.6	O=C(Cn1ccc2c(Cl)cccc21)Nc1nc[nH]n1
decoy	-5.0	C=C1CCC(C2=C/C(=C/[C@@H](C)C(N)=O)OC2O)CC1
decoy	-4.7	C[C@H]1[C@@H](O)[C@@H](O)[C@H](CO)NN1C(=O)OCc1ccccc1
decoy	-4.6	Cc1ccccc1c1ccc(NC(=O)C[C@H]([NH3+])C(=O)[O-])cc1
decoy	-4.0	NS(=O)(=O)c1cc2cnnc(O)c2cc1Cl
decoy	-4.4	Cc1cn([C@H]2C[C@H](O)[C@@H](CNC(=O)N(C)N=O)O2)c(=O)[nH]c1=O
decoy	-3.8	[NH3+][C@H](C(=O)NCCCCCCO)c1ccc(C(=O)[O-])[nH]1
decoy	-4.3	Nc1nc(Cl)c2ncn(/C=C3/CC3(CO)CO)c2n1
decoy	-4.3	Cc1sc2ncnc(NCc3cccs3)c2c1C
decoy	-4.7	OCc1ccc(O[C@@H]2O[C@H](CO)[C@@H](O)[C@H](O)[C@H]2O)cc1
decoy	-5.6	[NH3+][C@@H](CSC1c2ccccc2-c2ccccc21)C(=O)[O-]
decoy	-4.6	O=c1[nH]c2c(O[C@@H]3O[C@H](CO)[C@@H](O)[C@H](O)[C@H]3O)cccc2o1
decoy	-4.0	NC(=O)c1csc([C@@H]2S[C@H](CO)[C@H](O)C2O)c1
decoy	-4.4	Nc1nc(F)nc2c1ncn2[C@@H]1C[C@H](O)[C@@H](O)[C@H]1O
decoy	-4.5	OCC(CO)(CO)/N=C/c1c(O)ccc2ccccc12
decoy	-4.5	Nc1oc2ccc(Cl)cc2c(=O)c1/C=N/NCCO
decoy	-4.8	CC(CO)Nc1c(O)ccc(C(=O)c2ccccc2)c1O
decoy	-4.0	Nc1nc(Cc2ccccc2)c(Cc2ccccc2)[nH]1
decoy	-4.7	C[C@@H]1C[C@H](OC(=O)c2cc(O)ccc2O)[C@H](O)[C@H](O)[C@@H]1O
decoy	-4.0	CC(C)N(C(=O)N1C[C@@H]([NH+]=C(N)N)[C@@H](C(=O)[O-])C1)C(C)C
decoy	-4.6	Oc1ccc(O[C@@H]2OC[C@@H](O)[C@H](O)[C@H]2O)c2ccccc12
decoy	-4.9	Cc1ccc2c(c1)N(CC(=O)Nc1ccccc1F)C(=O)CO2
decoy	-4.2	O=C(CCCc1ccccc1)C(=O)NCCc1ccccc1
decoy	-4.0	O=C([O-])[C@@H]1C[NH2+][C@@H](NC(=O)C(F)(F)F)[C@@H](O)[C@@H]1O
decoy	-4.8	O=C(Nc1ccccc1Cl)c1cnc(NCCO)cn1
decoy	-4.2	O=c1[nH]c(=O)n([C@@H]2O[C@H](CO)[C@@H](O)[C@@H]2O)cc1CO
decoy	-4.1	NS(=O)(=O)NC[C@H]1COc2cccc(Cl)c2O1
decoy	-4.4	COc1cc(O)c2c(c1)[C@H](O)[C@H](C[C@H](C)O)CC2=O
decoy	-4.1	Cc1ccc(S[C@@H]2O[C@H](CO)[C@H](O)[C@H](O)[C@H]2O)cc1
decoy	-4.7	NC(=O)c1csc([C@@H]2O[C@H](CO)[C@@H](F)[C@H]2O)n1
decoy	-4.8	Cc1oc(=O)c(NC(=O)c2ccccc2)cc1C(N)=O
decoy	-4.6	COc1cccc2[nH]c(C(=O)NCC3CCCO3)cc12
decoy	-4.6	COC(=O)[C@@H](NC(=O)NCc1ccccc1F)C(C)C
decoy	-4.4	CC1OC(SC2CC(O)C(O)OC2CO)C(O)C(O)C1O
decoy	-4.0	Cc1cc2c(c(CO)c1CCO)C(=O)[C@](C)(CO)[C@@H]2O
decoy	-5.2	NC(N)=[NH+]c1cc(C(=O)[O-])ccc1NCc1ccccc1
decoy	-4.2	CCCS(=O)(=O)NCc1cn2cccc(C)c2n1
decoy	-4.3	O[C@@H]1CO[C@H](c2c(Cl)nc3ccc(Cl)cn23)[C@@H]1O
decoy	-5.1	CNc1ncccc1C(=O)N1CCc2c(nc(N)[nH]c2=O)C1
decoy	-5.1	NC(=[NH2+])c1ccc(OC(=O)c2ccc(CC(=O)[O-])o2)cc1
decoy	-5.2	CC1(C)CC(=O)C(C(=[NH2+])NC(=O)c2ccccc2)=C([O-])C1
decoy	-4.0	C=Cc1cn(C2COC(CO)C(O)C2)c(=O)[nH]c1=O
decoy	-3.8	NC(=[NH2+])Nc1ccc(Cl)c(C(CS)C(=O)[O-])c1
decoy	-4.4	[NH3+][C@H](Cc1c[nH]c2ccccc12)C(=O)N[C@H](CCO)C(=O)[O-]
decoy	-4.3	CC(C)C[C@H]([NH3+])C(=O)Nc1cc(C(=O)[O-])ccc1N
decoy	-4.6	COc1ccccc1C(=O)NC[C@@H]1O[C@H](CO)[C@@H](O)[C@H](O)[C@H]1O
decoy	-4.1	O=C1CCCN1C1c2cc([N+](=O)[O-])ccc2OC[C@H]1O
decoy	-3.8	COC1OC(CO)C(O)C(O)C1Br
decoy	-4.8	O=C([O-])[C@H]1Cc2c([nH]c3ccccc23)C[NH+]1CC1CC1
decoy	-3.8	CC(C)[C@H]([NH3+])C(=O)N[C@@H](C)C(=O)N1CCC[C@H]1C(=O)[O-]
decoy	-4.1	CCC[C@@H]1[C@H](O)[C@@H](CO)O[C@H]1n1ccc(N)nc1=O
decoy	-4.9	Cn1c(=O)[nH]c2c(cnn2c2ccc([N+](=O)[O-])cc2)c1=N
decoy	-4.1	O=P(O)(O)C(O)(Cn1ccnc1)P(=O)(O)O
decoy	-4.2	NC(=O)c1nnn([C@@H]2O[C@H](CO)[C@@H](O)[C@H]2O)c1CF
decoy	-3.8	C#C[C@@]1(O)[C@@H](CO)O[C@@H](n2ccc(N)nc2=O)[C@@H]1O
decoy	-4.8	O=C(Nc1ccccc1)C1OC(CO)C(O)C(O)C1O
decoy	-4.1	COc1ccccc1c1csc(CCC([NH3+])C(=O)[O-])n1
decoy	-4.0	O=c1c(Cl)c(O)ccn1C1OC(CO)C(O)C1O
decoy	-4.2	OC1O[C@H](Cn2nncc2[C@H]2OC(O)[C@H](O)[C@H]2O)[C@H](O)[C@H]1O
decoy	-4.5	O=C([O-])CC1SC(N/N=C/C2CC=CCC2)=[NH+]C1=O
decoy	-3.6	C=CCCCCC/C=C\C(O)C#CC#C[C@H](O)[C@H](C)O
decoy	-4.3	CCCCc1cn([C@H]2C[C@H](O)[C@@H](CO)O2)c(=O)[nH]c1=O
decoy	-4.2	CO[C@@H]1O[C@H](CO)[C@H](O)[C@H](Nc2ccccc2)[C@H]1O
decoy	-4.1	CCOC(C)C(/C=N/NC(N)=S)=N\NC(N)=S
decoy	-5.2	NC(=O)C1CCCN(C(=O)CNc2ccccc2)C1
decoy	-4.4	Nc1ncnc2c1c(=O)ccn2[C@H]1C[C@@H](O)[C@@H](CO)O1
decoy	-4.5	Nc1ncnc2c1ncn2[C@@H]1O[C@H](CF)[C@@H](O)[C@H]1O
decoy	-3.7	CC(=O)N[C@@H]1[C@@H]([NH3+])[C@H](C)C(C(=O)[O-])=C[C@H]1OC(C)C
decoy	-3.9	O=C(N[C@@H]1O[C@@H](CO)[C@@H](O)[C@H](O)[C@@H]1O)C(F)(F)F
decoy	-3.9	CC(=O)CCCCn1c(=O)c2[nH]cnc2n(C)c1=O
decoy	-4.5	C[C@H]([NH3+])C(=O)N[C@@H](Cc1ccccc1)C(=O)NCC(=O)[O-]
decoy	-3.9	OC1C(O)C(O)C(OP(O)(O)=S)C(O)C1O
decoy	-3.9	CCN(CC)C(=O)[C@@H]1OC(C(=O)[O-])=CC([NH3+])C1NC(C)=O
decoy	-4.6	Nc1ncnc2c1ccn2[C@@H]1C=C(CCO)[C@@H](O)[C@H]1O
decoy	-4.8	C#Cc1cn([C@@H]2O[C@H](CO)[C@@H](O)[C@H]2O)c2nccc(N)c12
decoy	-3.9	CC(C)CNC(=O)N1CCCN(S(C)(=O)=O)CC1
decoy	-4.0	OC1C(O)C(O)C(OP(O)(O)=S)C(O)C1O
decoy	-4.7	O=C(NC1CC1)C(=O)N[C@@H]1O[C@H](CO)[C@@H](O)[C@H](O)[C@H]1O
decoy	-4.1	OC[C@@H](O)[C@H](O)[C@H](O)[C@@H](O)C1SCCCS1
decoy	-5.0	Cc1ccc(C(=O)NNC(=O)Cc2cccs2)cc1
decoy	-4.7	CCC1(C)Cc2c(sc3nc(NN)n(C)c(=O)c23)CO1
decoy	-4.6	Nc1nc(O)c2c(n1)NCC(c1ccccc1)[S+]2[O-]
decoy	-3.3	CCOC(=O)C(CSC(=O)N(C)O)C([NH3+])C(=O)[O-]
decoy	-4.0	CCCCCCNC(=O)/C(C#N)=C/c1ccc(OC)cc1
decoy	-4.3	Cc1cc2[nH]c(=O)c(=O)n(C[C@@H]([NH3+])C(=O)[O-])c2cc1C
decoy	-4.6	COc1cc([C@@H](C)C#Cc2cnc(N)nc2N)cc(OC)c1OC
decoy	-4.3	CSc1cc(N)nc2c1ncn2[C@@H]1O[C@H](CO)[C@@H](O)[C@H]1O
decoy	-4.2	O=C(NCP(O)(=S)CO)OCc1ccccc1
decoy	-4.0	O=c1[nH]nc(CNc2ncc(Br)cn2)[nH]1
decoy	-4.4	NC(=O)[C@H](Cc1ccccc1)NC(=O)CNC(=O)CS
decoy	-4.1	Nc1ncnc2c1c(Cl)cn2COC(CO)CO
decoy	-4.8	COc1cccc(/C=C/C(=O)O[C@@H]2C[C@@H](O)[C@H](O)[C@@H](O)[C@H]2O)c1
decoy	-3.7	O=C(CCCCO)NCC1OC(CO)C(O)C(O)C1O
decoy	-4.8	O=C(CNC(=O)c1ccncc1)N/N=C/c1ccccn1
decoy	-4.1	[NH3+]C(CCCCCSc1ccccc1O)C(=O)[O-]
decoy	-3.7	CCCCCC[C@H](NC(=O)[C@@H]([NH3+])CC(=O)[O-])C(=O)OCC
decoy	-3.9	[NH3+]C(C(=O)[O-])c1cnn(O)c1CC1CCCCC1
decoy	-4.6	O=C(/C=C1\NC(=O)c2ccccc21)NCCCCCC(=O)NO
decoy	-4.0	CCCCN1C(=O)CS[C@@H]1[C@H]1O[C@H](CO)[C@@H](O)[C@@H]1O
decoy	-4.7	CC(C)=C1NC(=O)C(=C(N)CC(O)C[C@@H](C)O)C1=O
decoy	-4.6	CCc1ncncc1C(=O)NC1CCc2nc(C)cn2C1
decoy	-5.2	O=C(NCCO)c1cccc2[nH]c(c3cccnc3)nc12
decoy	-3.6	CCOC(=O)C1=C(C)OC(=O)[C@@]2(OC)C=C(Cl)[C@@]12C
decoy	-4.1	CCCN(C)C(=O)[C@@H]1OC(C(=O)[O-])=C[C@H]([NH3+])[C@H]1NC(C)=O
decoy	-4.3	C[C@H](O)C1=C[C@@H](n2cnc3c(N)nccc32)[C@H](O)[C@@H]1O
decoy	-4.5	C[C@@H]1[C@@H](O)[C@@H](O)[C@H](CO)NN1C(=O)OCc1ccccc1
decoy	-4.6	CCc1ncnc2c1ccn2[C@@H]1O[C@H](CO)[C@@H](O)[C@H]1O
decoy	-4.9	C[n+]1cn([C@@H]2O[C@H](CO)[C@@H](O)[C@H]2O)c2nc(N)nc([O-])c21
decoy	-4.2	Nc1nc(=O)n([C@H]2O[C@@H](CO)[C@H](O)[C@H]2F)cc1Cl
decoy	-3.5	COC(=O)C(C)C[C@H](NC(=O)[C@@H]([NH3+])CC(=O)[O-])C(=O)OC
decoy	-3.7	CC(C)OC(=O)[C@@H](NC(=O)[C@@H]([NH3+])CC(=O)[O-])[C@H](C)O
decoy	-3.8	O=NN(CCCl)C(=O)N[C@@H]1O[C@H](CO)[C@H](O)[C@H](O)[C@H]1O
decoy	-3.9	COc1cccc(S(=O)(=O)CC([NH3+])C(=O)[O-])c1N
decoy	-4.8	NC(=O)NCC(=O)NCC1COc2ccccc2C1
decoy	-4.9	NC(=O)Nc1sc(c2ccc(F)cc2)cc1C(N)=O
decoy	-4.1	COCCNC(=O)[C@]12COC[C@H]1CN(c1cc(OC)ncn1)C2
decoy	-3.9	[NH3+][C@H](CC(=O)[O-])C(=O)N[C@@H](CO)COC(=O)C1CCC1
decoy	-4.2	Cc1cn(C2CC(O)C(CSCCO)O2)c(=O)[nH]c1=O
decoy	-4.5	C=Cc1ccc(CNC(=O)[C@H](COC)NC(C)=O)cc1
decoy	-4.2	Cc1cc(c2nc([C@@H](O)[C@H](O)[C@H](O)CO)c[nH]2)no1
decoy	-4.5	OC[C@@H](O)[C@@H]1O[C@@H](OCc2ccccc2)[C@H](O)[C@H]1O
decoy	-4.1	COc1ccc(/C=N/[NH+]=C(N)N)c(C(=O)[O-])c1OC
decoy	-3.9	O=c1[nH]c(=O)n([C@H]2CO[C@@H](CO)O2)cc1Br
decoy	-4.7	CCc1c(C(=O)NN)[nH]cc2nc3cc(OC)c(OC)cc3c1-2
decoy	-3.7	[NH3+][C@@H](Cn1cc(Br)c(=O)[nH]c1=O)C(=O)[O-]
decoy	-4.0	C=C(C)Cn1c(NCCO)nc2c1c(=O)[nH]c(=O)n2C
decoy	-4.2	Cc1ccc(S(=O)(=O)NCCCSCCO)cc1
decoy	-4.9	NC(=[NH2+])NCCC[C@H](NC(=O)c1ccccc1)C(=O)[O-]
decoy	-4.1	CNS(=O)(=O)NN(C)S(=O)(=O)c1ccc(C)cc1
decoy	-4.8	CC(C)C[C@H]([NH3+])C(=O)N[C@@H](Cc1c[nH]c2ccccc12)C(=O)[O-]
decoy	-4.7	O=C([O-])[C@@H]1C[C@H]2C[C@H](CCC3=NN=NN3)CC[C@H]2C[NH2+]1
decoy	-3.6	CCCCNC(=O)CCCNC(=O)[C@H](O)C(C)(C)CO
decoy	-4.1	CCCCCCCO[C@H]1O[C@H](CO)[C@@H](O)[C@H](O)[C@@H]1O
decoy	-4.6	CNC(=O)[C@H]1O[C@@H](n2cnc3c(NC)ncnc32)[C@H](O)[C@@H]1O
decoy	-4.3	CCCCc1cn([C@H]2C[C@H](O)[C@@H](CO)O2)c(=O)[nH]c1=O
decoy	-3.9	O=P([O-])(O)C(O)(C[n+]1ccccc1)P(=O)(O)O
decoy	-4.1	CCOC(=O)COc1ccc(/C=C2/NC(=O)NC2=O)cc1
decoy	-4.6	OC[C@H]1O[C@@H](OCCc2ccc(O)c(O)c2)[C@H](O)[C@@H](O)[C@@H]1O
decoy	-4.6	CC(=O)NCCc1cccc2ccc([S+](C)[O-])cc12
decoy	-3.9	CN1C(=O)CC(C(=O)[O-])S/C1=[NH+]\c1ccc(F)cc1
decoy	-4.9	O=C(NCC1OC(CO)C(O)C(O)C1O)c1ccccc1
decoy	-3.9	Nc1ncnc2c1ncn2[C@@H]1O[C@H]([C@H](O)CO)[C@H](O)[C@@H]1O
decoy	-4.6	C/C(=C\[C@@H]1CCC[NH2+]1)C1=C(C(=O)[O-])N2C(=O)[C@H]([C@@H](C)O)[C@H]2C1
decoy	-4.0	NNC(=O)CS(=O)(=O)CS(=O)(=O)CC(=O)NN
decoy	-4.0	CC(C)C[C@H](C(=O)NO)C(=O)N[C@@H](C)C(=O)NCC(N)=O
decoy	-4.3	CC(O)Cc1ccc2c(c1CO)OC(C(C)(C)O)C2
decoy	-4.1	CCC1=C(N2CC2)C(=O)C(CCOC(N)=O)=C(N2CC2)C1=O
decoy	-4.6	OCCNc1nc(N2CCCC2)nc(N2CCCC2)n1
decoy	-4.0	CCOC(C)C(/C=N/NC(N)=S)=N\NC(N)=S
decoy	-4.3	OC[C@H]1O[C@@H](O[C@@H]2COC(O)[C@H](O)[C@H]2O)[C@H](O)[C@@H](O)[C@H]1O
decoy	-4.3	CCc1ccsc1CNC(=O)CNC(=O)C(C)(C)C
decoy	-4.6	CNc1nc2c(N)ncnc2n1[C@@H]1O[C@H](COCC(N)=O)[C@@H](O)[C@H]1O

### Sheet: YadV - Metrics
#VALUE!	#VALUE!
Decoys: 240
ROC AUC: 0.607
EF1%: 0.78
Actives in top 1%: 2/5
